# Reference genome and transcriptome informed by the sex chromosome complement of the sample increases ability to detect sex differences in gene expression from RNA-Seq data

**DOI:** 10.1101/668376

**Authors:** Kimberly C. Olney, Sarah M. Brotman, Jocelyn P. Andrews, Valeria A. Valverde-Vesling, Melissa A. Wilson

**Affiliations:** School of Life Sciences, Arizona State University, Tempe AZ 85282 USA; Center for Evolution and Medicine, Arizona State University, Tempe AZ 85282 USA; Center for Mechanisms of Evolution, The Biodesign Institute, Arizona State University, Tempe AZ 85282 USA; Department of Genetics, University of North Carolina, Chapel Hill NC 27599 USA; College of Osteopathic Medicine of the Pacific, Western University of Health Sciences, Pomona CA 91766 USA

**Keywords:** RNA-Seq, sex chromosomes, differential expression, transcriptome, mapping, alignment, pseudo-alignment, quantification

## Abstract

**Background:** Human X and Y chromosomes share an evolutionary origin and, as a consequence, sequence similarity. We investigated whether sequence homology between the X and Y chromosomes affects alignment of RNA-Seq reads and estimates of differential expression. We tested the effects of using reference genomes and reference transcriptomes informed by the sex chromosome complement of the sample’s genome on measurements of RNA-Seq abundance and sex differences in expression.

**Results:** The default genome includes the entire human reference genome (GRCh38), including the entire sequence of the X and Y chromosomes. We created two sex chromosome complement informed reference genomes. One sex chromosome complement informed reference genome was used for samples that lacked a Y chromosome; for this reference genome version, we hard-masked the entire Y chromosome. For the other sex chromosome complement informed reference genome, to be used for samples with a Y chromosome, we hard-masked only the pseudoautosomal regions of the Y chromosome, because these regions are duplicated identically in the reference genome on the X chromosome. We analyzed transcript abundance in the whole blood, brain cortex, breast, liver, and thyroid tissues from 20 genetic female (46, XX) and 20 genetic male (46, XY) samples. Each sample was aligned twice; once to the default reference genome and then independently aligned to a reference genome informed by the sex chromosome complement of the sample, repeated using two different read aligners, HISAT and STAR. We then quantified sex differences in gene expression using featureCounts to get the raw count estimates followed by Limma/Voom for normalization and differential expression. We additionally created sex chromosome complement informed transcriptome references for use in pseudo-alignment using Salmon. Transcript abundance was quantified twice for each sample; once to the default target transcripts and then independently to target transcripts informed by the sex chromosome complement of the sample.

**Conclusions:** We show that regardless of the choice of read aligner, using an alignment protocol informed by the sex chromosome complement of the sample results in higher expression estimates on the pseudoautosomal regions of the X chromosome in both genetic male and genetic female samples, as well as an increased number of unique genes being called as differentially expressed between the sexes. We additionally show that using a pseudo-alignment approach informed on the sex chromosome complement of the sample eliminates Y-linked expression in female XX samples.

**Author summary:** The human X and Y chromosomes share an evolutionary origin and sequence homology, including regions of 100% identity; this sequence homology can result in reads misaligning between the sex chromosomes, X and Y. We hypothesized that misalignment of reads on the sex chromosomes would confound estimates of transcript abundance if the sex chromosome complement of the sample is not accounted for during the alignment step. For example, because of shared sequence similarity, X-linked reads could misalign to the Y chromosome. This is expected to result in reduced expression for regions between X and Y that share high levels of homology. For this reason, we tested the effect of using a default reference genome versus a reference genome informed by the sex chromosome complement of the sample on estimates of transcript abundance in human RNA-Seq samples from whole blood, brain cortex, breast, liver, and thyroid tissues of 20 genetic female (46, XX) and 20 genetic male (46, XY) samples. We found that using a reference genome with the sex chromosome complement of the sample resulted in higher measurements of X-linked gene transcription for both male and female samples and more differentially expressed genes on the X and Y chromosomes. We additionally investigated the use of a sex chromosome complement informed transcriptome reference index for alignment free quantification protocols. We observed no Y-linked expression in female XX samples only when the transcript quantification was performed using a transcriptome reference index informed on the sex chromosome complement of the sample. We recommend that future studies requiring aligning RNA-Seq reads to a reference genome or pseudo-alignment with a transcriptome reference should consider the sex chromosome complement of their samples prior to running default pipelines.
