## Additional file 1 for "Reference genome and transcriptome informed by the sex chromosome complement of the sample increases ability to detect sex differences in gene expression from RNA-Seq data"

sample	IND	tissue	sex	age
GTEX-13PLJ-0005-SM-5NQ99	GTEX-13PLJ	WholeBlood	Female	60
GTEX-TSE9-0005-SM-4DXUF	GTEX-TSE9	WholeBlood	Female	60
GTEX-ZLV1-0005-SM-4WWAP	GTEX-ZLV1	WholeBlood	Female	61
GTEX-ZPCL-0006-SM-4WWAS	GTEX-ZPCL	WholeBlood	Female	62
GTEX-RTLS-0006-SM-2TF58	GTEX-RTLS	WholeBlood	Female	62
GTEX-ZVZQ-0006-SM-51MR8	GTEX-ZVZQ	WholeBlood	Female	62
GTEX-14DAQ-0005-SM-5NQ7B	GTEX-14DAQ	WholeBlood	Female	63
GTEX-X4EP-0005-SM-3P5ZE	GTEX-X4EP	WholeBlood	Female	63
GTEX-QVJO-0006-SM-2S1RC	GTEX-QVJO	WholeBlood	Female	64
GTEX-XUJ4-0005-SM-4BOQ6	GTEX-XUJ4	WholeBlood	Female	64
GTEX-XYKS-0005-SM-4BRUD	GTEX-XYKS	WholeBlood	Female	65
GTEX-12WSB-0006-SM-5O998	GTEX-12WSB	WholeBlood	Female	65
GTEX-13OVI-0001-SM-5O9BL	GTEX-13OVI	WholeBlood	Female	66
GTEX-11GSP-0006-SM-5N9EL	GTEX-11GSP	WholeBlood	Female	66
GTEX-13S7M-0005-SM-5NQ76	GTEX-13S7M	WholeBlood	Female	66
GTEX-XMD2-0006-SM-4WWEG	GTEX-XMD2	WholeBlood	Female	66
GTEX-WYBS-0005-SM-4ONDR	GTEX-WYBS	WholeBlood	Female	67
GTEX-N7MT-0007-SM-3GACQ	GTEX-N7MT	WholeBlood	Female	68
GTEX-XOT4-0005-SM-4B64S	GTEX-XOT4	WholeBlood	Female	68
GTEX-QVUS-0006-SM-3GAE8	GTEX-QVUS	WholeBlood	Female	69
GTEX-V955-0005-SM-3P5ZC	GTEX-V955	WholeBlood	Male	60
GTEX-U8T8-0005-SM-3DB8F	GTEX-U8T8	WholeBlood	Male	60
GTEX-11GS4-0006-SM-5SI9M	GTEX-11GS4	WholeBlood	Male	61
GTEX-11EI6-0005-SM-5N9GN	GTEX-11EI6	WholeBlood	Male	62
GTEX-REY6-0005-SM-2TF54	GTEX-REY6	WholeBlood	Male	62
GTEX-X4XY-0006-SM-46MV2	GTEX-X4XY	WholeBlood	Male	62
GTEX-1497J-0005-SM-5NQBD	GTEX-1497J	WholeBlood	Male	63
GTEX-TMZS-0006-SM-3DB8G	GTEX-TMZS	WholeBlood	Male	63
GTEX-139TU-0006-SM-5LZVN	GTEX-139TU	WholeBlood	Male	64
GTEX-OHPJ-0006-SM-3LK6G	GTEX-OHPJ	WholeBlood	Male	64
GTEX-147GR-0005-SM-5NQAO	GTEX-147GR	WholeBlood	Male	65
GTEX-S7PM-0006-SM-3NM8C	GTEX-S7PM	WholeBlood	Male	65
GTEX-113IC-0006-SM-5NQ9C	GTEX-113IC	WholeBlood	Male	66
GTEX-WQUQ-0006-SM-3MJF4	GTEX-WQUQ	WholeBlood	Male	66
GTEX-YECK-0005-SM-4W217	GTEX-YECK	WholeBlood	Male	66
GTEX-ZDTS-0006-SM-4WAYZ	GTEX-ZDTS	WholeBlood	Male	66
GTEX-139UC-0005-SM-5PNU7	GTEX-139UC	WholeBlood	Male	67
GTEX-P4QR-0006-SM-2I5GN	GTEX-P4QR	WholeBlood	Male	68
GTEX-UTHO-0006-SM-3NMCC	GTEX-UTHO	WholeBlood	Male	68
GTEX-14A5H-0006-SM-5O9AI	GTEX-14A5H	WholeBlood	Male	69
GTEX-13PLJ-0005-SM-5NQ99	GTEX-13PLJ	WholeBlood	Female	60
GTEX-TSE9-0005-SM-4DXUF	GTEX-TSE9	WholeBlood	Female	60
GTEX-ZLV1-0005-SM-4WWAP	GTEX-ZLV1	WholeBlood	Female	61
GTEX-ZPCL-0006-SM-4WWAS	GTEX-ZPCL	WholeBlood	Female	62
GTEX-RTLS-0006-SM-2TF58	GTEX-RTLS	WholeBlood	Female	62
GTEX-ZVZQ-0006-SM-51MR8	GTEX-ZVZQ	WholeBlood	Female	62
GTEX-14DAQ-0005-SM-5NQ7B	GTEX-14DAQ	WholeBlood	Female	63
GTEX-X4EP-0005-SM-3P5ZE	GTEX-X4EP	WholeBlood	Female	63
GTEX-QVJO-0006-SM-2S1RC	GTEX-QVJO	WholeBlood	Female	64
GTEX-XUJ4-0005-SM-4BOQ6	GTEX-XUJ4	WholeBlood	Female	64
GTEX-XYKS-0005-SM-4BRUD	GTEX-XYKS	WholeBlood	Female	65
GTEX-12WSB-0006-SM-5O998	GTEX-12WSB	WholeBlood	Female	65
GTEX-13OVI-0001-SM-5O9BL	GTEX-13OVI	WholeBlood	Female	66
GTEX-11GSP-0006-SM-5N9EL	GTEX-11GSP	WholeBlood	Female	66
GTEX-13S7M-0005-SM-5NQ76	GTEX-13S7M	WholeBlood	Female	66
GTEX-XMD2-0006-SM-4WWEG	GTEX-XMD2	WholeBlood	Female	66
GTEX-WYBS-0005-SM-4ONDR	GTEX-WYBS	WholeBlood	Female	67
GTEX-N7MT-0007-SM-3GACQ	GTEX-N7MT	WholeBlood	Female	68
GTEX-XOT4-0005-SM-4B64S	GTEX-XOT4	WholeBlood	Female	68
GTEX-QVUS-0006-SM-3GAE8	GTEX-QVUS	WholeBlood	Female	69
GTEX-V955-0005-SM-3P5ZC	GTEX-V955	WholeBlood	Male	60
GTEX-U8T8-0005-SM-3DB8F	GTEX-U8T8	WholeBlood	Male	60
GTEX-11GS4-0006-SM-5SI9M	GTEX-11GS4	WholeBlood	Male	61
GTEX-11EI6-0005-SM-5N9GN	GTEX-11EI6	WholeBlood	Male	62
GTEX-REY6-0005-SM-2TF54	GTEX-REY6	WholeBlood	Male	62
GTEX-X4XY-0006-SM-46MV2	GTEX-X4XY	WholeBlood	Male	62
GTEX-1497J-0005-SM-5NQBD	GTEX-1497J	WholeBlood	Male	63
GTEX-TMZS-0006-SM-3DB8G	GTEX-TMZS	WholeBlood	Male	63
GTEX-139TU-0006-SM-5LZVN	GTEX-139TU	WholeBlood	Male	64
GTEX-OHPJ-0006-SM-3LK6G	GTEX-OHPJ	WholeBlood	Male	64
GTEX-147GR-0005-SM-5NQAO	GTEX-147GR	WholeBlood	Male	65
GTEX-S7PM-0006-SM-3NM8C	GTEX-S7PM	WholeBlood	Male	65
GTEX-113IC-0006-SM-5NQ9C	GTEX-113IC	WholeBlood	Male	66
GTEX-WQUQ-0006-SM-3MJF4	GTEX-WQUQ	WholeBlood	Male	66
GTEX-YECK-0005-SM-4W217	GTEX-YECK	WholeBlood	Male	66
GTEX-ZDTS-0006-SM-4WAYZ	GTEX-ZDTS	WholeBlood	Male	66
GTEX-139UC-0005-SM-5PNU7	GTEX-139UC	WholeBlood	Male	67
GTEX-P4QR-0006-SM-2I5GN	GTEX-P4QR	WholeBlood	Male	68
GTEX-UTHO-0006-SM-3NMCC	GTEX-UTHO	WholeBlood	Male	68
GTEX-14A5H-0006-SM-5O9AI	GTEX-14A5H	WholeBlood	Male	69
GTEX-13PLJ-0005-SM-5NQ99	GTEX-13PLJ	WholeBlood	Female	60
GTEX-TSE9-0005-SM-4DXUF	GTEX-TSE9	WholeBlood	Female	60
GTEX-ZLV1-0005-SM-4WWAP	GTEX-ZLV1	WholeBlood	Female	61
GTEX-ZPCL-0006-SM-4WWAS	GTEX-ZPCL	WholeBlood	Female	62
GTEX-RTLS-0006-SM-2TF58	GTEX-RTLS	WholeBlood	Female	62
GTEX-ZVZQ-0006-SM-51MR8	GTEX-ZVZQ	WholeBlood	Female	62
GTEX-14DAQ-0005-SM-5NQ7B	GTEX-14DAQ	WholeBlood	Female	63
GTEX-X4EP-0005-SM-3P5ZE	GTEX-X4EP	WholeBlood	Female	63
GTEX-QVJO-0006-SM-2S1RC	GTEX-QVJO	WholeBlood	Female	64
GTEX-XUJ4-0005-SM-4BOQ6	GTEX-XUJ4	WholeBlood	Female	64
GTEX-XYKS-0005-SM-4BRUD	GTEX-XYKS	WholeBlood	Female	65
GTEX-12WSB-0006-SM-5O998	GTEX-12WSB	WholeBlood	Female	65
GTEX-13OVI-0001-SM-5O9BL	GTEX-13OVI	WholeBlood	Female	66
GTEX-11GSP-0006-SM-5N9EL	GTEX-11GSP	WholeBlood	Female	66
GTEX-13S7M-0005-SM-5NQ76	GTEX-13S7M	WholeBlood	Female	66
GTEX-XMD2-0006-SM-4WWEG	GTEX-XMD2	WholeBlood	Female	66
GTEX-WYBS-0005-SM-4ONDR	GTEX-WYBS	WholeBlood	Female	67
GTEX-N7MT-0007-SM-3GACQ	GTEX-N7MT	WholeBlood	Female	68
GTEX-XOT4-0005-SM-4B64S	GTEX-XOT4	WholeBlood	Female	68
GTEX-QVUS-0006-SM-3GAE8	GTEX-QVUS	WholeBlood	Female	69
GTEX-V955-0005-SM-3P5ZC	GTEX-V955	WholeBlood	Male	60
GTEX-U8T8-0005-SM-3DB8F	GTEX-U8T8	WholeBlood	Male	60
GTEX-11GS4-0006-SM-5SI9M	GTEX-11GS4	WholeBlood	Male	61
GTEX-11EI6-0005-SM-5N9GN	GTEX-11EI6	WholeBlood	Male	62
GTEX-REY6-0005-SM-2TF54	GTEX-REY6	WholeBlood	Male	62
GTEX-X4XY-0006-SM-46MV2	GTEX-X4XY	WholeBlood	Male	62
GTEX-1497J-0005-SM-5NQBD	GTEX-1497J	WholeBlood	Male	63
GTEX-TMZS-0006-SM-3DB8G	GTEX-TMZS	WholeBlood	Male	63
GTEX-139TU-0006-SM-5LZVN	GTEX-139TU	WholeBlood	Male	64
GTEX-OHPJ-0006-SM-3LK6G	GTEX-OHPJ	WholeBlood	Male	64
GTEX-147GR-0005-SM-5NQAO	GTEX-147GR	WholeBlood	Male	65
GTEX-S7PM-0006-SM-3NM8C	GTEX-S7PM	WholeBlood	Male	65
GTEX-113IC-0006-SM-5NQ9C	GTEX-113IC	WholeBlood	Male	66
GTEX-WQUQ-0006-SM-3MJF4	GTEX-WQUQ	WholeBlood	Male	66
GTEX-YECK-0005-SM-4W217	GTEX-YECK	WholeBlood	Male	66
GTEX-ZDTS-0006-SM-4WAYZ	GTEX-ZDTS	WholeBlood	Male	66
GTEX-139UC-0005-SM-5PNU7	GTEX-139UC	WholeBlood	Male	67
GTEX-P4QR-0006-SM-2I5GN	GTEX-P4QR	WholeBlood	Male	68
GTEX-UTHO-0006-SM-3NMCC	GTEX-UTHO	WholeBlood	Male	68
GTEX-14A5H-0006-SM-5O9AI	GTEX-14A5H	WholeBlood	Male	69
GTEX-13PLJ-0005-SM-5NQ99	GTEX-13PLJ	WholeBlood	Female	60
GTEX-TSE9-0005-SM-4DXUF	GTEX-TSE9	WholeBlood	Female	60
GTEX-ZLV1-0005-SM-4WWAP	GTEX-ZLV1	WholeBlood	Female	61
GTEX-ZPCL-0006-SM-4WWAS	GTEX-ZPCL	WholeBlood	Female	62
GTEX-RTLS-0006-SM-2TF58	GTEX-RTLS	WholeBlood	Female	62
GTEX-ZVZQ-0006-SM-51MR8	GTEX-ZVZQ	WholeBlood	Female	62
GTEX-14DAQ-0005-SM-5NQ7B	GTEX-14DAQ	WholeBlood	Female	63
GTEX-X4EP-0005-SM-3P5ZE	GTEX-X4EP	WholeBlood	Female	63
GTEX-QVJO-0006-SM-2S1RC	GTEX-QVJO	WholeBlood	Female	64
GTEX-XUJ4-0005-SM-4BOQ6	GTEX-XUJ4	WholeBlood	Female	64
GTEX-XYKS-0005-SM-4BRUD	GTEX-XYKS	WholeBlood	Female	65
GTEX-12WSB-0006-SM-5O998	GTEX-12WSB	WholeBlood	Female	65
GTEX-13OVI-0001-SM-5O9BL	GTEX-13OVI	WholeBlood	Female	66
GTEX-11GSP-0006-SM-5N9EL	GTEX-11GSP	WholeBlood	Female	66
GTEX-13S7M-0005-SM-5NQ76	GTEX-13S7M	WholeBlood	Female	66
GTEX-XMD2-0006-SM-4WWEG	GTEX-XMD2	WholeBlood	Female	66
GTEX-WYBS-0005-SM-4ONDR	GTEX-WYBS	WholeBlood	Female	67
GTEX-N7MT-0007-SM-3GACQ	GTEX-N7MT	WholeBlood	Female	68
GTEX-XOT4-0005-SM-4B64S	GTEX-XOT4	WholeBlood	Female	68
GTEX-QVUS-0006-SM-3GAE8	GTEX-QVUS	WholeBlood	Female	69
GTEX-V955-0005-SM-3P5ZC	GTEX-V955	WholeBlood	Male	60
GTEX-U8T8-0005-SM-3DB8F	GTEX-U8T8	WholeBlood	Male	60
GTEX-11GS4-0006-SM-5SI9M	GTEX-11GS4	WholeBlood	Male	61
GTEX-11EI6-0005-SM-5N9GN	GTEX-11EI6	WholeBlood	Male	62
GTEX-REY6-0005-SM-2TF54	GTEX-REY6	WholeBlood	Male	62
GTEX-X4XY-0006-SM-46MV2	GTEX-X4XY	WholeBlood	Male	62
GTEX-1497J-0005-SM-5NQBD	GTEX-1497J	WholeBlood	Male	63
GTEX-TMZS-0006-SM-3DB8G	GTEX-TMZS	WholeBlood	Male	63
GTEX-139TU-0006-SM-5LZVN	GTEX-139TU	WholeBlood	Male	64
GTEX-OHPJ-0006-SM-3LK6G	GTEX-OHPJ	WholeBlood	Male	64
GTEX-147GR-0005-SM-5NQAO	GTEX-147GR	WholeBlood	Male	65
GTEX-S7PM-0006-SM-3NM8C	GTEX-S7PM	WholeBlood	Male	65
GTEX-113IC-0006-SM-5NQ9C	GTEX-113IC	WholeBlood	Male	66
GTEX-WQUQ-0006-SM-3MJF4	GTEX-WQUQ	WholeBlood	Male	66
GTEX-YECK-0005-SM-4W217	GTEX-YECK	WholeBlood	Male	66
GTEX-ZDTS-0006-SM-4WAYZ	GTEX-ZDTS	WholeBlood	Male	66
GTEX-139UC-0005-SM-5PNU7	GTEX-139UC	WholeBlood	Male	67
GTEX-P4QR-0006-SM-2I5GN	GTEX-P4QR	WholeBlood	Male	68
GTEX-UTHO-0006-SM-3NMCC	GTEX-UTHO	WholeBlood	Male	68
GTEX-14A5H-0006-SM-5O9AI	GTEX-14A5H	WholeBlood	Male	69
GTEX-13OVJ-2826-SM-5L3GW	GTEX-13OVJ	Brain_cortex	Female	2
GTEX-ZAK1-3026-SM-5S2MJ	GTEX-ZAK1	Brain_cortex	Female	2
GTEX-13SLX-3126-SM-5S2Q5	GTEX-13SLX	Brain_cortex	Female	2
GTEX-ZE7O-3126-SM-5HL5X	GTEX-ZE7O	Brain_cortex	Female	2
GTEX-ZAJG-3126-SM-5HL9J	GTEX-ZAJG	Brain_cortex	Female	2
GTEX-RU72-3026-SM-5SI7Y	GTEX-RU72	Brain_cortex	Female	2
GTEX-12WS9-2926-SM-5EGL8	GTEX-12WS9	Brain_cortex	Female	2
GTEX-TSE9-3026-SM-3DB76	GTEX-TSE9	Brain_cortex	Female	2
GTEX-13X6K-2926-SM-5Q5D5	GTEX-13X6K	Brain_cortex	Female	2
GTEX-145LS-3126-SM-5Q5BY	GTEX-145LS	Brain_cortex	Female	2
GTEX-12WSD-3126-SM-5HL7P	GTEX-12WSD	Brain_cortex	Female	2
GTEX-13QIC-2926-SM-5J2NF	GTEX-13QIC	Brain_cortex	Female	2
GTEX-1117F-3226-SM-5N9CT	GTEX-1117F	Brain_cortex	Female	2
GTEX-13S7M-3126-SM-5RQJQ	GTEX-13S7M	Brain_cortex	Female	2
GTEX-131YS-3126-SM-5KLYT	GTEX-131YS	Brain_cortex	Female	2
GTEX-ZVT3-3026-SM-5E43N	GTEX-ZVT3	Brain_cortex	Female	2
GTEX-ZYY3-3126-SM-5SI9L	GTEX-ZYY3	Brain_cortex	Female	2
GTEX-N7MT-1126-SM-5SI7V	GTEX-N7MT	Brain_cortex	Female	2
GTEX-13O3O-3126-SM-5KM3H	GTEX-13O3O	Brain_cortex	Female	2
GTEX-11TTK-2926-SM-5PNYP	GTEX-11TTK	Brain_cortex	Female	2
GTEX-11WQK-3026-SM-5EQL6	GTEX-11WQK	Brain_cortex	Male	1
GTEX-ZYFD-3026-SM-5E44C	GTEX-ZYFD	Brain_cortex	Male	1
GTEX-13FLW-1426-SM-5K7YE	GTEX-13FLW	Brain_cortex	Male	1
GTEX-145MH-3026-SM-5Q5DZ	GTEX-145MH	Brain_cortex	Male	1
GTEX-WVLH-3026-SM-3MJG9	GTEX-WVLH	Brain_cortex	Male	1
GTEX-13FXS-3126-SM-5J2NN	GTEX-13FXS	Brain_cortex	Male	1
GTEX-13PVQ-3026-SM-5SI93	GTEX-13PVQ	Brain_cortex	Male	1
GTEX-YJ89-3026-SM-5IFJI	GTEX-YJ89	Brain_cortex	Male	1
GTEX-11GS4-3126-SM-5A5LH	GTEX-11GS4	Brain_cortex	Male	1
GTEX-13FHO-3026-SM-5J1O9	GTEX-13FHO	Brain_cortex	Male	1
GTEX-11NV4-2126-SM-5N9DS	GTEX-11NV4	Brain_cortex	Male	1
GTEX-147GR-3026-SM-5S2ML	GTEX-147GR	Brain_cortex	Male	1
GTEX-13OW8-2826-SM-5L3GC	GTEX-13OW8	Brain_cortex	Male	1
GTEX-11TUW-3126-SM-5GU4Y	GTEX-11TUW	Brain_cortex	Male	1
GTEX-139UC-3126-SM-5J1OY	GTEX-139UC	Brain_cortex	Male	1
GTEX-12WSA-2926-SM-5EQ4D	GTEX-12WSA	Brain_cortex	Male	1
GTEX-XMD1-2926-SM-4AT42	GTEX-XMD1	Brain_cortex	Male	1
GTEX-132Q8-3026-SM-5PNVG	GTEX-132Q8	Brain_cortex	Male	1
GTEX-UTHO-3026-SM-3GAFB	GTEX-UTHO	Brain_cortex	Male	1
GTEX-X4XX-3026-SM-3NMB2	GTEX-X4XX	Brain_cortex	Male	1
GTEX-13OVJ-2826-SM-5L3GW	GTEX-13OVJ	Brain_cortex	Female	2
GTEX-ZAK1-3026-SM-5S2MJ	GTEX-ZAK1	Brain_cortex	Female	2
GTEX-13SLX-3126-SM-5S2Q5	GTEX-13SLX	Brain_cortex	Female	2
GTEX-ZE7O-3126-SM-5HL5X	GTEX-ZE7O	Brain_cortex	Female	2
GTEX-ZAJG-3126-SM-5HL9J	GTEX-ZAJG	Brain_cortex	Female	2
GTEX-RU72-3026-SM-5SI7Y	GTEX-RU72	Brain_cortex	Female	2
GTEX-12WS9-2926-SM-5EGL8	GTEX-12WS9	Brain_cortex	Female	2
GTEX-TSE9-3026-SM-3DB76	GTEX-TSE9	Brain_cortex	Female	2
GTEX-13X6K-2926-SM-5Q5D5	GTEX-13X6K	Brain_cortex	Female	2
GTEX-145LS-3126-SM-5Q5BY	GTEX-145LS	Brain_cortex	Female	2
GTEX-12WSD-3126-SM-5HL7P	GTEX-12WSD	Brain_cortex	Female	2
GTEX-13QIC-2926-SM-5J2NF	GTEX-13QIC	Brain_cortex	Female	2
GTEX-1117F-3226-SM-5N9CT	GTEX-1117F	Brain_cortex	Female	2
GTEX-13S7M-3126-SM-5RQJQ	GTEX-13S7M	Brain_cortex	Female	2
GTEX-131YS-3126-SM-5KLYT	GTEX-131YS	Brain_cortex	Female	2
GTEX-ZVT3-3026-SM-5E43N	GTEX-ZVT3	Brain_cortex	Female	2
GTEX-ZYY3-3126-SM-5SI9L	GTEX-ZYY3	Brain_cortex	Female	2
GTEX-N7MT-1126-SM-5SI7V	GTEX-N7MT	Brain_cortex	Female	2
GTEX-13O3O-3126-SM-5KM3H	GTEX-13O3O	Brain_cortex	Female	2
GTEX-11TTK-2926-SM-5PNYP	GTEX-11TTK	Brain_cortex	Female	2
GTEX-11WQK-3026-SM-5EQL6	GTEX-11WQK	Brain_cortex	Male	1
GTEX-ZYFD-3026-SM-5E44C	GTEX-ZYFD	Brain_cortex	Male	1
GTEX-13FLW-1426-SM-5K7YE	GTEX-13FLW	Brain_cortex	Male	1
GTEX-145MH-3026-SM-5Q5DZ	GTEX-145MH	Brain_cortex	Male	1
GTEX-WVLH-3026-SM-3MJG9	GTEX-WVLH	Brain_cortex	Male	1
GTEX-13FXS-3126-SM-5J2NN	GTEX-13FXS	Brain_cortex	Male	1
GTEX-13PVQ-3026-SM-5SI93	GTEX-13PVQ	Brain_cortex	Male	1
GTEX-YJ89-3026-SM-5IFJI	GTEX-YJ89	Brain_cortex	Male	1
GTEX-11GS4-3126-SM-5A5LH	GTEX-11GS4	Brain_cortex	Male	1
GTEX-13FHO-3026-SM-5J1O9	GTEX-13FHO	Brain_cortex	Male	1
GTEX-11NV4-2126-SM-5N9DS	GTEX-11NV4	Brain_cortex	Male	1
GTEX-147GR-3026-SM-5S2ML	GTEX-147GR	Brain_cortex	Male	1
GTEX-13OW8-2826-SM-5L3GC	GTEX-13OW8	Brain_cortex	Male	1
GTEX-11TUW-3126-SM-5GU4Y	GTEX-11TUW	Brain_cortex	Male	1
GTEX-139UC-3126-SM-5J1OY	GTEX-139UC	Brain_cortex	Male	1
GTEX-12WSA-2926-SM-5EQ4D	GTEX-12WSA	Brain_cortex	Male	1
GTEX-XMD1-2926-SM-4AT42	GTEX-XMD1	Brain_cortex	Male	1
GTEX-132Q8-3026-SM-5PNVG	GTEX-132Q8	Brain_cortex	Male	1
GTEX-UTHO-3026-SM-3GAFB	GTEX-UTHO	Brain_cortex	Male	1
GTEX-X4XX-3026-SM-3NMB2	GTEX-X4XX_DEF	Brain_cortex	Male	1
GTEX-13OVJ-2826-SM-5L3GW	GTEX-13OVJ	Brain_cortex	Female	2
GTEX-ZAK1-3026-SM-5S2MJ	GTEX-ZAK1	Brain_cortex	Female	2
GTEX-13SLX-3126-SM-5S2Q5	GTEX-13SLX	Brain_cortex	Female	2
GTEX-ZE7O-3126-SM-5HL5X	GTEX-ZE7O	Brain_cortex	Female	2
GTEX-ZAJG-3126-SM-5HL9J	GTEX-ZAJG	Brain_cortex	Female	2
GTEX-RU72-3026-SM-5SI7Y	GTEX-RU72	Brain_cortex	Female	2
GTEX-12WS9-2926-SM-5EGL8	GTEX-12WS9	Brain_cortex	Female	2
GTEX-TSE9-3026-SM-3DB76	GTEX-TSE9	Brain_cortex	Female	2
GTEX-13X6K-2926-SM-5Q5D5	GTEX-13X6K	Brain_cortex	Female	2
GTEX-145LS-3126-SM-5Q5BY	GTEX-145LS	Brain_cortex	Female	2
GTEX-12WSD-3126-SM-5HL7P	GTEX-12WSD	Brain_cortex	Female	2
GTEX-13QIC-2926-SM-5J2NF	GTEX-13QIC	Brain_cortex	Female	2
GTEX-1117F-3226-SM-5N9CT	GTEX-1117F	Brain_cortex	Female	2
GTEX-13S7M-3126-SM-5RQJQ	GTEX-13S7M	Brain_cortex	Female	2
GTEX-131YS-3126-SM-5KLYT	GTEX-131YS	Brain_cortex	Female	2
GTEX-ZVT3-3026-SM-5E43N	GTEX-ZVT3	Brain_cortex	Female	2
GTEX-ZYY3-3126-SM-5SI9L	GTEX-ZYY3	Brain_cortex	Female	2
GTEX-N7MT-1126-SM-5SI7V	GTEX-N7MT	Brain_cortex	Female	2
GTEX-13O3O-3126-SM-5KM3H	GTEX-13O3O	Brain_cortex	Female	2
GTEX-11TTK-2926-SM-5PNYP	GTEX-11TTK	Brain_cortex	Female	2
GTEX-11WQK-3026-SM-5EQL6	GTEX-11WQK	Brain_cortex	Male	1
GTEX-ZYFD-3026-SM-5E44C	GTEX-ZYFD	Brain_cortex	Male	1
GTEX-13FLW-1426-SM-5K7YE	GTEX-13FLW	Brain_cortex	Male	1
GTEX-145MH-3026-SM-5Q5DZ	GTEX-145MH	Brain_cortex	Male	1
GTEX-WVLH-3026-SM-3MJG9	GTEX-WVLH	Brain_cortex	Male	1
GTEX-13FXS-3126-SM-5J2NN	GTEX-13FXS	Brain_cortex	Male	1
GTEX-13PVQ-3026-SM-5SI93	GTEX-13PVQ	Brain_cortex	Male	1
GTEX-YJ89-3026-SM-5IFJI	GTEX-YJ89	Brain_cortex	Male	1
GTEX-11GS4-3126-SM-5A5LH	GTEX-11GS4	Brain_cortex	Male	1
GTEX-13FHO-3026-SM-5J1O9	GTEX-13FHO	Brain_cortex	Male	1
GTEX-11NV4-2126-SM-5N9DS	GTEX-11NV4	Brain_cortex	Male	1
GTEX-147GR-3026-SM-5S2ML	GTEX-147GR	Brain_cortex	Male	1
GTEX-13OW8-2826-SM-5L3GC	GTEX-13OW8	Brain_cortex	Male	1
GTEX-11TUW-3126-SM-5GU4Y	GTEX-11TUW	Brain_cortex	Male	1
GTEX-139UC-3126-SM-5J1OY	GTEX-139UC	Brain_cortex	Male	1
GTEX-12WSA-2926-SM-5EQ4D	GTEX-12WSA	Brain_cortex	Male	1
GTEX-XMD1-2926-SM-4AT42	GTEX-XMD1	Brain_cortex	Male	1
GTEX-132Q8-3026-SM-5PNVG	GTEX-132Q8	Brain_cortex	Male	1
GTEX-UTHO-3026-SM-3GAFB	GTEX-UTHO	Brain_cortex	Male	1
GTEX-X4XX-3026-SM-3NMB2	GTEX-X4XX	Brain_cortex	Male	1
GTEX-13OVJ-2826-SM-5L3GW	GTEX-13OVJ	Brain_cortex	Female	2
GTEX-ZAK1-3026-SM-5S2MJ	GTEX-ZAK1	Brain_cortex	Female	2
GTEX-13SLX-3126-SM-5S2Q5	GTEX-13SLX	Brain_cortex	Female	2
GTEX-ZE7O-3126-SM-5HL5X	GTEX-ZE7O	Brain_cortex	Female	2
GTEX-ZAJG-3126-SM-5HL9J	GTEX-ZAJG	Brain_cortex	Female	2
GTEX-RU72-3026-SM-5SI7Y	GTEX-RU72	Brain_cortex	Female	2
GTEX-12WS9-2926-SM-5EGL8	GTEX-12WS9	Brain_cortex	Female	2
GTEX-TSE9-3026-SM-3DB76	GTEX-TSE9	Brain_cortex	Female	2
GTEX-13X6K-2926-SM-5Q5D5	GTEX-13X6K	Brain_cortex	Female	2
GTEX-145LS-3126-SM-5Q5BY	GTEX-145LS	Brain_cortex	Female	2
GTEX-12WSD-3126-SM-5HL7P	GTEX-12WSD	Brain_cortex	Female	2
GTEX-13QIC-2926-SM-5J2NF	GTEX-13QIC	Brain_cortex	Female	2
GTEX-1117F-3226-SM-5N9CT	GTEX-1117F	Brain_cortex	Female	2
GTEX-13S7M-3126-SM-5RQJQ	GTEX-13S7M	Brain_cortex	Female	2
GTEX-131YS-3126-SM-5KLYT	GTEX-131YS	Brain_cortex	Female	2
GTEX-ZVT3-3026-SM-5E43N	GTEX-ZVT3	Brain_cortex	Female	2
GTEX-ZYY3-3126-SM-5SI9L	GTEX-ZYY3	Brain_cortex	Female	2
GTEX-N7MT-1126-SM-5SI7V	GTEX-N7MT	Brain_cortex	Female	2
GTEX-13O3O-3126-SM-5KM3H	GTEX-13O3O	Brain_cortex	Female	2
GTEX-11TTK-2926-SM-5PNYP	GTEX-11TTK	Brain_cortex	Female	2
GTEX-11WQK-3026-SM-5EQL6	GTEX-11WQK	Brain_cortex	Male	1
GTEX-ZYFD-3026-SM-5E44C	GTEX-ZYFD	Brain_cortex	Male	1
GTEX-13FLW-1426-SM-5K7YE	GTEX-13FLW	Brain_cortex	Male	1
GTEX-145MH-3026-SM-5Q5DZ	GTEX-145MH	Brain_cortex	Male	1
GTEX-WVLH-3026-SM-3MJG9	GTEX-WVLH	Brain_cortex	Male	1
GTEX-13FXS-3126-SM-5J2NN	GTEX-13FXS	Brain_cortex	Male	1
GTEX-13PVQ-3026-SM-5SI93	GTEX-13PVQ	Brain_cortex	Male	1
GTEX-YJ89-3026-SM-5IFJI	GTEX-YJ89	Brain_cortex	Male	1
GTEX-11GS4-3126-SM-5A5LH	GTEX-11GS4	Brain_cortex	Male	1
GTEX-13FHO-3026-SM-5J1O9	GTEX-13FHO	Brain_cortex	Male	1
GTEX-11NV4-2126-SM-5N9DS	GTEX-11NV4	Brain_cortex	Male	1
GTEX-147GR-3026-SM-5S2ML	GTEX-147GR	Brain_cortex	Male	1
GTEX-13OW8-2826-SM-5L3GC	GTEX-13OW8	Brain_cortex	Male	1
GTEX-11TUW-3126-SM-5GU4Y	GTEX-11TUW	Brain_cortex	Male	1
GTEX-139UC-3126-SM-5J1OY	GTEX-139UC	Brain_cortex	Male	1
GTEX-12WSA-2926-SM-5EQ4D	GTEX-12WSA	Brain_cortex	Male	1
GTEX-XMD1-2926-SM-4AT42	GTEX-XMD1	Brain_cortex	Male	1
GTEX-132Q8-3026-SM-5PNVG	GTEX-132Q8	Brain_cortex	Male	1
GTEX-UTHO-3026-SM-3GAFB	GTEX-UTHO	Brain_cortex	Male	1
GTEX-X4XX-3026-SM-3NMB2	GTEX-X4XX_DEF	Brain_cortex	Male	1
GTEX-XUW1-2326-SM-4BOO5	GTEX-XUW1	Breast	Female	56
GTEX-ZVT4-1026-SM-57WC4	GTEX-ZVT4	Breast	Female	56
GTEX-ZAJG-0626-SM-5HL8X	GTEX-ZAJG	Breast	Female	58
GTEX-VJWN-0726-SM-3GIJ8	GTEX-VJWN	Breast	Female	58
GTEX-ZVT2-1826-SM-5NQ8W	GTEX-ZVT2	Breast	Female	59
GTEX-13113-1726-SM-5GCOO	GTEX-13113	Breast	Female	61
GTEX-Y5V5-2126-SM-4WWFO	GTEX-Y5V5	Breast	Female	61
GTEX-ZLV1-1426-SM-4WWES	GTEX-ZLV1	Breast	Female	61
GTEX-1269C-2426-SM-5FQSN	GTEX-1269C	Breast	Female	62
GTEX-13CF3-2126-SM-5IFJP	GTEX-13CF3	Breast	Female	62
GTEX-X4EP-2926-SM-3P5YQ	GTEX-X4EP	Breast	Female	63
GTEX-1122O-1226-SM-5H113	GTEX-1122O	Breast	Female	64
GTEX-QVJO-1826-SM-447C9	GTEX-QVJO	Breast	Female	64
GTEX-1117F-2826-SM-5GZXL	GTEX-1117F	Breast	Female	66
GTEX-XMD2-0926-SM-4WWEF	GTEX-XMD2	Breast	Female	66
GTEX-11ZTT-2326-SM-5EQLG	GTEX-11ZTT	Breast	Female	67
GTEX-131YS-0626-SM-5EGKL	GTEX-131YS	Breast	Female	67
GTEX-13O3O-0826-SM-5K7WE	GTEX-13O3O	Breast	Female	68
GTEX-XOT4-0726-SM-4GIAW	GTEX-XOT4	Breast	Female	68
GTEX-13NZ8-0126-SM-5IJCT	GTEX-13NZ8	Breast	Female	69
GTEX-YEC3-1026-SM-5IFI5	GTEX-YEC3	Breast	Male	56
GTEX-QEL4-2126-SM-447AE	GTEX-QEL4	Breast	Male	56
GTEX-11DZ1-0326-SM-5N9BN	GTEX-11DZ1	Breast	Male	58
GTEX-S7SE-0826-SM-4AT4D	GTEX-S7SE	Breast	Male	58
GTEX-ZVE2-1226-SM-5NQ8R	GTEX-ZVE2	Breast	Male	59
GTEX-U412-1826-SM-4DXTJ	GTEX-U412	Breast	Male	61
GTEX-11GS4-2126-SM-5A5KR	GTEX-11GS4	Breast	Male	61
GTEX-13CF2-2026-SM-5K7VI	GTEX-13CF2	Breast	Male	61
GTEX-11DXY-2326-SM-5GICW	GTEX-11DXY	Breast	Male	62
GTEX-13OW5-2226-SM-5L3HC	GTEX-13OW5	Breast	Male	62
GTEX-11OF3-1926-SM-59889	GTEX-11OF3	Breast	Male	63
GTEX-117XS-1926-SM-5GICO	GTEX-117XS	Breast	Male	64
GTEX-145MO-0826-SM-5NQBL	GTEX-145MO	Breast	Male	64
GTEX-ZYW4-0826-SM-5GIDG	GTEX-ZYW4	Breast	Male	66
GTEX-13OW8-0226-SM-5K7UP	GTEX-13OW8	Breast	Male	66
GTEX-14753-2426-SM-5LU8U	GTEX-14753	Breast	Male	67
GTEX-XMD1-0826-SM-4AT52	GTEX-XMD1	Breast	Male	67
GTEX-132Q8-1426-SM-5EGK7	GTEX-132Q8	Breast	Male	68
GTEX-13O61-1826-SM-5KM4I	GTEX-13O61	Breast	Male	68
GTEX-11ONC-2126-SM-5HL6E	GTEX-11ONC	Breast	Male	69
GTEX-XUW1-2326-SM-4BOO5	GTEX-XUW1	Breast	Female	56
GTEX-ZVT4-1026-SM-57WC4	GTEX-ZVT4	Breast	Female	56
GTEX-ZAJG-0626-SM-5HL8X	GTEX-ZAJG	Breast	Female	58
GTEX-VJWN-0726-SM-3GIJ8	GTEX-VJWN	Breast	Female	58
GTEX-ZVT2-1826-SM-5NQ8W	GTEX-ZVT2	Breast	Female	59
GTEX-13113-1726-SM-5GCOO	GTEX-13113	Breast	Female	61
GTEX-Y5V5-2126-SM-4WWFO	GTEX-Y5V5	Breast	Female	61
GTEX-ZLV1-1426-SM-4WWES	GTEX-ZLV1	Breast	Female	61
GTEX-1269C-2426-SM-5FQSN	GTEX-1269C	Breast	Female	62
GTEX-13CF3-2126-SM-5IFJP	GTEX-13CF3	Breast	Female	62
GTEX-X4EP-2926-SM-3P5YQ	GTEX-X4EP	Breast	Female	63
GTEX-1122O-1226-SM-5H113	GTEX-1122O	Breast	Female	64
GTEX-QVJO-1826-SM-447C9	GTEX-QVJO	Breast	Female	64
GTEX-1117F-2826-SM-5GZXL	GTEX-1117F	Breast	Female	66
GTEX-XMD2-0926-SM-4WWEF	GTEX-XMD2	Breast	Female	66
GTEX-11ZTT-2326-SM-5EQLG	GTEX-11ZTT	Breast	Female	67
GTEX-131YS-0626-SM-5EGKL	GTEX-131YS	Breast	Female	67
GTEX-13O3O-0826-SM-5K7WE	GTEX-13O3O	Breast	Female	68
GTEX-XOT4-0726-SM-4GIAW	GTEX-XOT4	Breast	Female	68
GTEX-13NZ8-0126-SM-5IJCT	GTEX-13NZ8	Breast	Female	69
GTEX-YEC3-1026-SM-5IFI5	GTEX-YEC3	Breast	Male	56
GTEX-QEL4-2126-SM-447AE	GTEX-QEL4	Breast	Male	56
GTEX-11DZ1-0326-SM-5N9BN	GTEX-11DZ1	Breast	Male	58
GTEX-S7SE-0826-SM-4AT4D	GTEX-S7SE	Breast	Male	58
GTEX-ZVE2-1226-SM-5NQ8R	GTEX-ZVE2	Breast	Male	59
GTEX-U412-1826-SM-4DXTJ	GTEX-U412	Breast	Male	61
GTEX-11GS4-2126-SM-5A5KR	GTEX-11GS4	Breast	Male	61
GTEX-13CF2-2026-SM-5K7VI	GTEX-13CF2	Breast	Male	61
GTEX-11DXY-2326-SM-5GICW	GTEX-11DXY	Breast	Male	62
GTEX-13OW5-2226-SM-5L3HC	GTEX-13OW5	Breast	Male	62
GTEX-11OF3-1926-SM-59889	GTEX-11OF3	Breast	Male	63
GTEX-117XS-1926-SM-5GICO	GTEX-117XS	Breast	Male	64
GTEX-145MO-0826-SM-5NQBL	GTEX-145MO	Breast	Male	64
GTEX-ZYW4-0826-SM-5GIDG	GTEX-ZYW4	Breast	Male	66
GTEX-13OW8-0226-SM-5K7UP	GTEX-13OW8	Breast	Male	66
GTEX-14753-2426-SM-5LU8U	GTEX-14753	Breast	Male	67
GTEX-XMD1-0826-SM-4AT52	GTEX-XMD1	Breast	Male	67
GTEX-132Q8-1426-SM-5EGK7	GTEX-132Q8	Breast	Male	68
GTEX-13O61-1826-SM-5KM4I	GTEX-13O61	Breast	Male	68
GTEX-11ONC-2126-SM-5HL6E	GTEX-11ONC	Breast	Male	69
GTEX-XUW1-2326-SM-4BOO5	GTEX-XUW1	Breast	Female	56
GTEX-ZVT4-1026-SM-57WC4	GTEX-ZVT4	Breast	Female	56
GTEX-ZAJG-0626-SM-5HL8X	GTEX-ZAJG	Breast	Female	58
GTEX-VJWN-0726-SM-3GIJ8	GTEX-VJWN	Breast	Female	58
GTEX-ZVT2-1826-SM-5NQ8W	GTEX-ZVT2	Breast	Female	59
GTEX-13113-1726-SM-5GCOO	GTEX-13113	Breast	Female	61
GTEX-Y5V5-2126-SM-4WWFO	GTEX-Y5V5	Breast	Female	61
GTEX-ZLV1-1426-SM-4WWES	GTEX-ZLV1	Breast	Female	61
GTEX-1269C-2426-SM-5FQSN	GTEX-1269C	Breast	Female	62
GTEX-13CF3-2126-SM-5IFJP	GTEX-13CF3	Breast	Female	62
GTEX-X4EP-2926-SM-3P5YQ	GTEX-X4EP	Breast	Female	63
GTEX-1122O-1226-SM-5H113	GTEX-1122O	Breast	Female	64
GTEX-QVJO-1826-SM-447C9	GTEX-QVJO	Breast	Female	64
GTEX-1117F-2826-SM-5GZXL	GTEX-1117F	Breast	Female	66
GTEX-XMD2-0926-SM-4WWEF	GTEX-XMD2	Breast	Female	66
GTEX-11ZTT-2326-SM-5EQLG	GTEX-11ZTT	Breast	Female	67
GTEX-131YS-0626-SM-5EGKL	GTEX-131YS	Breast	Female	67
GTEX-13O3O-0826-SM-5K7WE	GTEX-13O3O	Breast	Female	68
GTEX-XOT4-0726-SM-4GIAW	GTEX-XOT4	Breast	Female	68
GTEX-13NZ8-0126-SM-5IJCT	GTEX-13NZ8	Breast	Female	69
GTEX-YEC3-1026-SM-5IFI5	GTEX-YEC3	Breast	Male	56
GTEX-QEL4-2126-SM-447AE	GTEX-QEL4	Breast	Male	56
GTEX-11DZ1-0326-SM-5N9BN	GTEX-11DZ1	Breast	Male	58
GTEX-S7SE-0826-SM-4AT4D	GTEX-S7SE	Breast	Male	58
GTEX-ZVE2-1226-SM-5NQ8R	GTEX-ZVE2	Breast	Male	59
GTEX-U412-1826-SM-4DXTJ	GTEX-U412	Breast	Male	61
GTEX-11GS4-2126-SM-5A5KR	GTEX-11GS4	Breast	Male	61
GTEX-13CF2-2026-SM-5K7VI	GTEX-13CF2	Breast	Male	61
GTEX-11DXY-2326-SM-5GICW	GTEX-11DXY	Breast	Male	62
GTEX-13OW5-2226-SM-5L3HC	GTEX-13OW5	Breast	Male	62
GTEX-11OF3-1926-SM-59889	GTEX-11OF3	Breast	Male	63
GTEX-117XS-1926-SM-5GICO	GTEX-117XS	Breast	Male	64
GTEX-145MO-0826-SM-5NQBL	GTEX-145MO	Breast	Male	64
GTEX-ZYW4-0826-SM-5GIDG	GTEX-ZYW4	Breast	Male	66
GTEX-13OW8-0226-SM-5K7UP	GTEX-13OW8	Breast	Male	66
GTEX-14753-2426-SM-5LU8U	GTEX-14753	Breast	Male	67
GTEX-XMD1-0826-SM-4AT52	GTEX-XMD1	Breast	Male	67
GTEX-132Q8-1426-SM-5EGK7	GTEX-132Q8	Breast	Male	68
GTEX-13O61-1826-SM-5KM4I	GTEX-13O61	Breast	Male	68
GTEX-11ONC-2126-SM-5HL6E	GTEX-11ONC	Breast	Male	69
GTEX-XUW1-2326-SM-4BOO5	GTEX-XUW1	Breast	Female	56
GTEX-ZVT4-1026-SM-57WC4	GTEX-ZVT4	Breast	Female	56
GTEX-ZAJG-0626-SM-5HL8X	GTEX-ZAJG	Breast	Female	58
GTEX-VJWN-0726-SM-3GIJ8	GTEX-VJWN	Breast	Female	58
GTEX-ZVT2-1826-SM-5NQ8W	GTEX-ZVT2	Breast	Female	59
GTEX-13113-1726-SM-5GCOO	GTEX-13113	Breast	Female	61
GTEX-Y5V5-2126-SM-4WWFO	GTEX-Y5V5	Breast	Female	61
GTEX-ZLV1-1426-SM-4WWES	GTEX-ZLV1	Breast	Female	61
GTEX-1269C-2426-SM-5FQSN	GTEX-1269C	Breast	Female	62
GTEX-13CF3-2126-SM-5IFJP	GTEX-13CF3	Breast	Female	62
GTEX-X4EP-2926-SM-3P5YQ	GTEX-X4EP	Breast	Female	63
GTEX-1122O-1226-SM-5H113	GTEX-1122O	Breast	Female	64
GTEX-QVJO-1826-SM-447C9	GTEX-QVJO	Breast	Female	64
GTEX-1117F-2826-SM-5GZXL	GTEX-1117F	Breast	Female	66
GTEX-XMD2-0926-SM-4WWEF	GTEX-XMD2	Breast	Female	66
GTEX-11ZTT-2326-SM-5EQLG	GTEX-11ZTT	Breast	Female	67
GTEX-131YS-0626-SM-5EGKL	GTEX-131YS	Breast	Female	67
GTEX-13O3O-0826-SM-5K7WE	GTEX-13O3O	Breast	Female	68
GTEX-XOT4-0726-SM-4GIAW	GTEX-XOT4	Breast	Female	68
GTEX-13NZ8-0126-SM-5IJCT	GTEX-13NZ8	Breast	Female	69
GTEX-YEC3-1026-SM-5IFI5	GTEX-YEC3	Breast	Male	56
GTEX-QEL4-2126-SM-447AE	GTEX-QEL4	Breast	Male	56
GTEX-11DZ1-0326-SM-5N9BN	GTEX-11DZ1	Breast	Male	58
GTEX-S7SE-0826-SM-4AT4D	GTEX-S7SE	Breast	Male	58
GTEX-ZVE2-1226-SM-5NQ8R	GTEX-ZVE2	Breast	Male	59
GTEX-U412-1826-SM-4DXTJ	GTEX-U412	Breast	Male	61
GTEX-11GS4-2126-SM-5A5KR	GTEX-11GS4	Breast	Male	61
GTEX-13CF2-2026-SM-5K7VI	GTEX-13CF2	Breast	Male	61
GTEX-11DXY-2326-SM-5GICW	GTEX-11DXY	Breast	Male	62
GTEX-13OW5-2226-SM-5L3HC	GTEX-13OW5	Breast	Male	62
GTEX-11OF3-1926-SM-59889	GTEX-11OF3	Breast	Male	63
GTEX-117XS-1926-SM-5GICO	GTEX-117XS	Breast	Male	64
GTEX-145MO-0826-SM-5NQBL	GTEX-145MO	Breast	Male	64
GTEX-ZYW4-0826-SM-5GIDG	GTEX-ZYW4	Breast	Male	66
GTEX-13OW8-0226-SM-5K7UP	GTEX-13OW8	Breast	Male	66
GTEX-14753-2426-SM-5LU8U	GTEX-14753	Breast	Male	67
GTEX-XMD1-0826-SM-4AT52	GTEX-XMD1	Breast	Male	67
GTEX-132Q8-1426-SM-5EGK7	GTEX-132Q8	Breast	Male	68
GTEX-13O61-1826-SM-5KM4I	GTEX-13O61	Breast	Male	68
GTEX-11ONC-2126-SM-5HL6E	GTEX-11ONC	Breast	Male	69
GTEX-11ZVC-0726-SM-5FQT9	GTEX-11ZVC	Liver	Female	56
GTEX-132AR-0426-SM-5IFH8	GTEX-132AR	Liver	Female	56
GTEX-ZVT4-0626-SM-5E45T	GTEX-ZVT4	Liver	Female	56
GTEX-13SLX-1226-SM-5S2Q6	GTEX-13SLX	Liver	Female	57
GTEX-S32W-1926-SM-4AD63	GTEX-S32W	Liver	Female	58
GTEX-RU72-1426-SM-46MUF	GTEX-RU72	Liver	Female	59
GTEX-13113-1326-SM-5GCOI	GTEX-13113	Liver	Female	61
GTEX-1269C-0626-SM-5FQSS	GTEX-1269C	Liver	Female	62
GTEX-RTLS-1326-SM-46MUN	GTEX-RTLS	Liver	Female	62
GTEX-14DAQ-1726-SM-5S2R2	GTEX-14DAQ	Liver	Female	63
GTEX-X4EP-1026-SM-4QAS5	GTEX-X4EP	Liver	Female	63
GTEX-12WSD-1426-SM-5GCN9	GTEX-12WSD	Liver	Female	64
GTEX-11GSP-0626-SM-5986T	GTEX-11GSP	Liver	Female	66
GTEX-ZF29-2026-SM-4WWB7	GTEX-ZF29	Liver	Female	66
GTEX-X4EO-1126-SM-4QARQ	GTEX-X4EO	Liver	Female	67
GTEX-ZVT3-1626-SM-5GU66	GTEX-ZVT3	Liver	Female	67
GTEX-ZYY3-0626-SM-5NQ6W	GTEX-ZYY3	Liver	Female	67
GTEX-13PVR-0126-SM-5S2PY	GTEX-13PVR	Liver	Female	68
GTEX-13QJC-0726-SM-5RQJK	GTEX-13QJC	Liver	Female	68
GTEX-13O3O-1826-SM-5IFGW	GTEX-13O3O	Liver	Female	68
GTEX-11DXZ-0126-SM-5EGGY	GTEX-11DXZ	Liver	Male	56
GTEX-QDVN-0826-SM-48TZ2	GTEX-QDVN	Liver	Male	56
GTEX-X261-1726-SM-4PQYT	GTEX-X261	Liver	Male	56
GTEX-XBEC-1526-SM-4AT68	GTEX-XBEC	Liver	Male	57
GTEX-13VXU-0926-SM-5IFFH	GTEX-13VXU	Liver	Male	58
GTEX-13OW6-2626-SM-5IFF2	GTEX-13OW6	Liver	Male	59
GTEX-139TS-1426-SM-5IFJD	GTEX-139TS	Liver	Male	61
GTEX-11DXY-0526-SM-5EGGQ	GTEX-11DXY	Liver	Male	62
GTEX-X4XY-1626-SM-46MVN	GTEX-X4XY	Liver	Male	62
GTEX-12WSM-0726-SM-5GCOW	GTEX-12WSM	Liver	Male	63
GTEX-S4Z8-0526-SM-4AD4T	GTEX-S4Z8	Liver	Male	63
GTEX-11NV4-1326-SM-5HL6V	GTEX-11NV4	Liver	Male	64
GTEX-1212Z-0226-SM-59HLF	GTEX-1212Z	Liver	Male	66
GTEX-WQUQ-1926-SM-4OOSA	GTEX-WQUQ	Liver	Male	66
GTEX-1399T-0826-SM-5IFES	GTEX-1399T	Liver	Male	67
GTEX-139UC-1426-SM-5IJGH	GTEX-139UC	Liver	Male	67
GTEX-13FTZ-0726-SM-5IFFY	GTEX-13FTZ	Liver	Male	67
GTEX-12696-0826-SM-5EGGE	GTEX-12696	Liver	Male	68
GTEX-13O1R-2026-SM-5KM3N	GTEX-13O1R	Liver	Male	68
GTEX-UTHO-2426-SM-4JBHD	GTEX-UTHO	Liver	Male	68
GTEX-11ZVC-0726-SM-5FQT9	GTEX-11ZVC	Liver	Female	56
GTEX-132AR-0426-SM-5IFH8	GTEX-132AR	Liver	Female	56
GTEX-ZVT4-0626-SM-5E45T	GTEX-ZVT4	Liver	Female	56
GTEX-13SLX-1226-SM-5S2Q6	GTEX-13SLX	Liver	Female	57
GTEX-S32W-1926-SM-4AD63	GTEX-S32W	Liver	Female	58
GTEX-RU72-1426-SM-46MUF	GTEX-RU72	Liver	Female	59
GTEX-13113-1326-SM-5GCOI	GTEX-13113	Liver	Female	61
GTEX-1269C-0626-SM-5FQSS	GTEX-1269C	Liver	Female	62
GTEX-RTLS-1326-SM-46MUN	GTEX-RTLS	Liver	Female	62
GTEX-14DAQ-1726-SM-5S2R2	GTEX-14DAQ	Liver	Female	63
GTEX-X4EP-1026-SM-4QAS5	GTEX-X4EP	Liver	Female	63
GTEX-12WSD-1426-SM-5GCN9	GTEX-12WSD	Liver	Female	64
GTEX-11GSP-0626-SM-5986T	GTEX-11GSP	Liver	Female	66
GTEX-ZF29-2026-SM-4WWB7	GTEX-ZF29	Liver	Female	66
GTEX-X4EO-1126-SM-4QARQ	GTEX-X4EO	Liver	Female	67
GTEX-ZVT3-1626-SM-5GU66	GTEX-ZVT3	Liver	Female	67
GTEX-ZYY3-0626-SM-5NQ6W	GTEX-ZYY3	Liver	Female	67
GTEX-13PVR-0126-SM-5S2PY	GTEX-13PVR	Liver	Female	68
GTEX-13QJC-0726-SM-5RQJK	GTEX-13QJC	Liver	Female	68
GTEX-13O3O-1826-SM-5IFGW	GTEX-13O3O	Liver	Female	68
GTEX-11DXZ-0126-SM-5EGGY	GTEX-11DXZ	Liver	Male	56
GTEX-QDVN-0826-SM-48TZ2	GTEX-QDVN	Liver	Male	56
GTEX-X261-1726-SM-4PQYT	GTEX-X261	Liver	Male	56
GTEX-XBEC-1526-SM-4AT68	GTEX-XBEC	Liver	Male	57
GTEX-13VXU-0926-SM-5IFFH	GTEX-13VXU	Liver	Male	58
GTEX-13OW6-2626-SM-5IFF2	GTEX-13OW6	Liver	Male	59
GTEX-139TS-1426-SM-5IFJD	GTEX-139TS	Liver	Male	61
GTEX-11DXY-0526-SM-5EGGQ	GTEX-11DXY	Liver	Male	62
GTEX-X4XY-1626-SM-46MVN	GTEX-X4XY	Liver	Male	62
GTEX-12WSM-0726-SM-5GCOW	GTEX-12WSM	Liver	Male	63
GTEX-S4Z8-0526-SM-4AD4T	GTEX-S4Z8	Liver	Male	63
GTEX-11NV4-1326-SM-5HL6V	GTEX-11NV4	Liver	Male	64
GTEX-1212Z-0226-SM-59HLF	GTEX-1212Z	Liver	Male	66
GTEX-WQUQ-1926-SM-4OOSA	GTEX-WQUQ	Liver	Male	66
GTEX-1399T-0826-SM-5IFES	GTEX-1399T	Liver	Male	67
GTEX-139UC-1426-SM-5IJGH	GTEX-139UC	Liver	Male	67
GTEX-13FTZ-0726-SM-5IFFY	GTEX-13FTZ	Liver	Male	67
GTEX-12696-0826-SM-5EGGE	GTEX-12696	Liver	Male	68
GTEX-13O1R-2026-SM-5KM3N	GTEX-13O1R	Liver	Male	68
GTEX-UTHO-2426-SM-4JBHD	GTEX-UTHO	Liver	Male	68
GTEX-11ZVC-0726-SM-5FQT9	GTEX-11ZVC	Liver	Female	56
GTEX-132AR-0426-SM-5IFH8	GTEX-132AR	Liver	Female	56
GTEX-ZVT4-0626-SM-5E45T	GTEX-ZVT4	Liver	Female	56
GTEX-13SLX-1226-SM-5S2Q6	GTEX-13SLX	Liver	Female	57
GTEX-S32W-1926-SM-4AD63	GTEX-S32W	Liver	Female	58
GTEX-RU72-1426-SM-46MUF	GTEX-RU72	Liver	Female	59
GTEX-13113-1326-SM-5GCOI	GTEX-13113	Liver	Female	61
GTEX-1269C-0626-SM-5FQSS	GTEX-1269C	Liver	Female	62
GTEX-RTLS-1326-SM-46MUN	GTEX-RTLS	Liver	Female	62
GTEX-14DAQ-1726-SM-5S2R2	GTEX-14DAQ	Liver	Female	63
GTEX-X4EP-1026-SM-4QAS5	GTEX-X4EP	Liver	Female	63
GTEX-12WSD-1426-SM-5GCN9	GTEX-12WSD	Liver	Female	64
GTEX-11GSP-0626-SM-5986T	GTEX-11GSP	Liver	Female	66
GTEX-ZF29-2026-SM-4WWB7	GTEX-ZF29	Liver	Female	66
GTEX-X4EO-1126-SM-4QARQ	GTEX-X4EO	Liver	Female	67
GTEX-ZVT3-1626-SM-5GU66	GTEX-ZVT3	Liver	Female	67
GTEX-ZYY3-0626-SM-5NQ6W	GTEX-ZYY3	Liver	Female	67
GTEX-13PVR-0126-SM-5S2PY	GTEX-13PVR	Liver	Female	68
GTEX-13QJC-0726-SM-5RQJK	GTEX-13QJC	Liver	Female	68
GTEX-13O3O-1826-SM-5IFGW	GTEX-13O3O	Liver	Female	68
GTEX-11DXZ-0126-SM-5EGGY	GTEX-11DXZ	Liver	Male	56
GTEX-QDVN-0826-SM-48TZ2	GTEX-QDVN	Liver	Male	56
GTEX-X261-1726-SM-4PQYT	GTEX-X261	Liver	Male	56
GTEX-XBEC-1526-SM-4AT68	GTEX-XBEC	Liver	Male	57
GTEX-13VXU-0926-SM-5IFFH	GTEX-13VXU	Liver	Male	58
GTEX-13OW6-2626-SM-5IFF2	GTEX-13OW6	Liver	Male	59
GTEX-139TS-1426-SM-5IFJD	GTEX-139TS	Liver	Male	61
GTEX-11DXY-0526-SM-5EGGQ	GTEX-11DXY	Liver	Male	62
GTEX-X4XY-1626-SM-46MVN	GTEX-X4XY	Liver	Male	62
GTEX-12WSM-0726-SM-5GCOW	GTEX-12WSM	Liver	Male	63
GTEX-S4Z8-0526-SM-4AD4T	GTEX-S4Z8	Liver	Male	63
GTEX-11NV4-1326-SM-5HL6V	GTEX-11NV4	Liver	Male	64
GTEX-1212Z-0226-SM-59HLF	GTEX-1212Z	Liver	Male	66
GTEX-WQUQ-1926-SM-4OOSA	GTEX-WQUQ	Liver	Male	66
GTEX-1399T-0826-SM-5IFES	GTEX-1399T	Liver	Male	67
GTEX-139UC-1426-SM-5IJGH	GTEX-139UC	Liver	Male	67
GTEX-13FTZ-0726-SM-5IFFY	GTEX-13FTZ	Liver	Male	67
GTEX-12696-0826-SM-5EGGE	GTEX-12696	Liver	Male	68
GTEX-13O1R-2026-SM-5KM3N	GTEX-13O1R	Liver	Male	68
GTEX-UTHO-2426-SM-4JBHD	GTEX-UTHO	Liver	Male	68
GTEX-11ZVC-0726-SM-5FQT9	GTEX-11ZVC	Liver	Female	56
GTEX-132AR-0426-SM-5IFH8	GTEX-132AR	Liver	Female	56
GTEX-ZVT4-0626-SM-5E45T	GTEX-ZVT4	Liver	Female	56
GTEX-13SLX-1226-SM-5S2Q6	GTEX-13SLX	Liver	Female	57
GTEX-S32W-1926-SM-4AD63	GTEX-S32W	Liver	Female	58
GTEX-RU72-1426-SM-46MUF	GTEX-RU72	Liver	Female	59
GTEX-13113-1326-SM-5GCOI	GTEX-13113	Liver	Female	61
GTEX-1269C-0626-SM-5FQSS	GTEX-1269C	Liver	Female	62
GTEX-RTLS-1326-SM-46MUN	GTEX-RTLS	Liver	Female	62
GTEX-14DAQ-1726-SM-5S2R2	GTEX-14DAQ	Liver	Female	63
GTEX-X4EP-1026-SM-4QAS5	GTEX-X4EP	Liver	Female	63
GTEX-12WSD-1426-SM-5GCN9	GTEX-12WSD	Liver	Female	64
GTEX-11GSP-0626-SM-5986T	GTEX-11GSP	Liver	Female	66
GTEX-ZF29-2026-SM-4WWB7	GTEX-ZF29	Liver	Female	66
GTEX-X4EO-1126-SM-4QARQ	GTEX-X4EO	Liver	Female	67
GTEX-ZVT3-1626-SM-5GU66	GTEX-ZVT3	Liver	Female	67
GTEX-ZYY3-0626-SM-5NQ6W	GTEX-ZYY3	Liver	Female	67
GTEX-13PVR-0126-SM-5S2PY	GTEX-13PVR	Liver	Female	68
GTEX-13QJC-0726-SM-5RQJK	GTEX-13QJC	Liver	Female	68
GTEX-13O3O-1826-SM-5IFGW	GTEX-13O3O	Liver	Female	68
GTEX-11DXZ-0126-SM-5EGGY	GTEX-11DXZ	Liver	Male	56
GTEX-QDVN-0826-SM-48TZ2	GTEX-QDVN	Liver	Male	56
GTEX-X261-1726-SM-4PQYT	GTEX-X261	Liver	Male	56
GTEX-XBEC-1526-SM-4AT68	GTEX-XBEC	Liver	Male	57
GTEX-13VXU-0926-SM-5IFFH	GTEX-13VXU	Liver	Male	58
GTEX-13OW6-2626-SM-5IFF2	GTEX-13OW6	Liver	Male	59
GTEX-139TS-1426-SM-5IFJD	GTEX-139TS	Liver	Male	61
GTEX-11DXY-0526-SM-5EGGQ	GTEX-11DXY	Liver	Male	62
GTEX-X4XY-1626-SM-46MVN	GTEX-X4XY	Liver	Male	62
GTEX-12WSM-0726-SM-5GCOW	GTEX-12WSM	Liver	Male	63
GTEX-S4Z8-0526-SM-4AD4T	GTEX-S4Z8	Liver	Male	63
GTEX-11NV4-1326-SM-5HL6V	GTEX-11NV4	Liver	Male	64
GTEX-1212Z-0226-SM-59HLF	GTEX-1212Z	Liver	Male	66
GTEX-WQUQ-1926-SM-4OOSA	GTEX-WQUQ	Liver	Male	66
GTEX-1399T-0826-SM-5IFES	GTEX-1399T	Liver	Male	67
GTEX-139UC-1426-SM-5IJGH	GTEX-139UC	Liver	Male	67
GTEX-13FTZ-0726-SM-5IFFY	GTEX-13FTZ	Liver	Male	67
GTEX-12696-0826-SM-5EGGE	GTEX-12696	Liver	Male	68
GTEX-13O1R-2026-SM-5KM3N	GTEX-13O1R	Liver	Male	68
GTEX-UTHO-2426-SM-4JBHD	GTEX-UTHO	Liver	Male	68
GTEX-WRHU-0926-SM-4E3IG	GTEX-WRHU	Thyroid	Female	56
GTEX-ZE7O-1126-SM-57WC8	GTEX-ZE7O	Thyroid	Female	57
GTEX-13D11-0226-SM-5LZXL	GTEX-13D11	Thyroid	Female	58
GTEX-12WS9-0726-SM-5FQT7	GTEX-12WS9	Thyroid	Female	59
GTEX-TSE9-0626-SM-3DB8B	GTEX-TSE9	Thyroid	Female	60
GTEX-ZLV1-0126-SM-4WWBZ	GTEX-ZLV1	Thyroid	Female	61
GTEX-1269C-0226-SM-5EGKS	GTEX-1269C	Thyroid	Female	62
GTEX-13CF3-0926-SM-5LZZC	GTEX-13CF3	Thyroid	Female	62
GTEX-ZVZQ-0626-SM-59HJU	GTEX-ZVZQ	Thyroid	Female	62
GTEX-1211K-0726-SM-5FQUW	GTEX-1211K	Thyroid	Female	63
GTEX-1122O-0226-SM-5N9DA	GTEX-1122O	Thyroid	Female	64
GTEX-XUJ4-0726-SM-4BOOP	GTEX-XUJ4	Thyroid	Female	64
GTEX-XYKS-0826-SM-4BRVF	GTEX-XYKS	Thyroid	Female	65
GTEX-ZQG8-0926-SM-57WFF	GTEX-ZQG8	Thyroid	Female	65
GTEX-11DXX-0226-SM-5P9HL	GTEX-11DXX	Thyroid	Female	66
GTEX-11EMC-0226-SM-5EGLP	GTEX-11EMC	Thyroid	Female	66
GTEX-11ZTS-1126-SM-5LU9X	GTEX-11ZTS	Thyroid	Female	67
GTEX-11ZTT-1026-SM-5EQKF	GTEX-11ZTT	Thyroid	Female	67
GTEX-146FR-0326-SM-5SI8U	GTEX-146FR	Thyroid	Female	68
GTEX-RWS6-0626-SM-2XCAS	GTEX-RWS6	Thyroid	Female	69
GTEX-QEL4-0726-SM-3GIJ5	GTEX-QEL4	Thyroid	Male	56
GTEX-111CU-0226-SM-5GZXC	GTEX-111CU	Thyroid	Male	57
GTEX-S7SE-0726-SM-2XCD7	GTEX-S7SE	Thyroid	Male	58
GTEX-13PVQ-0726-SM-5L3GI	GTEX-13PVQ	Thyroid	Male	59
GTEX-YJ89-0726-SM-5P9F7	GTEX-YJ89	Thyroid	Male	60
GTEX-OOBJ-2626-SM-2I3F6	GTEX-OOBJ	Thyroid	Male	61
GTEX-11DXY-0426-SM-5H12R	GTEX-11DXY	Thyroid	Male	62
GTEX-139UW-0126-SM-5KM1B	GTEX-139UW	Thyroid	Male	62
GTEX-13OW5-0626-SM-5J2N2	GTEX-13OW5	Thyroid	Male	62
GTEX-11OF3-0626-SM-5BC4Y	GTEX-11OF3	Thyroid	Male	63
GTEX-117XS-0526-SM-5987Q	GTEX-117XS	Thyroid	Male	64
GTEX-13JVG-0926-SM-5IJE1	GTEX-13JVG	Thyroid	Male	64
GTEX-147GR-0726-SM-5S2PL	GTEX-147GR	Thyroid	Male	65
GTEX-Y5V6-0526-SM-4VBRV	GTEX-Y5V6	Thyroid	Male	65
GTEX-1212Z-0426-SM-5FQT6	GTEX-1212Z	Thyroid	Male	66
GTEX-13OW8-0126-SM-5IJE5	GTEX-13OW8	Thyroid	Male	66
GTEX-1399T-0126-SM-5KM15	GTEX-1399T	Thyroid	Male	67
GTEX-14753-0926-SM-5Q5BI	GTEX-14753	Thyroid	Male	67
GTEX-1192W-0126-SM-5EGGS	GTEX-1192W	Thyroid	Male	68
GTEX-13G51-1226-SM-5K7Z3	GTEX-13G51	Thyroid	Male	69
GTEX-WRHU-0926-SM-4E3IG	GTEX-WRHU	Thyroid	Female	56
GTEX-ZE7O-1126-SM-57WC8	GTEX-ZE7O	Thyroid	Female	57
GTEX-13D11-0226-SM-5LZXL	GTEX-13D11	Thyroid	Female	58
GTEX-12WS9-0726-SM-5FQT7	GTEX-12WS9	Thyroid	Female	59
GTEX-TSE9-0626-SM-3DB8B	GTEX-TSE9	Thyroid	Female	60
GTEX-ZLV1-0126-SM-4WWBZ	GTEX-ZLV1	Thyroid	Female	61
GTEX-1269C-0226-SM-5EGKS	GTEX-1269C	Thyroid	Female	62
GTEX-13CF3-0926-SM-5LZZC	GTEX-13CF3	Thyroid	Female	62
GTEX-ZVZQ-0626-SM-59HJU	GTEX-ZVZQ	Thyroid	Female	62
GTEX-1211K-0726-SM-5FQUW	GTEX-1211K	Thyroid	Female	63
GTEX-1122O-0226-SM-5N9DA	GTEX-1122O	Thyroid	Female	64
GTEX-XUJ4-0726-SM-4BOOP	GTEX-XUJ4	Thyroid	Female	64
GTEX-XYKS-0826-SM-4BRVF	GTEX-XYKS	Thyroid	Female	65
GTEX-ZQG8-0926-SM-57WFF	GTEX-ZQG8	Thyroid	Female	65
GTEX-11DXX-0226-SM-5P9HL	GTEX-11DXX	Thyroid	Female	66
GTEX-11EMC-0226-SM-5EGLP	GTEX-11EMC	Thyroid	Female	66
GTEX-11ZTS-1126-SM-5LU9X	GTEX-11ZTS	Thyroid	Female	67
GTEX-11ZTT-1026-SM-5EQKF	GTEX-11ZTT	Thyroid	Female	67
GTEX-146FR-0326-SM-5SI8U	GTEX-146FR	Thyroid	Female	68
GTEX-RWS6-0626-SM-2XCAS	GTEX-RWS6	Thyroid	Female	69
GTEX-QEL4-0726-SM-3GIJ5	GTEX-QEL4	Thyroid	Male	56
GTEX-111CU-0226-SM-5GZXC	GTEX-111CU	Thyroid	Male	57
GTEX-S7SE-0726-SM-2XCD7	GTEX-S7SE	Thyroid	Male	58
GTEX-13PVQ-0726-SM-5L3GI	GTEX-13PVQ	Thyroid	Male	59
GTEX-YJ89-0726-SM-5P9F7	GTEX-YJ89	Thyroid	Male	60
GTEX-OOBJ-2626-SM-2I3F6	GTEX-OOBJ	Thyroid	Male	61
GTEX-11DXY-0426-SM-5H12R	GTEX-11DXY	Thyroid	Male	62
GTEX-139UW-0126-SM-5KM1B	GTEX-139UW	Thyroid	Male	62
GTEX-13OW5-0626-SM-5J2N2	GTEX-13OW5	Thyroid	Male	62
GTEX-11OF3-0626-SM-5BC4Y	GTEX-11OF3	Thyroid	Male	63
GTEX-117XS-0526-SM-5987Q	GTEX-117XS	Thyroid	Male	64
GTEX-13JVG-0926-SM-5IJE1	GTEX-13JVG	Thyroid	Male	64
GTEX-147GR-0726-SM-5S2PL	GTEX-147GR	Thyroid	Male	65
GTEX-Y5V6-0526-SM-4VBRV	GTEX-Y5V6	Thyroid	Male	65
GTEX-1212Z-0426-SM-5FQT6	GTEX-1212Z	Thyroid	Male	66
GTEX-13OW8-0126-SM-5IJE5	GTEX-13OW8	Thyroid	Male	66
GTEX-1399T-0126-SM-5KM15	GTEX-1399T	Thyroid	Male	67
GTEX-14753-0926-SM-5Q5BI	GTEX-14753	Thyroid	Male	67
GTEX-1192W-0126-SM-5EGGS	GTEX-1192W	Thyroid	Male	68
GTEX-13G51-1226-SM-5K7Z3	GTEX-13G51	Thyroid	Male	69
GTEX-WRHU-0926-SM-4E3IG	GTEX-WRHU	Thyroid	Female	56
GTEX-ZE7O-1126-SM-57WC8	GTEX-ZE7O	Thyroid	Female	57
GTEX-13D11-0226-SM-5LZXL	GTEX-13D11	Thyroid	Female	58
GTEX-12WS9-0726-SM-5FQT7	GTEX-12WS9	Thyroid	Female	59
GTEX-TSE9-0626-SM-3DB8B	GTEX-TSE9	Thyroid	Female	60
GTEX-ZLV1-0126-SM-4WWBZ	GTEX-ZLV1	Thyroid	Female	61
GTEX-1269C-0226-SM-5EGKS	GTEX-1269C	Thyroid	Female	62
GTEX-13CF3-0926-SM-5LZZC	GTEX-13CF3	Thyroid	Female	62
GTEX-ZVZQ-0626-SM-59HJU	GTEX-ZVZQ	Thyroid	Female	62
GTEX-1211K-0726-SM-5FQUW	GTEX-1211K	Thyroid	Female	63
GTEX-1122O-0226-SM-5N9DA	GTEX-1122O	Thyroid	Female	64
GTEX-XUJ4-0726-SM-4BOOP	GTEX-XUJ4	Thyroid	Female	64
GTEX-XYKS-0826-SM-4BRVF	GTEX-XYKS	Thyroid	Female	65
GTEX-ZQG8-0926-SM-57WFF	GTEX-ZQG8	Thyroid	Female	65
GTEX-11DXX-0226-SM-5P9HL	GTEX-11DXX	Thyroid	Female	66
GTEX-11EMC-0226-SM-5EGLP	GTEX-11EMC	Thyroid	Female	66
GTEX-11ZTS-1126-SM-5LU9X	GTEX-11ZTS	Thyroid	Female	67
GTEX-11ZTT-1026-SM-5EQKF	GTEX-11ZTT	Thyroid	Female	67
GTEX-146FR-0326-SM-5SI8U	GTEX-146FR	Thyroid	Female	68
GTEX-RWS6-0626-SM-2XCAS	GTEX-RWS6	Thyroid	Female	69
GTEX-QEL4-0726-SM-3GIJ5	GTEX-QEL4	Thyroid	Male	56
GTEX-111CU-0226-SM-5GZXC	GTEX-111CU	Thyroid	Male	57
GTEX-S7SE-0726-SM-2XCD7	GTEX-S7SE	Thyroid	Male	58
GTEX-13PVQ-0726-SM-5L3GI	GTEX-13PVQ	Thyroid	Male	59
GTEX-YJ89-0726-SM-5P9F7	GTEX-YJ89	Thyroid	Male	60
GTEX-OOBJ-2626-SM-2I3F6	GTEX-OOBJ	Thyroid	Male	61
GTEX-11DXY-0426-SM-5H12R	GTEX-11DXY	Thyroid	Male	62
GTEX-139UW-0126-SM-5KM1B	GTEX-139UW	Thyroid	Male	62
GTEX-13OW5-0626-SM-5J2N2	GTEX-13OW5	Thyroid	Male	62
GTEX-11OF3-0626-SM-5BC4Y	GTEX-11OF3	Thyroid	Male	63
GTEX-117XS-0526-SM-5987Q	GTEX-117XS	Thyroid	Male	64
GTEX-13JVG-0926-SM-5IJE1	GTEX-13JVG	Thyroid	Male	64
GTEX-147GR-0726-SM-5S2PL	GTEX-147GR	Thyroid	Male	65
GTEX-Y5V6-0526-SM-4VBRV	GTEX-Y5V6	Thyroid	Male	65
GTEX-1212Z-0426-SM-5FQT6	GTEX-1212Z	Thyroid	Male	66
GTEX-13OW8-0126-SM-5IJE5	GTEX-13OW8	Thyroid	Male	66
GTEX-1399T-0126-SM-5KM15	GTEX-1399T	Thyroid	Male	67
GTEX-14753-0926-SM-5Q5BI	GTEX-14753	Thyroid	Male	67
GTEX-1192W-0126-SM-5EGGS	GTEX-1192W	Thyroid	Male	68
GTEX-13G51-1226-SM-5K7Z3	GTEX-13G51	Thyroid	Male	69
GTEX-WRHU-0926-SM-4E3IG	GTEX-WRHU	Thyroid	Female	56
GTEX-ZE7O-1126-SM-57WC8	GTEX-ZE7O	Thyroid	Female	57
GTEX-13D11-0226-SM-5LZXL	GTEX-13D11	Thyroid	Female	58
GTEX-12WS9-0726-SM-5FQT7	GTEX-12WS9	Thyroid	Female	59
GTEX-TSE9-0626-SM-3DB8B	GTEX-TSE9	Thyroid	Female	60
GTEX-ZLV1-0126-SM-4WWBZ	GTEX-ZLV1	Thyroid	Female	61
GTEX-1269C-0226-SM-5EGKS	GTEX-1269C	Thyroid	Female	62
GTEX-13CF3-0926-SM-5LZZC	GTEX-13CF3	Thyroid	Female	62
GTEX-ZVZQ-0626-SM-59HJU	GTEX-ZVZQ	Thyroid	Female	62
GTEX-1211K-0726-SM-5FQUW	GTEX-1211K	Thyroid	Female	63
GTEX-1122O-0226-SM-5N9DA	GTEX-1122O	Thyroid	Female	64
GTEX-XUJ4-0726-SM-4BOOP	GTEX-XUJ4	Thyroid	Female	64
GTEX-XYKS-0826-SM-4BRVF	GTEX-XYKS	Thyroid	Female	65
GTEX-ZQG8-0926-SM-57WFF	GTEX-ZQG8	Thyroid	Female	65
GTEX-11DXX-0226-SM-5P9HL	GTEX-11DXX	Thyroid	Female	66
GTEX-11EMC-0226-SM-5EGLP	GTEX-11EMC	Thyroid	Female	66
GTEX-11ZTS-1126-SM-5LU9X	GTEX-11ZTS	Thyroid	Female	67
GTEX-11ZTT-1026-SM-5EQKF	GTEX-11ZTT	Thyroid	Female	67
GTEX-146FR-0326-SM-5SI8U	GTEX-146FR	Thyroid	Female	68
GTEX-RWS6-0626-SM-2XCAS	GTEX-RWS6	Thyroid	Female	69
GTEX-QEL4-0726-SM-3GIJ5	GTEX-QEL4	Thyroid	Male	56
GTEX-111CU-0226-SM-5GZXC	GTEX-111CU	Thyroid	Male	57
GTEX-S7SE-0726-SM-2XCD7	GTEX-S7SE	Thyroid	Male	58
GTEX-13PVQ-0726-SM-5L3GI	GTEX-13PVQ	Thyroid	Male	59
GTEX-YJ89-0726-SM-5P9F7	GTEX-YJ89	Thyroid	Male	60
GTEX-OOBJ-2626-SM-2I3F6	GTEX-OOBJ	Thyroid	Male	61
GTEX-11DXY-0426-SM-5H12R	GTEX-11DXY	Thyroid	Male	62
GTEX-139UW-0126-SM-5KM1B	GTEX-139UW	Thyroid	Male	62
GTEX-13OW5-0626-SM-5J2N2	GTEX-13OW5	Thyroid	Male	62
GTEX-11OF3-0626-SM-5BC4Y	GTEX-11OF3	Thyroid	Male	63
GTEX-117XS-0526-SM-5987Q	GTEX-117XS	Thyroid	Male	64
GTEX-13JVG-0926-SM-5IJE1	GTEX-13JVG	Thyroid	Male	64
GTEX-147GR-0726-SM-5S2PL	GTEX-147GR	Thyroid	Male	65
GTEX-Y5V6-0526-SM-4VBRV	GTEX-Y5V6	Thyroid	Male	65
GTEX-1212Z-0426-SM-5FQT6	GTEX-1212Z	Thyroid	Male	66
GTEX-13OW8-0126-SM-5IJE5	GTEX-13OW8	Thyroid	Male	66
GTEX-1399T-0126-SM-5KM15	GTEX-1399T	Thyroid	Male	67
GTEX-14753-0926-SM-5Q5BI	GTEX-14753	Thyroid	Male	67
GTEX-1192W-0126-SM-5EGGS	GTEX-1192W	Thyroid	Male	68
GTEX-13G51-1226-SM-5K7Z3	GTEX-13G51	Thyroid	Male	69
