## Additional file 5 for "Reference genome and transcriptome informed by the sex chromosome complement of the sample increases ability to detect sex differences in gene expression from RNA-Seq data"

### Sheet: Sheet1
Tissue	SampleID	Reason for removal
BLOOD	GTEX-P4QR-0006-SM-2I5GN	clustered with opposite sex
BRAIN	GTEX-13QIC-2926-SM-5J2NF
BRAIN	GTEX-13SLX-3126-SM-5S2Q5	low number of sequences, 28.3
BRAIN	GTEX-13OVJ-2826-SM-5L3GW
BRAIN	GTEX-1117F-3226-SM-5N9CT	high percentage of duplicates at 52.8% after trimming
BRAIN	GTEX-139UC-3126-SM-5J1OY	don't neatly cluster with the same sex
BRAIN	GTEX-13FLW-1426-SM-5K7YE	sample with the lowest number of sequences after trimming, 23.9 million sequences
BRAIN	GTEX-13FHO-3026-SM-5J1O9
BRAIN	GTEX-13OW8-2826-SM-5L3GC	don't neatly cluster with the same sex
BREAST	GTEX-ZVE2-1226-SM-5NQ8R
