## Additional file 9 for "Reference genome and transcriptome informed by the sex chromosome complement of the sample increases ability to detect sex differences in gene expression from RNA-Seq data"

### Sheet: Sheet1
HISAT		WT					chr8					chrX					chrY
Tissue	Sex	variance_pval	test	pval	mean of the difference		variance_pval	test	pval	mean of the difference		variance_pval	test	pval	mean of the difference		variance_pval	test	pval	mean of the difference
BLOOD	female	0.999667	pair_t-test	1.64101e-10	-49397.1		0.999974	pair_t-test	5.53847e-06	44.95		0.995085	pair_t-test	4.45483e-10	1786.1		NA	NA	NA	-53359.6
BLOOD	male	0.999605	pair_t-test	1.18731e-10	-65398.2		0.999994	pair_t-test	0.133953	2.15789		0.99672	pair_t-test	1.32479e-11	1857.68		0.00143088	Wilcox_SingleRankSum	3.815e-06	-68437.3
BRAIN_CORTEX	female	0.999158	pair_t-test	4.38814e-15	-41508.2		0.999865	pair_t-test	0.000142885	71.5625		0.998098	pair_t-test	7.11812e-10	1206.31		NA	NA	NA	-45607.8
BRAIN_CORTEX	male	0.998262	pair_t-test	8.11518e-11	-51756.3		1	pair_t-test	0.000258902	4.375		0.995591	pair_t-test	1.57608e-05	1831.62		0.0374724	Wilcox_SingleRankSum	3.052e-05	-54839.6
BREAST	female	0.99681	pair_t-test	4.15326e-15	-86090.4		0.999798	pair_t-test	7.92545e-08	77.55		0.995475	pair_t-test	2.08889e-12	2869.85		NA	NA	NA	-93765.5
BREAST	male	0.996583	pair_t-test	6.04359e-15	-82541.6		0.999995	pair_t-test	0.000720222	3.63158		0.990824	pair_t-test	5.75354e-09	2570.53		0.00403037	Wilcox_SingleRankSum	3.815e-06	-86691.2
LIVER	female	0.998537	pair_t-test	1.81999e-14	-39917.9		0.999851	pair_t-test	1.22232e-07	37.95		0.995541	pair_t-test	1.13555e-11	1256.25		NA	NA	NA	-43571.3
LIVER	male	0.998191	pair_t-test	5.40375e-14	-43677.3		0.999978	pair_t-test	0.00429825	3.6		0.995914	pair_t-test	1.1426e-09	1394.75		0.22621	pair_t-test	5.17589e-14	-46028.6
THYROID	female	0.996454	pair_t-test	1.68828e-15	-86977		0.999931	pair_t-test	0.000261004	126.2		0.994185	pair_t-test	9.99492e-11	2419.7		NA	NA	NA	-94576.4
THYROID	male	0.995067	pair_t-test	3.27508e-12	-86871.9		0.999996	pair_t-test	0.000198507	6.5		0.994882	pair_t-test	6.96754e-12	2722.7		0.00148627	Wilcox_SingleRankSum	1.907e-06	-91476.3
STAR		WT					chr8					chrX					chrY
Tissue	Sex	variance_pval	test	pval	mean of the difference		variance_pval	test	pval	mean of the difference		variance_pval	test	pval	mean of the difference		variance_pval	test	pval	mean of the difference
BLOOD	female	0.999732	pair_t-test	3.73325e-10	-38250.6		1	pair_t-test	3.76654e-06	42.2		0.997608	pair_t-test	1.56386e-06	1242.4		NA	NA	NA	-40600.3
BLOOD	male	0.999743	pair_t-test	1.38526e-10	-51037.5		0.999998	pair_t-test	0.103643	0.842105		0.997868	pair_t-test	2.73053e-08	1455.79		0.00734987	Wilcox_SingleRankSum	3.815e-06	-52590.6
BRAIN_CORTEX	female	0.999525	pair_t-test	2.45995e-15	-34622.5		0.99988	pair_t-test	3.33951e-07	50.25		0.998379	pair_t-test	2.6512e-07	646.375		NA	NA	NA	-36480.6
BRAIN_CORTEX	male	0.998116	pair_t-test	3.03009e-09	-43878.8		0.999996	pair_t-test	0.077805	2.375		0.996328	pair_t-test	0.00124909	1001.62		0.0297882	Wilcox_SingleRankSum	3.052e-05	-44968.8
BREAST	female	0.997393	pair_t-test	1.98379e-14	-70564.3		0.999838	pair_t-test	4.09974e-11	109.9		0.998655	pair_t-test	8.09862e-11	1118.9		NA	NA	NA	-74654.3
BREAST	male	0.997219	pair_t-test	3.02036e-14	-67863.8		0.999988	pair_t-test	4.42977e-05	5.57895		0.996902	pair_t-test	1.20447e-07	934.316		0.010427	Wilcox_SingleRankSum	3.815e-06	-68970.2
LIVER	female	0.998819	pair_t-test	9.32392e-14	-34086		0.999957	pair_t-test	1.31521e-10	68.5		0.998003	pair_t-test	4.18115e-09	651.7		NA	NA	NA	-36862.3
LIVER	male	0.998445	pair_t-test	9.24789e-14	-39618.8		0.999998	pair_t-test	0.000887232	3.2		0.998231	pair_t-test	8.11679e-08	733.3		0.150615	pair_t-test	1.0318e-13	-40503.8
THYROID	female	0.997183	pair_t-test	5.08218e-16	-76172.6		0.999992	pair_t-test	1.9864e-06	98.2		0.998632	pair_t-test	5.32228e-12	1022.6		NA	NA	NA	-79765.6
THYROID	male	0.996084	pair_t-test	2.24116e-12	-74398.6		0.999997	pair_t-test	7.94244e-09	5		0.997493	pair_t-test	1.62592e-11	1260.2		0.00998072	Wilcox_SingleRankSum	1.907e-06	-75805.6
