## Additional file 11 for "Reference genome and transcriptome informed by the sex chromosome complement of the sample increases ability to detect sex differences in gene expression from RNA-Seq data"

### Sheet: HISAT
Tissue	Sex	chrX_region	DEF_mean	DEF_median	SCC_mean	SCC_median	pval	mean_difference	fold_change_mean_expression	male_mean_over_female_mean_DEF	male_mean_over_female_mean_SCC
BLOOD	female	XAR	579.935	0.591544	579.692	0.591203	8.44606e-05	-0.19667	0.999582	7.01939	7.01705
BLOOD	female	XTR	7.71463	0.00385883	9.57735	0.0038566	8.44606e-05	-0.19667	1.24145	1.04877	1.81531
BLOOD	female	PAR1	52.8534	0.0834005	146.234	0.226836	0.0612728	93.3802	2.76678	13.3684	4.82813
BLOOD	female	XCR	350.956	1.39266	350.759	1.39185	0.0612728	93.3802	0.99944	0.0266834	0.0266783
BLOOD	female	XDR	3591.54	42.2212	3590.35	42.1968	0.0975661	-0.242498	0.99967	0.0233494	0.0644304
BLOOD	female	PAR2	6.20082	0.00695552	12.9467	0.0133376	0.0975661	-0.242498	2.0879	58.0224	27.769
BLOOD	male	XDR	4070.79	36.2492	4067.73	36.2219	0.174156	6.74585	0.999248
BLOOD	male	PAR2	8.09086	0.00938618	17.3859	0.0160883	0.174156	6.74585	2.14883
BLOOD	male	XAR	706.566	0.485931	706.035	0.485566	0.203411	-1.18358	0.999247
BLOOD	male	XTR	9.36471	0.00351887	9.35767	0.00351622	0.203411	-1.18358	0.999248
BLOOD	male	PAR1	83.8604	0.106199	231.328	0.301021	0.32605	1.86272	2.75849
BLOOD	male	XCR	359.787	2.10741	359.516	2.10582	0.32605	1.86272	0.999248
BRAIN_CORTEX	female	XAR	208.457	22.7245	208.442	22.7278	4.03357e-05	-0.270643	0.999926	3.88266	3.88114
BRAIN_CORTEX	female	XTR	1.99695	0.00275438	2.4439	0.00275327	4.03357e-05	-0.270643	1.22382	3.57316	6.39801
BRAIN_CORTEX	female	PAR1	43.5246	0.0239732	118.64	0.0539372	0.062827	147.467	2.72581	4.25601	1.56065
BRAIN_CORTEX	female	XCR	282.084	18.8202	281.972	18.8126	0.062827	147.467	0.999602	0.00761035	0.00760984
BRAIN_CORTEX	female	XDR	957.15	120.698	957.407	120.666	0.123945	-0.531705	1.00027	0.0498246	0.137094
BRAIN_CORTEX	female	PAR2	6.92798	0.00940206	14.7457	0.0175217	0.123945	-0.531705	2.12843	37.8322	17.7664
BRAIN_CORTEX	male	XDR	809.37	109.007	808.992	108.956	0.181908	9.29501	0.999534
BRAIN_CORTEX	male	PAR2	7.13542	0.0100325	15.6361	0.0174873	0.181908	9.29501	2.19133
BRAIN_CORTEX	male	XAR	185.241	19.2964	185.155	19.2874	0.236303	-3.06214	0.999534
BRAIN_CORTEX	male	XTR	2.14676	0.00256719	2.14576	0.00256599	0.236303	-3.06214	0.999534
BRAIN_CORTEX	male	PAR1	47.6896	0.0206292	131.255	0.0468029	0.326169	-0.00704435	2.75227
BRAIN_CORTEX	male	XCR	262.1	17.6926	261.978	17.6844	0.326169	-0.00704435	0.999534
BREAST	female	XAR	333.002	16.9819	332.904	17.2489	1.70108e-07	-0.112405	0.999706	9.69385	9.68845
BREAST	female	XTR	9.0446	0.00587154	11.7802	0.00586681	1.70108e-07	-0.112405	1.30246	1.27989	2.1596
BREAST	female	PAR1	106.966	0.206382	292.951	0.561722	0.204587	75.1152	2.73872	1.03002	1.04069
BREAST	female	XCR	387.522	18.4572	387.234	18.4423	0.204587	75.1152	0.999255	0.848681	0.848591
BREAST	female	XDR	3640.26	232.341	3638.97	232.181	0.756592	-0.0153873	0.999646	0.0903459	0.090301
BREAST	female	PAR2	10.9653	0.0139683	23.7163	0.024459	0.756592	-0.0153873	2.16286	35.9881	16.625
BREAST	male	XDR	3228.07	127.682	3225.33	127.574	0.184063	7.81777	0.99915
BREAST	male	PAR2	11.5761	0.025323	25.4405	0.0351263	0.184063	7.81777	2.19768
BREAST	male	PAR1	110.178	0.280583	304.872	0.728698	0.248915	0.44695	2.76709
BREAST	male	XCR	328.883	13.9545	328.603	13.9426	0.248915	0.44695	0.999149
BREAST	male	XAR	394.619	14.7165	394.284	14.704	0.511491	0.257714	0.999151
BREAST	male	XTR	8.38989	0.0070924	8.38277	0.00708638	0.511491	0.257714	0.999151
LIVER	female	XAR	124.526	6.49474	124.555	6.49226	2.78393e-06	-0.122187	1.00023	0.802177	0.801662
LIVER	female	XTR	2.48052	0.00655401	3.21764	0.00655151	2.78393e-06	-0.122187	1.29716	0.876684	0.675567
LIVER	female	XDR	542.5	139.748	542.493	139.701	0.00872175	-0.0863785	0.999987	0.657347	0.657083
LIVER	female	PAR2	5.61746	0.00796574	12.1839	0.00996738	0.00872175	-0.0863785	2.16894	1.10634	1.10465
LIVER	female	PAR1	28.6314	0.110528	79.0892	0.343894	0.15187	83.5649	2.76232	1.19616	1.18358
LIVER	female	XCR	110.258	3.7558	110.218	3.75437	0.15187	83.5649	0.999636	0.965623	0.965574
LIVER	male	XAR	99.8922	6.06445	99.8508	6.06194	0.0345958	-0.377405	0.999586
LIVER	male	XTR	2.17463	0.00627324	2.17373	0.00627064	0.0345958	-0.377405	0.999586
LIVER	male	XDR	356.61	122.91	356.463	122.859	0.200275	8.50067	0.999586
LIVER	male	PAR2	6.21483	0.00765377	13.459	0.00953821	0.200275	8.50067	2.16562
LIVER	male	PAR1	34.2478	0.176004	93.6081	0.478978	0.250815	-0.00100102	2.73325
LIVER	male	XCR	106.467	3.55332	106.423	3.55185	0.250815	-0.00100102	0.999586
THYROID	female	XAR	268.052	19.0636	268.022	19.0466	0.000503899	-0.288542	0.999891	0.957183	0.956432
THYROID	female	XTR	3.2858	0.00825754	4.26784	0.00825018	0.000503899	-0.288542	1.29887	0.91933	0.707157
THYROID	female	XDR	1998.35	292.993	1997.53	292.863	0.07559	-0.0977897	0.99959	0.761306	0.760937
THYROID	female	PAR2	12.0762	0.0267042	24.0601	0.0386475	0.07559	-0.0977897	1.99237	1.06392	1.07367
THYROID	female	PAR1	102.727	0.404286	280.736	1.39515	0.115978	185.985	2.73284	1.19308	1.19505
THYROID	female	XCR	311.488	20.1181	311.229	20.1002	0.115978	185.985	0.999167	1.01014	1.01008
THYROID	male	XAR	256.574	17.1696	256.345	17.1542	0.04016	-1.28797	0.999106
THYROID	male	XTR	3.02074	0.00938262	3.01804	0.00937423	0.04016	-1.28797	0.999106
THYROID	male	XDR	1521.36	267.129	1520	266.89	0.192265	12.7511	0.999106
THYROID	male	PAR2	12.8481	0.0393906	25.8326	0.0689291	0.192265	12.7511	2.01062
THYROID	male	PAR1	122.562	0.52389	335.495	1.36559	0.324184	2.73559	2.73735
THYROID	male	XCR	314.648	27.1128	314.366	27.0886	0.324184	2.73559	0.999104

### Sheet: STAR
Tissue	Sex	chrX_region	DEF_mean.DEF_mean	DEF_median.DEF_median	SCC_mean.SCC_mean	SCC_median.SCC_median	pair_t.p.value	pair_t.estimate	fold_change.mean_fold_change	male_mean_over_female_mean_DEF	male_mean_over_female_mean_SCC
BLOOD	female	PAR1	27.6234	0.0330853	109.7	0.314393	0.0682723	82.0769	3.97128	1.58823	1.6874
BLOOD	female	XCR	266.759	0.979264	266.607	0.978706	0.0682723	82.0769	0.999432	1.10746	1.1072
BLOOD	female	XAR	452.543	0.455271	452.289	0.455012	6.84e-05	-0.151449	0.99944	1.30893	1.30861
BLOOD	female	XTR	0.0381445	0.00730242	0.03963	0.00729826	6.84e-05	-0.151449	1.03894	1.35662	1.30471
BLOOD	female	XDR	2879.43	37.1449	2877.84	37.1237	0.138644	-0.253499	0.999449	1.21917	1.21886
BLOOD	female	PAR2	9.36682	0.00904769	9.77158	0.0102832	0.138644	-0.253499	1.04321	1.43642	1.43464
BLOOD	male	PAR1	43.8722	0.0342048	185.108	0.451564	0.304508	0.00148542	4.21925
BLOOD	male	XCR	295.426	1.54555	295.187	1.5443	0.304508	0.00148542	0.999193
BLOOD	male	XAR	592.348	0.442414	591.87	0.442057	0.227296	-1.58788	0.999193
BLOOD	male	XTR	0.0517475	0.00713508	0.0517057	0.00712933	0.227296	-1.58788	0.999193
BLOOD	male	XDR	3510.52	34.4099	3507.68	34.3821	0.167754	0.404757	0.999193
BLOOD	male	PAR2	13.4547	0.0084599	14.0187	0.0120916	0.167754	0.404757	1.04192
BRAIN_CORTEX	female	PAR1	21.6754	0.0152312	116.489	0.0687268	0.0700972	141.236	5.37425	1.19837	1.11744
BRAIN_CORTEX	female	XCR	277.111	18.8543	276.972	18.8449	0.0700972	141.236	0.999497	0.929505	0.929431
BRAIN_CORTEX	female	XAR	214.322	22.3503	214.224	22.3392	4.52e-05	-0.238412	0.999542	0.897363	0.897254
BRAIN_CORTEX	female	XTR	0.359829	0.00701611	0.449025	0.0070126	4.52e-05	-0.238412	1.24788	0.794638	0.636418
BRAIN_CORTEX	female	XDR	1044.42	116.29	1044.11	116.258	0.129962	-0.478321	0.999697	0.859784	0.859544
BRAIN_CORTEX	female	PAR2	14.2901	0.00933289	14.7572	0.0116674	0.129962	-0.478321	1.03269	1.06426	1.07125
BRAIN_CORTEX	male	PAR1	25.9753	0.0223332	130.17	0.0667841	0.241671	-4.18e-05	5.01129
BRAIN_CORTEX	male	XCR	257.576	16.3951	257.426	16.3855	0.241671	-4.18e-05	0.999419
BRAIN_CORTEX	male	XAR	192.325	19.3317	192.214	19.3205	0.237958	-2.83302	0.99942
BRAIN_CORTEX	male	XTR	0.285934	0.00654289	0.285768	0.00653909	0.237958	-2.83302	0.999419
BRAIN_CORTEX	male	XDR	897.978	105.308	897.456	105.247	0.163869	0.564049	0.999419
BRAIN_CORTEX	male	PAR2	15.2083	0.00965305	15.8086	0.0138243	0.163869	0.564049	1.03947
BREAST	female	PAR1	73.1438	0.0517095	293.969	0.570325	0.203681	94.8137	4.01905	1.16434	1.04348
BREAST	female	XCR	405.136	17.0698	404.754	17.0535	0.203681	94.8137	0.999056	0.846545	0.846504
BREAST	female	XAR	346.768	17.5861	346.485	17.6139	1.39e-07	-0.139283	0.999184	1.19408	1.19387
BREAST	female	XTR	0.275648	0.00577028	0.295701	0.00576477	1.39e-07	-0.139283	1.07275	0.795089	0.740433
BREAST	female	XDR	3950.28	221.203	3946.75	221.035	0.0163048	-0.0980649	0.999105	0.894729	0.894641
BREAST	female	PAR2	21.8082	0.00817417	23.0531	0.0128678	0.0163048	-0.0980649	1.05709	1.06949	1.07901
BREAST	male	PAR1	85.1644	0.0670311	306.751	0.653222	0.32491	0.0891957	3.60186
BREAST	male	XCR	342.966	13.3374	342.626	13.3241	0.32491	0.0891957	0.999007
BREAST	male	XAR	414.069	14.3007	413.659	14.2864	0.271095	-0.315953	0.999008
BREAST	male	XTR	0.219165	0.00644083	0.218947	0.00643443	0.271095	-0.315953	0.999006
BREAST	male	XDR	3534.43	124.647	3530.92	124.523	0.210117	0.467116	0.999006
BREAST	male	PAR2	23.3237	0.00924507	24.8746	0.0197005	0.210117	0.467116	1.0665
LIVER	female	PAR1	16.5543	0.0191667	78.1648	0.29593	0.153612	104.194	4.72172	1.16312	1.18512
LIVER	female	XCR	111.631	3.51121	111.579	3.50953	0.153612	104.194	0.999533	0.960991	0.960928
LIVER	female	XAR	125.328	5.95519	125.3	5.95234	1.77e-06	-0.149724	0.999776	0.80058	0.800334
LIVER	female	XTR	0.0455484	0.00642081	0.0516547	0.00641774	1.77e-06	-0.149724	1.13406	1.02534	0.903652
LIVER	female	XDR	590.56	135.552	590.348	135.487	0.0101613	-0.111473	0.999641	0.661665	0.661549
LIVER	female	PAR2	11.1415	0.00695036	11.7056	0.0072335	0.0101613	-0.111473	1.05063	1.08327	1.10022
LIVER	male	PAR1	19.2547	0.0194227	92.6345	0.488538	0.19102	-0.0001662	4.81101
LIVER	male	XCR	107.276	3.24424	107.219	3.24251	0.19102	-0.0001662	0.999468
LIVER	male	XAR	100.335	5.88353	100.282	5.88039	0.0470858	-0.521979	0.999468
LIVER	male	XTR	0.0467028	0.00611713	0.0466778	0.00611387	0.0470858	-0.521979	0.999466
LIVER	male	XDR	390.753	118.593	390.544	118.529	0.163675	0.600334	0.999466
LIVER	male	PAR2	12.0692	0.00719025	12.8787	0.00870937	0.163675	0.600334	1.06707
THYROID	female	PAR1	53.0078	0.0624247	279.417	1.1458	0.134505	220.825	5.27124	1.24032	1.19475
THYROID	female	XCR	320.552	19.715	320.211	19.694	0.134505	220.825	0.998936	1.00675	1.00665
THYROID	female	XAR	278.102	20.376	277.89	20.3543	0.00088845	-0.382591	0.999237	0.967152	0.966768
THYROID	female	XTR	0.190117	0.00821007	0.194635	0.00820132	0.00088845	-0.382591	1.02377	0.97234	0.948664
THYROID	female	XDR	2214.51	282.697	2212.2	282.452	0.0845691	-0.283004	0.998955	0.780044	0.779953
THYROID	female	PAR2	22.9321	0.0179885	23.7404	0.0363853	0.0845691	-0.283004	1.03525	1.04873	1.05647
THYROID	male	PAR1	65.7468	0.0834645	333.833	1.38115	0.214082	0.020053	5.07756
THYROID	male	XCR	322.716	23.0356	322.341	23.0088	0.214082	0.020053	0.998839
THYROID	male	XAR	268.967	17.8705	268.655	17.8498	0.0870916	-3.53485	0.99884
THYROID	male	XTR	0.184858	0.00931713	0.184643	0.00930631	0.0870916	-3.53485	0.998839
THYROID	male	XDR	1727.42	263.197	1725.41	262.891	0.163948	1.24497	0.998839
THYROID	male	PAR2	24.0497	0.022017	25.081	0.0484098	0.163948	1.24497	1.04288
