## Additional file 13 for "Reference genome and transcriptome informed by the sex chromosome complement of the sample increases ability to detect sex differences in gene expression from RNA-Seq data"

### Sheet: BLOOD_HISAT
gene	chr	female_def_HI_cpm	female_SS_HI_cpm	SS_def_diff	SS_def_ratio	SS_def_logratio	SS_def_log2FC		gene	chr	male_def_HI_cpm	male_SS_HI_cpm	SS_def_diff	SS_def_ratio	SS_def_logratio	SS_def_log2FC
AMELX	X	0.00433387	0.00433137	-2.50369e-06	0.999422	-0.00057787	-0.00083369		AMELX	X	0.00397628	0.00397329	-2.99105e-06	0.999248	-0.000752506	-0.00108564
ARSD	X	42.1724	42.3089	0.136532	1.00324	0.00323225	0.00466314		ARSD	X	36.0238	35.9967	-0.0270979	0.999248	-0.000752506	-0.00108564
ARSE	X	0.0147984	0.0150055	0.000207096	1.01399	0.0138975	0.0200498		ARSE	X	0.0113745	0.011366	-8.55617e-06	0.999248	-0.000752506	-0.00108564
ARSF	X	0.00489448	0.00489166	-2.82756e-06	0.999422	-0.00057787	-0.00083369		ARSF	X	0.00351887	0.00351622	-2.64697e-06	0.999248	-0.000752506	-0.00108564
CASK	X	7.67501	7.67057	-0.00443387	0.999422	-0.00057787	-0.00083369		CASK	X	11.9688	11.9598	-0.00900319	0.999248	-0.000752506	-0.00108564
GYG2	X	0.0378144	0.0377925	-2.18455e-05	0.999422	-0.00057787	-0.00083369		GYG2	X	0.0120236	0.0120146	-9.04444e-06	0.999248	-0.000752506	-0.00108564
HSFX1	X	0.0829645	0.0829165	-4.79288e-05	0.999422	-0.00057787	-0.00083369		HSFX1	X	0.0939703	0.0938996	-7.06866e-05	0.999248	-0.000752506	-0.00108564
HSFX2	X	0.0552438	0.0552119	-3.19145e-05	0.999422	-0.00057787	-0.00083369		HSFX2	X	0.0775477	0.0774894	-5.83332e-05	0.999248	-0.000752506	-0.00108564
NLGN4X	X	0.00955312	0.0104938	0.00094064	1.09846	0.093913	0.135488		NLGN4X	X	0.00518537	0.00518147	-3.90055e-06	0.999248	-0.000752506	-0.00108564
OFD1	X	69.6993	69.4844	-0.214934	0.996916	-0.0030885	-0.00445576		OFD1	X	81.6903	81.6289	-0.0614493	0.999248	-0.000752506	-0.00108564
PCDH11X	X	0.00433387	0.00570005	0.00136618	1.31523	0.274015	0.39532		PCDH11X	X	0.0043222	0.00431895	-3.25126e-06	0.999248	-0.000752506	-0.00108564
PRKX	X	78.525	79.0692	0.544128	1.00693	0.00690546	0.00996247		PRKX	X	92.8876	92.8177	-0.0698722	0.999248	-0.000752506	-0.00108564
RBMX	X	307.902	307.724	-0.177876	0.999422	-0.00057787	-0.00083369		RBMX	X	467.325	466.973	-0.351532	0.999248	-0.000752506	-0.00108564
RPS4X	X	10554.9	10551.9	-3.00511	0.999715	-0.000284752	-0.000410811		RPS4X	X	8279.37	8273.14	-6.22793	0.999248	-0.000752506	-0.00108564
SOX3	X	0.00385883	0.0038566	-2.22926e-06	0.999422	-0.00057787	-0.00083369		SOX3	X	0.00351887	0.00351622	-2.64697e-06	0.999248	-0.000752506	-0.00108564
STS	X	10.5516	10.5455	-0.0060957	0.999422	-0.00057787	-0.00083369		STS	X	9.23489	9.22795	-0.0069467	0.999248	-0.000752506	-0.00108564
TBL1X	X	242.327	242.175	-0.151346	0.999375	-0.000624747	-0.000901319		TBL1X	X	278.727	278.518	-0.209665	0.999248	-0.000752506	-0.00108564
TGIF2LX	X	0.00433387	0.00433137	-2.50369e-06	0.999422	-0.00057787	-0.00083369		TGIF2LX	X	0.00351887	0.00351622	-2.64697e-06	0.999248	-0.000752506	-0.00108564
TMSB4X	X	52787.1	52770.1	-17.0599	0.999677	-0.000323236	-0.00046633		TMSB4X	X	63351.5	63303.8	-47.6544	0.999248	-0.000752506	-0.00108564
TSPYL2	X	139.929	139.847	-0.0828653	0.999408	-0.000592369	-0.000854608		TSPYL2	X	391.42	391.126	-0.294435	0.999248	-0.000752506	-0.00108564
USP9X	X	496.207	495.967	-0.239987	0.999516	-0.00048376	-0.000697917		USP9X	X	489.067	488.7	-0.367888	0.999248	-0.000752506	-0.00108564
VCX	X	0.0103686	0.0103626	-5.98997e-06	0.999422	-0.00057787	-0.00083369		VCX	X	0.00812809	0.00812197	-6.11413e-06	0.999248	-0.000752506	-0.00108564
VCX2	X	0.00489448	0.00489166	-2.82756e-06	0.999422	-0.00057787	-0.00083369		VCX2	X	0.00397628	0.00397329	-2.99105e-06	0.999248	-0.000752506	-0.00108564
VCX3A	X	0.0116976	0.0116909	-6.75776e-06	0.999422	-0.00057787	-0.00083369		VCX3A	X	0.00530893	0.00530494	-3.9935e-06	0.999248	-0.000752506	-0.00108564
VCX3B	X	0.0187621	0.0207964	0.00203432	1.10843	0.102942	0.148513		VCX3B	X	0.00627284	0.00626812	-4.71857e-06	0.999248	-0.000752506	-0.00108564
ZFX	X	56.7842	56.7514	-0.0328044	0.999422	-0.00057787	-0.00083369		ZFX	X	50.5329	50.4949	-0.038012	0.999248	-0.000752506	-0.00108564

### Sheet: BLOOD_STAR
gene	chr	female_def_STAR_cpm	female_SS_STAR_cpm	SS_def_diff	SS_def_ratio	SS_def_logratio	SS_def_log2FC		gene	chr	male_def_STAR_cpm	male_SS_STAR_cpm	SS_def_diff	SS_def_ratio	SS_def_logratio	SS_def_log2FC
AMELX	X	0.00790467	0.00790017	-4.50356e-06	0.99943	-0.000569897	-0.000822187		AMELX	X	0.00775582	0.00774956	-6.25902e-06	0.999193	-0.000807336	-0.00116474
ARSD	X	30.9678	31.0041	0.0362222	1.00117	0.00116899	0.00168649		ARSD	X	28.7054	28.6822	-0.0231655	0.999193	-0.000807336	-0.00116474
ARSE	X	0.0224087	0.0229462	0.000537463	1.02398	0.0237014	0.034194		ARSE	X	0.0179963	0.0179817	-1.45232e-05	0.999193	-0.000807336	-0.00116474
ARSF	X	0.00887777	0.00887271	-5.05797e-06	0.99943	-0.000569897	-0.000822187		ARSF	X	0.00775582	0.00774956	-6.25902e-06	0.999193	-0.000807336	-0.00116474
CASK	X	6.13222	6.12872	-0.00349373	0.99943	-0.000569897	-0.000822187		CASK	X	9.87599	9.86802	-0.00797003	0.999193	-0.000807336	-0.00116474
GYG2	X	0.0391903	0.039168	-2.23281e-05	0.99943	-0.000569897	-0.000822187		GYG2	X	0.01732	0.0173061	-1.39774e-05	0.999193	-0.000807336	-0.00116474
HSFX1	X	0.0290005	0.0289839	-1.65226e-05	0.99943	-0.000569897	-0.000822187		HSFX1	X	0.0433252	0.0432902	-3.49639e-05	0.999193	-0.000807336	-0.00116474
HSFX2	X	0.127597	0.127525	-7.26967e-05	0.99943	-0.000569897	-0.000822187		HSFX2	X	0.172979	0.17284	-0.000139596	0.999193	-0.000807336	-0.00116474
NLGN4X	X	0.0129573	0.0162654	0.00330807	1.2553	0.227378	0.328038		NLGN4X	X	0.0104541	0.0104456	-8.43654e-06	0.999193	-0.000807336	-0.00116474
OFD1	X	58.1859	58.1528	-0.0331505	0.99943	-0.000569897	-0.000822187		OFD1	X	73.2185	73.1594	-0.0590881	0.999193	-0.000807336	-0.00116474
PCDH11X	X	0.00790467	0.00960447	0.0016998	1.21504	0.194775	0.281		PCDH11X	X	0.00916399	0.00915659	-7.39543e-06	0.999193	-0.000807336	-0.00116474
PRKX	X	59.6049	59.6563	0.0513476	1.00086	0.000861095	0.0012423		PRKX	X	75.7823	75.7212	-0.0611571	0.999193	-0.000807336	-0.00116474
RBMX	X	242.338	242.2	-0.138069	0.99943	-0.000569897	-0.000822187		RBMX	X	386.87	386.558	-0.312208	0.999193	-0.000807336	-0.00116474
RPS4X	X	8626.8	8622.18	-4.62271	0.999464	-0.000535999	-0.000773283		RPS4X	X	7359.44	7353.5	-5.93914	0.999193	-0.000807336	-0.00116474
SOX3	X	0.00730242	0.00729826	-4.16044e-06	0.99943	-0.000569897	-0.000822187		SOX3	X	0.00713508	0.00712933	-5.75809e-06	0.999193	-0.000807336	-0.00116474
STS	X	7.73187	7.72746	-0.00440511	0.99943	-0.000569897	-0.000822187		STS	X	7.11541	7.10967	-0.00574221	0.999193	-0.000807336	-0.00116474
TBL1X	X	175.457	175.376	-0.0809696	0.999539	-0.000461586	-0.000665928		TBL1X	X	217.202	217.027	-0.175284	0.999193	-0.000807336	-0.00116474
TGIF2LX	X	0.00790467	0.00790017	-4.50356e-06	0.99943	-0.000569897	-0.000822187		TGIF2LX	X	0.00713508	0.00712933	-5.75809e-06	0.999193	-0.000807336	-0.00116474
TMSB4X	X	42427.6	42403.6	-24.0375	0.999433	-0.000566712	-0.000817593		TMSB4X	X	54801.5	54757.3	-44.2254	0.999193	-0.000807336	-0.00116474
TSPYL2	X	102.244	102.185	-0.0582517	0.99943	-0.000569897	-0.000822187		TSPYL2	X	304.15	303.905	-0.245452	0.999193	-0.000807336	-0.00116474
USP9X	X	372.724	372.589	-0.135362	0.999637	-0.000363235	-0.000524038		USP9X	X	392.298	391.981	-0.316588	0.999193	-0.000807336	-0.00116474
VCX	X	0.0205426	0.0205309	-1.17038e-05	0.99943	-0.000569897	-0.000822187		VCX	X	0.0141009	0.0140895	-1.13796e-05	0.999193	-0.000807336	-0.00116474
VCX2	X	0.00730242	0.00729826	-4.16044e-06	0.99943	-0.000569897	-0.000822187		VCX2	X	0.00775582	0.00774956	-6.25902e-06	0.999193	-0.000807336	-0.00116474
VCX3A	X	0.017374	0.0187962	0.00142217	1.08186	0.0786782	0.113509		VCX3A	X	0.00996123	0.00995319	-8.03881e-06	0.999193	-0.000807336	-0.00116474
VCX3B	X	0.0157264	0.0157174	-8.95985e-06	0.99943	-0.000569897	-0.000822187		VCX3B	X	0.00977294	0.00976506	-7.88686e-06	0.999193	-0.000807336	-0.00116474
ZFX	X	40.2968	40.2738	-0.0229585	0.99943	-0.000569897	-0.000822187		ZFX	X	38.2332	38.2024	-0.0308546	0.999193	-0.000807336	-0.00116474

### Sheet: BRAIN_HISAT
gene	chr	female_def_HI_cpm	female_SS_HI_cpm	SS_def_diff	SS_def_ratio	SS_def_logratio	SS_def_log2FC		gene	chr	male_def_HI_cpm	male_SS_HI_cpm	SS_def_diff	SS_def_ratio	SS_def_logratio	SS_def_log2FC
AMELX	X	0.00383255	0.003831	-1.54489e-06	0.999597	-0.000403178	-0.000581664		AMELX	X	0.0055052	0.00550263	-2.56705e-06	0.999534	-0.000466403	-0.000672878
ARSD	X	25.5544	25.5952	0.0407138	1.00159	0.00159195	0.0022967		ARSD	X	19.2964	19.2874	-0.0089978	0.999534	-0.000466403	-0.000672878
ARSE	X	1.69609	1.71775	0.0216643	1.01277	0.0126922	0.018311		ARSE	X	1.23553	1.23495	-0.000576121	0.999534	-0.000466403	-0.000672878
ARSF	X	1.57863	1.57799	-0.000636341	0.999597	-0.000403178	-0.000581664		ARSF	X	1.01706	1.01659	-0.000474251	0.999534	-0.000466403	-0.000672878
CASK	X	104.428	104.386	-0.0420945	0.999597	-0.000403178	-0.000581664		CASK	X	93.4516	93.408	-0.043576	0.999534	-0.000466403	-0.000672878
GYG2	X	23.0507	23.0663	0.0155428	1.00067	0.000674059	0.000972462		GYG2	X	26.5591	26.5467	-0.0123843	0.999534	-0.000466403	-0.000672878
HSFX1	X	2.38152	2.38056	-0.000959984	0.999597	-0.000403178	-0.000581664		HSFX1	X	2.25514	2.25409	-0.00105156	0.999534	-0.000466403	-0.000672878
HSFX2	X	1.9373	1.93652	-0.000780921	0.999597	-0.000403178	-0.000581664		HSFX2	X	1.60933	1.60858	-0.000750421	0.999534	-0.000466403	-0.000672878
NLGN4X	X	79.7654	80.9159	1.15058	1.01442	0.0143215	0.0206616		NLGN4X	X	58.2379	58.2107	-0.027156	0.999534	-0.000466403	-0.000672878
OFD1	X	91.3615	90.8355	-0.525981	0.994243	-0.00577377	-0.00832979		OFD1	X	75.1074	75.0723	-0.0350222	0.999534	-0.000466403	-0.000672878
PCDH11X	X	8.19227	9.96996	1.77769	1.217	0.196385	0.283324		PCDH11X	X	6.43565	6.43265	-0.00300091	0.999534	-0.000466403	-0.000672878
PRKX	X	36.692	36.9115	0.219571	1.00598	0.00596634	0.0086076		PRKX	X	29.7537	29.7399	-0.013874	0.999534	-0.000466403	-0.000672878
RBMX	X	379.46	379.325	-0.135192	0.999644	-0.000356338	-0.000514087		RBMX	X	391.984	391.801	-0.18278	0.999534	-0.000466403	-0.000672878
RPS4X	X	3391.89	3391.22	-0.671548	0.999802	-0.000198006	-0.000285662		RPS4X	X	2515.85	2514.68	-1.17313	0.999534	-0.000466403	-0.000672878
SOX3	X	0.640316	0.640058	-0.00025811	0.999597	-0.000403178	-0.000581664		SOX3	X	0.587191	0.586917	-0.000273804	0.999534	-0.000466403	-0.000672878
STS	X	113.174	113.136	-0.0374215	0.999669	-0.00033071	-0.000477114		STS	X	78.0049	77.9685	-0.0363733	0.999534	-0.000466403	-0.000672878
TBL1X	X	120.698	120.666	-0.031802	0.999737	-0.000263519	-0.000380177		TBL1X	X	109.007	108.956	-0.0508294	0.999534	-0.000466403	-0.000672878
TGIF2LX	X	0.00275438	0.00275327	-1.11028e-06	0.999597	-0.000403178	-0.000581664		TGIF2LX	X	0.00256719	0.00256599	-1.19707e-06	0.999534	-0.000466403	-0.000672878
TMSB4X	X	6061.05	6067.52	6.46295	1.00107	0.00106574	0.00153754		TMSB4X	X	5906.35	5903.59	-2.7541	0.999534	-0.000466403	-0.000672878
TSPYL2	X	4355.29	4353.14	-2.14895	0.999507	-0.000493533	-0.000712018		TSPYL2	X	3446.15	3444.54	-1.60692	0.999534	-0.000466403	-0.000672878
USP9X	X	600.05	599.787	-0.262481	0.999563	-0.000437528	-0.00063122		USP9X	X	540.942	540.69	-0.252238	0.999534	-0.000466403	-0.000672878
VCX	X	0.0698326	0.070487	0.00065444	1.00937	0.00932792	0.0134573		VCX	X	0.072544	0.0725102	-3.38269e-05	0.999534	-0.000466403	-0.000672878
VCX2	X	0.00647659	0.0053474	-0.00112919	0.82565	-0.191584	-0.276397		VCX2	X	0.0081254	0.00812161	-3.78883e-06	0.999534	-0.000466403	-0.000672878
VCX3A	X	0.0324323	0.0363809	0.00394867	1.12175	0.114891	0.165753		VCX3A	X	0.0177009	0.0176926	-8.25382e-06	0.999534	-0.000466403	-0.000672878
VCX3B	X	0.112296	0.128891	0.0165948	1.14778	0.137828	0.198843		VCX3B	X	0.070392	0.0703592	-3.28234e-05	0.999534	-0.000466403	-0.000672878
ZFX	X	71.6224	71.6069	-0.0155318	0.999783	-0.00021688	-0.000312892		ZFX	X	37.2448	37.2275	-0.0173671	0.999534	-0.000466403	-0.000672878

### Sheet: BRAIN_STAR
gene	chr	female_def_STAR_cpm	female_SS_STAR_cpm	SS_def_diff	SS_def_ratio	SS_def_logratio	SS_def_log2FC		gene	chr	male_def_STAR_cpm	male_SS_STAR_cpm	SS_def_diff	SS_def_ratio	SS_def_logratio	SS_def_log2FC
AMELX	X	0.00923249	0.00922787	-4.61709e-06	0.9995	-0.000500216	-0.00072166		AMELX	X	0.0127076	0.0127002	-7.38671e-06	0.999419	-0.000581451	-0.000838857
ARSD	X	25.5001	25.512	0.0119093	1.00047	0.00046692	0.000673623		ARSD	X	19.3317	19.3205	-0.0112372	0.999419	-0.000581451	-0.000838857
ARSE	X	1.84854	1.86127	0.012733	1.00689	0.00686456	0.00990347		ARSE	X	1.39137	1.39056	-0.000808778	0.999419	-0.000581451	-0.000838857
ARSF	X	1.59502	1.59422	-0.000797654	0.9995	-0.000500216	-0.00072166		ARSF	X	1.08177	1.10592	0.0241502	1.02232	0.0220792	0.0318535
CASK	X	100.843	100.793	-0.050431	0.9995	-0.000500216	-0.00072166		CASK	X	90.5579	90.5053	-0.0526397	0.999419	-0.000581451	-0.000838857
GYG2	X	22.444	22.4328	-0.0112241	0.9995	-0.000500216	-0.00072166		GYG2	X	25.8229	25.8079	-0.0150104	0.999419	-0.000581451	-0.000838857
HSFX1	X	0.774854	0.774467	-0.000387498	0.9995	-0.000500216	-0.00072166		HSFX1	X	0.83141	0.830926	-0.000483284	0.999419	-0.000581451	-0.000838857
HSFX2	X	4.80161	4.79921	-0.00240124	0.9995	-0.000500216	-0.00072166		HSFX2	X	4.15711	4.1547	-0.00241646	0.999419	-0.000581451	-0.000838857
NLGN4X	X	76.2221	76.7771	0.554934	1.00728	0.00725411	0.0104655		NLGN4X	X	56.0356	56.003	-0.0325725	0.999419	-0.000581451	-0.000838857
OFD1	X	100.745	100.695	-0.0503819	0.9995	-0.000500216	-0.00072166		OFD1	X	83.5204	83.4719	-0.0485489	0.999419	-0.000581451	-0.000838857
PCDH11X	X	7.14647	9.54685	2.40039	1.33588	0.289594	0.417795		PCDH11X	X	5.60095	5.59769	-0.00325573	0.999419	-0.000581451	-0.000838857
PRKX	X	36.0158	36.1248	0.109016	1.00303	0.00302232	0.00436028		PRKX	X	29.6304	29.6132	-0.0172236	0.999419	-0.000581451	-0.000838857
RBMX	X	389.04	388.845	-0.194555	0.9995	-0.000500216	-0.00072166		RBMX	X	401.546	401.313	-0.233412	0.999419	-0.000581451	-0.000838857
RPS4X	X	3792.48	3790.59	-1.89659	0.9995	-0.000500216	-0.00072166		RPS4X	X	2817.95	2816.31	-1.63802	0.999419	-0.000581451	-0.000838857
SOX3	X	0.629784	0.629469	-0.00031495	0.9995	-0.000500216	-0.00072166		SOX3	X	0.578982	0.578645	-0.000336552	0.999419	-0.000581451	-0.000838857
STS	X	107.367	107.313	-0.0536931	0.9995	-0.000500216	-0.00072166		STS	X	74.3492	74.306	-0.0432179	0.999419	-0.000581451	-0.000838857
TBL1X	X	116.29	116.258	-0.0310711	0.999733	-0.000267223	-0.000385521		TBL1X	X	105.308	105.247	-0.0612138	0.999419	-0.000581451	-0.000838857
TGIF2LX	X	0.00701611	0.0070126	-3.50869e-06	0.9995	-0.000500216	-0.00072166		TGIF2LX	X	0.00654289	0.00653909	-3.80327e-06	0.999419	-0.000581451	-0.000838857
TMSB4X	X	7454.05	7450.32	-3.72771	0.9995	-0.000500216	-0.00072166		TMSB4X	X	7385.35	7381.06	-4.29298	0.999419	-0.000581451	-0.000838857
TSPYL2	X	4259.32	4257.19	-2.13005	0.9995	-0.000500216	-0.00072166		TSPYL2	X	3367.63	3365.67	-1.95754	0.999419	-0.000581451	-0.000838857
USP9X	X	589.886	589.628	-0.258	0.999563	-0.000437469	-0.000631134		USP9X	X	533.451	533.141	-0.310085	0.999419	-0.000581451	-0.000838857
VCX	X	0.175048	0.174961	-8.75401e-05	0.9995	-0.000500216	-0.00072166		VCX	X	0.0946953	0.0946403	-5.50447e-05	0.999419	-0.000581451	-0.000838857
VCX2	X	0.014596	0.0145887	-7.29936e-06	0.9995	-0.000500216	-0.00072166		VCX2	X	0.0167096	0.0166999	-9.71298e-06	0.999419	-0.000581451	-0.000838857
VCX3A	X	0.0399036	0.0444361	0.00453244	1.11358	0.107584	0.155211		VCX3A	X	0.0386777	0.0386552	-2.24826e-05	0.999419	-0.000581451	-0.000838857
VCX3B	X	0.0840043	0.0852366	0.00123229	1.01467	0.0145628	0.0210097		VCX3B	X	0.0552908	0.0552587	-3.21396e-05	0.999419	-0.000581451	-0.000838857
ZFX	X	66.8334	66.8501	0.0166857	1.00025	0.000249629	0.000360139		ZFX	X	34.9282	34.9079	-0.0203032	0.999419	-0.000581451	-0.000838857

### Sheet: BREAST_HISAT
gene	chr	female_def_HI_cpm	female_SS_HI_cpm	SS_def_diff	SS_def_ratio	SS_def_logratio	SS_def_log2FC		gene	chr	male_def_HI_cpm	male_SS_HI_cpm	SS_def_diff	SS_def_ratio	SS_def_logratio	SS_def_log2FC
AMELX	X	0.00939384	0.00938627	-7.57868e-06	0.999193	-0.000807097	-0.00116439		AMELX	X	0.0113471	0.0113375	-9.63799e-06	0.999151	-0.000849741	-0.00122592
ARSD	X	289.067	291.158	2.09075	1.00723	0.00720672	0.0103971		ARSD	X	166.756	166.615	-0.141639	0.999151	-0.000849741	-0.00122592
ARSE	X	0.903517	0.920034	0.0165168	1.01828	0.0181154	0.0261351		ARSE	X	0.257333	0.257114	-0.000218573	0.999151	-0.000849741	-0.00122592
ARSF	X	0.0140474	0.0140361	-1.1333e-05	0.999193	-0.000807097	-0.00116439		ARSF	X	0.00846754	0.00846035	-7.19216e-06	0.999151	-0.000849741	-0.00122592
CASK	X	136.669	136.558	-0.11026	0.999193	-0.000807097	-0.00116439		CASK	X	93.1021	93.0231	-0.0790791	0.999151	-0.000849741	-0.00122592
GYG2	X	152.14	152.183	0.0435346	1.00029	0.000286108	0.000412767		GYG2	X	162.133	161.995	-0.137713	0.999151	-0.000849741	-0.00122592
HSFX1	X	0.8543	0.853611	-0.000689225	0.999193	-0.000807097	-0.00116439		HSFX1	X	1.00045	0.999602	-0.000849764	0.999151	-0.000849741	-0.00122592
HSFX2	X	0.578696	0.578229	-0.000466875	0.999193	-0.000807097	-0.00116439		HSFX2	X	0.829215	0.82851	-0.000704318	0.999151	-0.000849741	-0.00122592
NLGN4X	X	19.8522	20.3975	0.54535	1.02747	0.0271	0.039097		NLGN4X	X	11.5136	11.5038	-0.00977944	0.999151	-0.000849741	-0.00122592
OFD1	X	280.131	278.283	-1.84749	0.993405	-0.00661695	-0.00954624		OFD1	X	160.967	160.83	-0.136722	0.999151	-0.000849741	-0.00122592
PCDH11X	X	0.573626	0.722414	0.148788	1.25938	0.230621	0.332716		PCDH11X	X	0.115304	0.115206	-9.7937e-05	0.999151	-0.000849741	-0.00122592
PRKX	X	90.0312	91.4386	1.40737	1.01563	0.015511	0.0223777		PRKX	X	89.1115	89.0359	-0.0756896	0.999151	-0.000849741	-0.00122592
RBMX	X	1509.54	1508.32	-1.21785	0.999193	-0.000807097	-0.00116439		RBMX	X	1421.03	1419.82	-1.20699	0.999151	-0.000849741	-0.00122592
RPS4X	X	28794.1	28783.9	-10.2162	0.999645	-0.000354865	-0.000511962		RPS4X	X	14047	14035	-11.997	0.999146	-0.000854426	-0.00123268
SOX3	X	0.00635579	0.00635066	-5.12766e-06	0.999193	-0.000807097	-0.00116439		SOX3	X	0.0115125	0.0115028	-9.77852e-06	0.999151	-0.000849741	-0.00122592
STS	X	101.465	101.454	-0.0109597	0.999892	-0.000108021	-0.000155842		STS	X	100.757	100.672	-0.0855812	0.999151	-0.000849741	-0.00122592
TBL1X	X	117.86	117.811	-0.0496456	0.999579	-0.000421312	-0.000607825		TBL1X	X	127.682	127.574	-0.108451	0.999151	-0.000849741	-0.00122592
TGIF2LX	X	0.00587154	0.00586681	-4.73699e-06	0.999193	-0.000807097	-0.00116439		TGIF2LX	X	0.0070924	0.00708638	-6.02415e-06	0.999151	-0.000849741	-0.00122592
TMSB4X	X	24031.3	24028.9	-2.43072	0.999899	-0.000101153	-0.000145933		TMSB4X	X	33838.5	33809.8	-28.7418	0.999151	-0.000849741	-0.00122592
TSPYL2	X	1613.52	1612.22	-1.30174	0.999193	-0.000807097	-0.00116439		TSPYL2	X	1321.63	1320.5	-1.12256	0.999151	-0.000849741	-0.00122592
USP9X	X	855.979	855.355	-0.624367	0.999271	-0.000729685	-0.00105271		USP9X	X	695.152	694.562	-0.590448	0.999151	-0.000849741	-0.00122592
VCX	X	0.0139614	0.0151006	0.00113924	1.0816	0.078441	0.113166		VCX	X	0.0318642	0.0318371	-2.70648e-05	0.999151	-0.000849741	-0.00122592
VCX2	X	0.0117731	0.0112062	-0.000566894	0.951848	-0.0493498	-0.0711967		VCX2	X	0.0132223	0.0132111	-1.12308e-05	0.999151	-0.000849741	-0.00122592
VCX3A	X	0.0131664	0.0165942	0.0034278	1.26035	0.231386	0.333819		VCX3A	X	0.0206863	0.0206687	-1.75705e-05	0.999151	-0.000849741	-0.00122592
VCX3B	X	0.048042	0.0466292	-0.00141284	0.970592	-0.0298494	-0.0430636		VCX3B	X	0.0671307	0.0670737	-5.70195e-05	0.999151	-0.000849741	-0.00122592
ZFX	X	232.341	232.181	-0.16021	0.99931	-0.000689786	-0.000995151		ZFX	X	126.937	126.829	-0.107818	0.999151	-0.000849741	-0.00122592

### Sheet: BREAST_STAR
gene	chr	female_def_STAR_cpm	female_SS_STAR_cpm	SS_def_diff	SS_def_ratio	SS_def_logratio	SS_def_log2FC		gene	chr	male_def_STAR_cpm	male_SS_STAR_cpm	SS_def_diff	SS_def_ratio	SS_def_logratio	SS_def_log2FC
AMELX	X	0.00957836	0.00956921	-9.15804e-06	0.999044	-0.000956575	-0.00138005		AMELX	X	0.0111545	0.0111434	-1.1083e-05	0.999006	-0.00099408	-0.00143415
ARSD	X	287.978	288.114	0.136248	1.00047	0.00047301	0.000682409		ARSD	X	165.669	165.505	-0.164607	0.999006	-0.00099408	-0.00143415
ARSE	X	0.908443	0.916322	0.00787825	1.00867	0.00863487	0.0124575		ARSE	X	0.255822	0.255568	-0.000254181	0.999006	-0.00099408	-0.00143415
ARSF	X	0.0138052	0.013792	-1.31993e-05	0.999044	-0.000956575	-0.00138005		ARSF	X	0.00901032	0.00900137	-8.95252e-06	0.999006	-0.00099408	-0.00143415
CASK	X	135.825	135.695	-0.129864	0.999044	-0.000956575	-0.00138005		CASK	X	92.0994	92.0079	-0.0915087	0.999006	-0.00099408	-0.00143415
GYG2	X	149.342	149.202	-0.139815	0.999064	-0.000936648	-0.0013513		GYG2	X	160.07	159.911	-0.159044	0.999006	-0.00099408	-0.00143415
HSFX1	X	0.354018	0.35368	-0.000338483	0.999044	-0.000956575	-0.00138005		HSFX1	X	0.435661	0.435229	-0.000432867	0.999006	-0.00099408	-0.00143415
HSFX2	X	1.33385	1.33257	-0.00127531	0.999044	-0.000956575	-0.00138005		HSFX2	X	1.77691	1.77515	-0.00176551	0.999006	-0.00099408	-0.00143415
NLGN4X	X	19.4668	19.7668	0.300021	1.01541	0.0152944	0.0220651		NLGN4X	X	11.5661	11.5546	-0.0114919	0.999006	-0.00099408	-0.00143415
OFD1	X	303.047	302.775	-0.272277	0.999102	-0.000898867	-0.00129679		OFD1	X	173.496	173.324	-0.172384	0.999006	-0.00099408	-0.00143415
PCDH11X	X	0.577195	0.685738	0.108543	1.18805	0.172316	0.2486		PCDH11X	X	0.106082	0.105976	-0.000105401	0.999006	-0.00099408	-0.00143415
PRKX	X	89.0255	89.3088	0.283327	1.00318	0.00317748	0.00458414		PRKX	X	87.6511	87.564	-0.0870888	0.999006	-0.00099408	-0.00143415
RBMX	X	1612.03	1610.52	-1.50921	0.999064	-0.000936659	-0.00135131		RBMX	X	1515.6	1514.09	-1.50587	0.999006	-0.00099408	-0.00143415
RPS4X	X	32400.5	32370.2	-30.3241	0.999064	-0.000936352	-0.00135087		RPS4X	X	16643.9	16627.4	-16.5371	0.999006	-0.00099408	-0.00143415
SOX3	X	0.00624618	0.0062402	-5.97208e-06	0.999044	-0.000956575	-0.00138005		SOX3	X	0.0113171	0.0113059	-1.12446e-05	0.999006	-0.00099408	-0.00143415
STS	X	98.999	98.9135	-0.0854722	0.999137	-0.000863737	-0.00124611		STS	X	97.9755	97.8781	-0.097347	0.999006	-0.00099408	-0.00143415
TBL1X	X	115.462	115.362	-0.100318	0.999131	-0.000869214	-0.00125401		TBL1X	X	124.647	124.523	-0.123848	0.999006	-0.00099408	-0.00143415
TGIF2LX	X	0.00577028	0.00576477	-5.51707e-06	0.999044	-0.000956575	-0.00138005		TGIF2LX	X	0.00644083	0.00643443	-6.39952e-06	0.999006	-0.00099408	-0.00143415
TMSB4X	X	26245.8	26221.7	-24.08	0.999083	-0.000917901	-0.00132425		TMSB4X	X	37019.8	36983	-36.7824	0.999006	-0.00099408	-0.00143415
TSPYL2	X	1579.92	1578.41	-1.51059	0.999044	-0.000956575	-0.00138005		TSPYL2	X	1294.52	1293.24	-1.28622	0.999006	-0.00099408	-0.00143415
USP9X	X	842.485	842.199	-0.286365	0.99966	-0.000339963	-0.000490463		USP9X	X	685.129	684.448	-0.680734	0.999006	-0.00099408	-0.00143415
VCX	X	0.0211699	0.0211496	-2.02409e-05	0.999044	-0.000956575	-0.00138005		VCX	X	0.0351025	0.0350676	-3.48773e-05	0.999006	-0.00099408	-0.00143415
VCX2	X	0.0121491	0.0121374	-1.16159e-05	0.999044	-0.000956575	-0.00138005		VCX2	X	0.0123711	0.0123588	-1.22917e-05	0.999006	-0.00099408	-0.00143415
VCX3A	X	0.0134741	0.0157157	0.00224153	1.16636	0.153887	0.222011		VCX3A	X	0.0209981	0.0209772	-2.08634e-05	0.999006	-0.00099408	-0.00143415
VCX3B	X	0.0399147	0.0398765	-3.81631e-05	0.999044	-0.000956575	-0.00138005		VCX3B	X	0.0434035	0.0433604	-4.31251e-05	0.999006	-0.00099408	-0.00143415
ZFX	X	221.203	221.035	-0.167784	0.999241	-0.000758797	-0.00109471		ZFX	X	121.099	120.978	-0.120322	0.999006	-0.00099408	-0.00143415

### Sheet: LIVER_HISAT
gene	chr	female_def_HI_cpm	female_SS_HI_cpm	SS_def_diff	SS_def_ratio	SS_def_logratio	SS_def_log2FC		gene	chr	male_def_HI_cpm	male_SS_HI_cpm	SS_def_diff	SS_def_ratio	SS_def_logratio	SS_def_log2FC
AMELX	X	0.00655401	0.00655151	-2.50187e-06	0.999618	-0.000381805	-0.000550827		AMELX	X	0.00679061	0.0067878	-2.81127e-06	0.999586	-0.00041408	-0.000597391
ARSD	X	382.456	383.959	1.50233	1.00393	0.00392041	0.00565596		ARSD	X	202.328	202.245	-0.0837628	0.999586	-0.00041408	-0.000597391
ARSE	X	151.44	154.247	2.80643	1.01853	0.018362	0.0264907		ARSE	X	61.4496	61.4242	-0.0254398	0.999586	-0.00041408	-0.000597391
ARSF	X	0.767635	0.767342	-0.000293031	0.999618	-0.000381805	-0.000550827		ARSF	X	1.52043	1.5198	-0.000629451	0.999586	-0.00041408	-0.000597391
CASK	X	33.7703	33.7574	-0.0128912	0.999618	-0.000381805	-0.000550827		CASK	X	34.0511	34.037	-0.014097	0.999586	-0.00041408	-0.000597391
GYG2	X	124.694	124.854	0.160066	1.00128	0.00128284	0.00185075		GYG2	X	80.5053	80.472	-0.0333287	0.999586	-0.00041408	-0.000597391
HSFX1	X	0.39317	0.39302	-0.000150085	0.999618	-0.000381805	-0.000550827		HSFX1	X	0.56047	0.560238	-0.000232031	0.999586	-0.00041408	-0.000597391
HSFX2	X	0.313085	0.312965	-0.000119514	0.999618	-0.000381805	-0.000550827		HSFX2	X	0.287733	0.287614	-0.00011912	0.999586	-0.00041408	-0.000597391
NLGN4X	X	1.65244	1.70899	0.056553	1.03422	0.0336513	0.0485486		NLGN4X	X	1.64659	1.6459	-0.000681677	0.999586	-0.00041408	-0.000597391
OFD1	X	99.9453	99.2712	-0.674165	0.993255	-0.00676819	-0.00976444		OFD1	X	70.1019	70.0729	-0.0290218	0.999586	-0.00041408	-0.000597391
PCDH11X	X	0.013876	0.015492	0.001616	1.11646	0.110163	0.158932		PCDH11X	X	0.0109247	0.0109202	-4.52278e-06	0.999586	-0.00041408	-0.000597391
PRKX	X	9.21808	9.517	0.298917	1.03243	0.0319126	0.0460402		PRKX	X	6.93992	6.93704	-0.00287309	0.999586	-0.00041408	-0.000597391
RBMX	X	284.828	284.74	-0.0877269	0.999692	-0.000308047	-0.000444418		RBMX	X	330.672	330.535	-0.136896	0.999586	-0.00041408	-0.000597391
RPS4X	X	2525.23	2525.26	0.0321023	1.00001	1.27125e-05	1.83403e-05		RPS4X	X	1634.29	1633.61	-0.676587	0.999586	-0.00041408	-0.000597391
SOX3	X	0.00831301	0.00830983	-3.17334e-06	0.999618	-0.000381805	-0.000550827		SOX3	X	0.00679061	0.0067878	-2.81127e-06	0.999586	-0.00041408	-0.000597391
STS	X	34.497	34.5664	0.0693484	1.00201	0.00200825	0.0028973		STS	X	17.916	17.9086	-0.00741711	0.999586	-0.00041408	-0.000597391
TBL1X	X	139.748	139.701	-0.0473942	0.999661	-0.000339198	-0.00048936		TBL1X	X	122.91	122.859	-0.0508839	0.999586	-0.00041408	-0.000597391
TGIF2LX	X	0.00655401	0.00655151	-2.50187e-06	0.999618	-0.000381805	-0.000550827		TGIF2LX	X	0.0070455	0.00704258	-2.9168e-06	0.999586	-0.00041408	-0.000597391
TMSB4X	X	1696.34	1697.77	1.43514	1.00085	0.000845668	0.00122004		TMSB4X	X	1683.85	1683.16	-0.697106	0.999586	-0.00041408	-0.000597391
TSPYL2	X	245.161	245.12	-0.0413174	0.999831	-0.000168546	-0.00024316		TSPYL2	X	204.391	204.306	-0.0846166	0.999586	-0.00041408	-0.000597391
USP9X	X	540.866	540.742	-0.123399	0.999772	-0.000228177	-0.00032919		USP9X	X	358.332	358.184	-0.148348	0.999586	-0.00041408	-0.000597391
VCX	X	0.0150204	0.0150146	-5.73375e-06	0.999618	-0.000381805	-0.000550827		VCX	X	0.0127302	0.0127249	-5.27022e-06	0.999586	-0.00041408	-0.000597391
VCX2	X	0.0125885	0.0147449	0.00215641	1.1713	0.158114	0.228111		VCX2	X	0.0113348	0.0113301	-4.69254e-06	0.999586	-0.00041408	-0.000597391
VCX3A	X	0.0220772	0.0231664	0.00108928	1.04934	0.0481609	0.0694815		VCX3A	X	0.0170694	0.0170623	-7.06663e-06	0.999586	-0.00041408	-0.000597391
VCX3B	X	0.0280189	0.0239029	-0.00411597	0.8531	-0.158878	-0.229213		VCX3B	X	0.0356185	0.0356038	-1.47459e-05	0.999586	-0.00041408	-0.000597391
ZFX	X	115.072	115.091	0.0187881	1.00016	0.000163258	0.000235532		ZFX	X	63.0368	63.0107	-0.0260969	0.999586	-0.00041408	-0.000597391

### Sheet: LIVER_STAR
gene	chr	female_def_STAR_cpm	female_SS_STAR_cpm	SS_def_diff	SS_def_ratio	SS_def_logratio	SS_def_log2FC		gene	chr	male_def_STAR_cpm	male_SS_STAR_cpm	SS_def_diff	SS_def_ratio	SS_def_logratio	SS_def_log2FC
AMELX	X	0.00642081	0.00641774	-3.07479e-06	0.999521	-0.000478993	-0.000691041		AMELX	X	0.00662163	0.00661809	-3.53399e-06	0.999466	-0.000533846	-0.000770177
ARSD	X	372.199	372.265	0.066605	1.00018	0.000178934	0.000258147		ARSD	X	195.856	195.752	-0.104529	0.999466	-0.000533846	-0.000770177
ARSE	X	153.199	154.653	1.45427	1.00949	0.00944794	0.0136305		ARSE	X	62.4309	62.3976	-0.0333196	0.999466	-0.000533846	-0.000770177
ARSF	X	0.754742	0.75438	-0.000361429	0.999521	-0.000478993	-0.000691041		ARSF	X	1.47597	1.47518	-0.000787729	0.999466	-0.000533846	-0.000770177
CASK	X	32.7571	32.7414	-0.0156867	0.999521	-0.000478993	-0.000691041		CASK	X	32.6873	32.6699	-0.0174453	0.999466	-0.000533846	-0.000770177
GYG2	X	121.685	121.684	-0.00145468	0.999988	-1.19545e-05	-1.72467e-05		GYG2	X	78.6106	78.5686	-0.0419548	0.999466	-0.000533846	-0.000770177
HSFX1	X	0.110926	0.110873	-5.312e-05	0.999521	-0.000478993	-0.000691041		HSFX1	X	0.254387	0.254251	-0.000135767	0.999466	-0.000533846	-0.000770177
HSFX2	X	0.701331	0.700995	-0.000335852	0.999521	-0.000478993	-0.000691041		HSFX2	X	0.752722	0.75232	-0.000401731	0.999466	-0.000533846	-0.000770177
NLGN4X	X	1.58632	1.62178	0.0354614	1.02235	0.0221084	0.0318956		NLGN4X	X	1.5462	1.54537	-0.000825211	0.999466	-0.000533846	-0.000770177
OFD1	X	105.365	105.314	-0.0504568	0.999521	-0.000478993	-0.000691041		OFD1	X	73.4709	73.4317	-0.0392117	0.999466	-0.000533846	-0.000770177
PCDH11X	X	0.00914663	0.0120312	0.00288452	1.31536	0.274114	0.395462		PCDH11X	X	0.00839877	0.00839429	-4.48246e-06	0.999466	-0.000533846	-0.000770177
PRKX	X	8.79803	8.91776	0.119727	1.01361	0.0135167	0.0195004		PRKX	X	6.43467	6.43124	-0.00343421	0.999466	-0.000533846	-0.000770177
RBMX	X	305.722	305.576	-0.146404	0.999521	-0.000478993	-0.000691041		RBMX	X	356.259	356.069	-0.190137	0.999466	-0.000533846	-0.000770177
RPS4X	X	3126.91	3125.42	-1.48751	0.999524	-0.000475827	-0.000686473		RPS4X	X	1994.98	1993.92	-1.06473	0.999466	-0.000533846	-0.000770177
SOX3	X	0.00695036	0.00694703	-3.32837e-06	0.999521	-0.000478993	-0.000691041		SOX3	X	0.00611713	0.00611387	-3.26474e-06	0.999466	-0.000533846	-0.000770177
STS	X	33.2256	33.2096	-0.015911	0.999521	-0.000478993	-0.000691041		STS	X	17.1602	17.151	-0.00915845	0.999466	-0.000533846	-0.000770177
TBL1X	X	135.552	135.487	-0.0649131	0.999521	-0.000478993	-0.000691041		TBL1X	X	118.593	118.529	-0.0632934	0.999466	-0.000533846	-0.000770177
TGIF2LX	X	0.00642081	0.00641774	-3.07479e-06	0.999521	-0.000478993	-0.000691041		TGIF2LX	X	0.00687017	0.00686651	-3.66664e-06	0.999466	-0.000533846	-0.000770177
TMSB4X	X	2084.48	2083.57	-0.908822	0.999564	-0.000436089	-0.000629143		TMSB4X	X	2008.63	2007.56	-1.07202	0.999466	-0.000533846	-0.000770177
TSPYL2	X	235.465	235.352	-0.112759	0.999521	-0.000478993	-0.000691041		TSPYL2	X	195.133	195.028	-0.104143	0.999466	-0.000533846	-0.000770177
USP9X	X	528.908	528.895	-0.0125682	0.999976	-2.37628e-05	-3.42825e-05		USP9X	X	348.613	348.427	-0.186056	0.999466	-0.000533846	-0.000770177
VCX	X	0.0184583	0.0184495	-8.83929e-06	0.999521	-0.000478993	-0.000691041		VCX	X	0.0237558	0.0237431	-1.26786e-05	0.999466	-0.000533846	-0.000770177
VCX2	X	0.0123326	0.0123267	-5.90583e-06	0.999521	-0.000478993	-0.000691041		VCX2	X	0.0101541	0.0101487	-5.41929e-06	0.999466	-0.000533846	-0.000770177
VCX3A	X	0.0198408	0.0198313	-9.50131e-06	0.999521	-0.000478993	-0.000691041		VCX3A	X	0.0154621	0.0154538	-8.25217e-06	0.999466	-0.000533846	-0.000770177
VCX3B	X	0.0214898	0.0214795	-1.0291e-05	0.999521	-0.000478993	-0.000691041		VCX3B	X	0.0269429	0.0269285	-1.43795e-05	0.999466	-0.000533846	-0.000770177
ZFX	X	107.022	107.052	0.0300863	1.00028	0.000281082	0.000405516		ZFX	X	58.3008	58.2697	-0.0311154	0.999466	-0.000533846	-0.000770177

### Sheet: THYROID_HISAT
gene	chr	female_def_HI_cpm	female_SS_HI_cpm	SS_def_diff	SS_def_ratio	SS_def_logratio	SS_def_log2FC		gene	chr	male_def_HI_cpm	male_SS_HI_cpm	SS_def_diff	SS_def_ratio	SS_def_logratio	SS_def_log2FC
AMELX	X	0.0217503	0.021731	-1.93649e-05	0.99911	-0.000890725	-0.00128504		AMELX	X	0.0206103	0.0205918	-1.84252e-05	0.999106	-0.000894383	-0.00129032
ARSD	X	318.112	319.242	1.13004	1.00355	0.00354605	0.00511587		ARSD	X	264.444	264.207	-0.236408	0.999106	-0.000894383	-0.00129032
ARSE	X	0.0704787	0.0710883	0.00060966	1.00865	0.00861308	0.012426		ARSE	X	0.0917498	0.0916678	-8.20228e-05	0.999106	-0.000894383	-0.00129032
ARSF	X	0.0212814	0.0212625	-1.89475e-05	0.99911	-0.000890725	-0.00128504		ARSF	X	0.0162492	0.0162347	-1.45265e-05	0.999106	-0.000894383	-0.00129032
CASK	X	88.3115	88.2329	-0.0786262	0.99911	-0.000890725	-0.00128504		CASK	X	82.331	82.2574	-0.0736025	0.999106	-0.000894383	-0.00129032
GYG2	X	4.91632	4.92453	0.00821067	1.00167	0.00166869	0.00240741		GYG2	X	3.02218	3.01948	-0.00270178	0.999106	-0.000894383	-0.00129032
HSFX1	X	1.74838	1.74683	-0.00155664	0.99911	-0.000890725	-0.00128504		HSFX1	X	2.0883	2.08643	-0.0018669	0.999106	-0.000894383	-0.00129032
HSFX2	X	1.25995	1.25883	-0.00112177	0.99911	-0.000890725	-0.00128504		HSFX2	X	1.28314	1.28199	-0.0011471	0.999106	-0.000894383	-0.00129032
NLGN4X	X	3.81201	3.91955	0.107531	1.02821	0.0278178	0.0401326		NLGN4X	X	4.49267	4.48865	-0.00401637	0.999106	-0.000894383	-0.00129032
OFD1	X	632.419	628.29	-4.12827	0.993472	-0.00654915	-0.00944842		OFD1	X	487.115	486.679	-0.435472	0.999106	-0.000894383	-0.00129032
PCDH11X	X	0.174204	0.194536	0.0203319	1.11671	0.110389	0.159258		PCDH11X	X	0.386094	0.385749	-0.000345161	0.999106	-0.000894383	-0.00129032
PRKX	X	1270.91	1284.12	13.2013	1.01039	0.0103337	0.0149083		PRKX	X	681.645	681.035	-0.609378	0.999106	-0.000894383	-0.00129032
RBMX	X	1876.2	1874.52	-1.67043	0.99911	-0.000890725	-0.00128504		RBMX	X	2115.8	2113.91	-1.89149	0.999106	-0.000894383	-0.00129032
RPS4X	X	14400.6	14396.9	-3.69031	0.999744	-0.000256294	-0.000369754		RPS4X	X	9280.1	9271.8	-8.29625	0.999106	-0.000894383	-0.00129032
SOX3	X	0.0892074	0.0891279	-7.94238e-05	0.99911	-0.000890725	-0.00128504		SOX3	X	0.0908402	0.090759	-8.12095e-05	0.999106	-0.000894383	-0.00129032
STS	X	67.6138	67.6183	0.00453409	1.00007	6.70564e-05	9.67419e-05		STS	X	50.7592	50.7138	-0.0453778	0.999106	-0.000894383	-0.00129032
TBL1X	X	184.138	184.004	-0.134156	0.999271	-0.000728824	-0.00105147		TBL1X	X	267.129	266.89	-0.238808	0.999106	-0.000894383	-0.00129032
TGIF2LX	X	0.00825754	0.00825018	-7.35192e-06	0.99911	-0.000890725	-0.00128504		TGIF2LX	X	0.00938262	0.00937423	-8.3879e-06	0.999106	-0.000894383	-0.00129032
TMSB4X	X	7729	7729.26	0.258579	1.00003	3.34551e-05	4.82655e-05		TMSB4X	X	7050.89	7044.59	-6.30338	0.999106	-0.000894383	-0.00129032
TSPYL2	X	2318.22	2315.78	-2.43709	0.998949	-0.00105183	-0.00151747		TSPYL2	X	2016.19	2014.39	-1.80244	0.999106	-0.000894383	-0.00129032
USP9X	X	1011.23	1010.64	-0.586665	0.99942	-0.000580319	-0.000837223		USP9X	X	837.352	836.604	-0.748578	0.999106	-0.000894383	-0.00129032
VCX	X	0.0310862	0.0310585	-2.76769e-05	0.99911	-0.000890725	-0.00128504		VCX	X	0.0546395	0.0545906	-4.88467e-05	0.999106	-0.000894383	-0.00129032
VCX2	X	0.0288767	0.0270533	-0.00182343	0.936855	-0.0652272	-0.0941029		VCX2	X	0.0377333	0.0376995	-3.37329e-05	0.999106	-0.000894383	-0.00129032
VCX3A	X	0.0417915	0.0428348	0.00104331	1.02496	0.0246581	0.0355741		VCX3A	X	0.0713009	0.0712372	-6.37418e-05	0.999106	-0.000894383	-0.00129032
VCX3B	X	0.260336	0.26776	0.00742394	1.02852	0.0281177	0.0405653		VCX3B	X	0.191812	0.19164	-0.000171476	0.999106	-0.000894383	-0.00129032
ZFX	X	292.993	292.863	-0.129822	0.999557	-0.000443188	-0.000639385		ZFX	X	161.918	161.774	-0.144752	0.999106	-0.000894383	-0.00129032

### Sheet: THYROID_STAR
gene	chr	female_def_STAR_cpm	female_SS_STAR_cpm	SS_def_diff	SS_def_ratio	SS_def_logratio	SS_def_log2FC		gene	chr	male_def_STAR_cpm	male_SS_STAR_cpm	SS_def_diff	SS_def_ratio	SS_def_logratio	SS_def_log2FC
AMELX	X	0.0216253	0.0216023	-2.30353e-05	0.998935	-0.00106577	-0.00153758		AMELX	X	0.0204664	0.0204426	-2.37699e-05	0.998839	-0.00116209	-0.00167654
ARSD	X	314.422	314.472	0.0502095	1.00016	0.000159676	0.000230363		ARSD	X	262.05	261.746	-0.304348	0.998839	-0.00116209	-0.00167654
ARSE	X	0.0693162	0.0692424	-7.38357e-05	0.998935	-0.00106577	-0.00153758		ARSE	X	0.0911095	0.0910037	-0.000105816	0.998839	-0.00116209	-0.00167654
ARSF	X	0.0195797	0.0195589	-2.08563e-05	0.998935	-0.00106577	-0.00153758		ARSF	X	0.0149064	0.0148891	-1.73125e-05	0.998839	-0.00116209	-0.00167654
CASK	X	87.5637	87.4704	-0.0932729	0.998935	-0.00106577	-0.00153758		CASK	X	81.476	81.3813	-0.0946271	0.998839	-0.00116209	-0.00167654
GYG2	X	4.85976	4.85459	-0.00517662	0.998935	-0.00106577	-0.00153758		GYG2	X	3.00194	2.99845	-0.00348649	0.998839	-0.00116209	-0.00167654
HSFX1	X	0.829494	0.828611	-0.000883578	0.998935	-0.00106577	-0.00153758		HSFX1	X	0.801888	0.800957	-0.000931322	0.998839	-0.00116209	-0.00167654
HSFX2	X	2.78889	2.78592	-0.00297073	0.998935	-0.00106577	-0.00153758		HSFX2	X	3.10976	3.10615	-0.00361172	0.998839	-0.00116209	-0.00167654
NLGN4X	X	3.85443	3.86911	0.0146778	1.00381	0.00380079	0.00548338		NLGN4X	X	4.44998	4.44481	-0.00516826	0.998839	-0.00116209	-0.00167654
OFD1	X	666.349	665.639	-0.709796	0.998935	-0.00106577	-0.00153758		OFD1	X	511.418	510.824	-0.593967	0.998839	-0.00116209	-0.00167654
PCDH11X	X	0.169106	0.193384	0.024278	1.14357	0.134152	0.193541		PCDH11X	X	0.324719	0.324342	-0.000377133	0.998839	-0.00116209	-0.00167654
PRKX	X	1261.02	1261.89	0.868381	1.00069	0.000688397	0.000993146		PRKX	X	679.589	678.835	-0.754232	0.99889	-0.00111045	-0.00160204
RBMX	X	1974.25	1972.15	-2.10297	0.998935	-0.00106577	-0.00153758		RBMX	X	2226.13	2223.54	-2.58545	0.998839	-0.00116209	-0.00167654
RPS4X	X	16840.2	16822.2	-17.9381	0.998935	-0.00106577	-0.00153758		RPS4X	X	11102.7	11089.8	-12.8948	0.998839	-0.00116209	-0.00167654
SOX3	X	0.0886945	0.0886001	-9.44775e-05	0.998935	-0.00106577	-0.00153758		SOX3	X	0.0902062	0.0901014	-0.000104766	0.998839	-0.00116209	-0.00167654
STS	X	66.7143	66.6432	-0.0710641	0.998935	-0.00106577	-0.00153758		STS	X	50.1406	50.0824	-0.0582339	0.998839	-0.00116209	-0.00167654
TBL1X	X	181.509	181.316	-0.193344	0.998935	-0.00106577	-0.00153758		TBL1X	X	263.197	262.891	-0.30568	0.998839	-0.00116209	-0.00167654
TGIF2LX	X	0.00821007	0.00820132	-8.74537e-06	0.998935	-0.00106577	-0.00153758		TGIF2LX	X	0.00931713	0.00930631	-1.0821e-05	0.998839	-0.00116209	-0.00167654
TMSB4X	X	9246.49	9236.64	-9.84936	0.998935	-0.00106577	-0.00153758		TMSB4X	X	9015.19	9004.72	-10.4704	0.998839	-0.00116209	-0.00167654
TSPYL2	X	2284.45	2282.01	-2.4334	0.998935	-0.00106577	-0.00153758		TSPYL2	X	1987.27	1984.96	-2.30803	0.998839	-0.00116209	-0.00167654
USP9X	X	1001.39	1000.4	-0.991293	0.99901	-0.00099041	-0.00142886		USP9X	X	827.282	826.321	-0.960815	0.998839	-0.00116209	-0.00167654
VCX	X	0.0558768	0.0565299	0.000653012	1.01169	0.0116189	0.0167625		VCX	X	0.0807793	0.0806855	-9.3818e-05	0.998839	-0.00116209	-0.00167654
VCX2	X	0.0146355	0.0146199	-1.55898e-05	0.998935	-0.00106577	-0.00153758		VCX2	X	0.0254929	0.0254633	-2.96078e-05	0.998839	-0.00116209	-0.00167654
VCX3A	X	0.0534011	0.0573584	0.00395727	1.0741	0.0714875	0.103135		VCX3A	X	0.0811229	0.0810287	-9.42171e-05	0.998839	-0.00116209	-0.00167654
VCX3B	X	0.170024	0.169843	-0.000181109	0.998935	-0.00106577	-0.00153758		VCX3B	X	0.17142	0.171221	-0.000199089	0.998839	-0.00116209	-0.00167654
ZFX	X	282.697	282.452	-0.24515	0.999133	-0.000867559	-0.00125162		ZFX	X	156.674	156.492	-0.181963	0.998839	-0.00116209	-0.00167654
