## Additional file 14 for "Reference genome and transcriptome informed by the sex chromosome complement of the sample increases ability to detect sex differences in gene expression from RNA-Seq data"

### Sheet: BLOOD_HISAT
gene	chr	sex_biased
TSIX	X	f_sharedbt_defAndSS
XIST	X	f_sharedbt_defAndSS
RPS4Y1	Y	m_sharedbt_defAndSS
ZFY	Y	m_sharedbt_defAndSS
PRKY	Y	m_sharedbt_defAndSS
TTTY15	Y	m_sharedbt_defAndSS
USP9Y	Y	m_sharedbt_defAndSS
DDX3Y	Y	m_sharedbt_defAndSS
UTY	Y	m_sharedbt_defAndSS
BCORP1	Y	m_sharedbt_defAndSS
TXLNGY	Y	m_sharedbt_defAndSS
AC010889.1	Y	m_sharedbt_defAndSS
KDM5D	Y	m_sharedbt_defAndSS
EIF1AY	Y	m_sharedbt_defAndSS
HLA-L	6	m_SS_only
EIF4A1P2	Y	m_SS_only
PSMA6P1	Y	m_SS_only

### Sheet: BRAIN_CORTEX_HISAT
gene	chr	sex_biased
PUDP	X	f_sharedbt_defAndSS
ZFX	X	f_sharedbt_defAndSS
TSIX	X	f_sharedbt_defAndSS
XIST	X	f_sharedbt_defAndSS
JPX	X	f_sharedbt_defAndSS
TTC16	9	f_sharedbt_defAndSS
ZBED1	X	m_sharedbt_defAndSS
RPS4Y1	Y	m_sharedbt_defAndSS
ZFY	Y	m_sharedbt_defAndSS
PCDH11Y	Y	m_sharedbt_defAndSS
PRKY	Y	m_sharedbt_defAndSS
TTTY15	Y	m_sharedbt_defAndSS
USP9Y	Y	m_sharedbt_defAndSS
DDX3Y	Y	m_sharedbt_defAndSS
UTY	Y	m_sharedbt_defAndSS
TMSB4Y	Y	m_sharedbt_defAndSS
NLGN4Y	Y	m_sharedbt_defAndSS
HSFY2	Y	m_sharedbt_defAndSS
TTTY14	Y	m_sharedbt_defAndSS
TXLNGY	Y	m_sharedbt_defAndSS
AC010889.1	Y	m_sharedbt_defAndSS
KDM5D	Y	m_sharedbt_defAndSS
EIF1AY	Y	m_sharedbt_defAndSS
PLCXD1	X	m_SS_only
VDAC1P6	Y	m_SS_only
EIF4A1P2	Y	m_SS_only
PSMA6P1	Y	m_SS_only

### Sheet: BREAST_HISAT
gene	chr	sex_biased
FHAD1	1	f_sharedbt_defAndSS
EIF1AXP1	1	f_sharedbt_defAndSS
MYOM3	1	f_sharedbt_defAndSS
SFN	1	f_sharedbt_defAndSS
CITED4	1	f_sharedbt_defAndSS
CYP4Z1	1	f_sharedbt_defAndSS
AL356479.1	1	f_sharedbt_defAndSS
PHGDH	1	f_sharedbt_defAndSS
RORC	1	f_sharedbt_defAndSS
THEM5	1	f_sharedbt_defAndSS
FCRL5	1	f_sharedbt_defAndSS
ADORA1	1	f_sharedbt_defAndSS
LAMB3	1	f_sharedbt_defAndSS
SDC1	2	f_sharedbt_defAndSS
KLHL29	2	f_sharedbt_defAndSS
CGREF1	2	f_sharedbt_defAndSS
GALNT14	2	f_sharedbt_defAndSS
EHD3	2	f_sharedbt_defAndSS
LINC01819	2	f_sharedbt_defAndSS
EFEMP1	2	f_sharedbt_defAndSS
VAX2	2	f_sharedbt_defAndSS
ATP6V1B1	2	f_sharedbt_defAndSS
SFXN5	2	f_sharedbt_defAndSS
SMYD1	2	f_sharedbt_defAndSS
IGKC	2	f_sharedbt_defAndSS
IGKV1-12	2	f_sharedbt_defAndSS
IGKV1-16	2	f_sharedbt_defAndSS
IGKV2-24	2	f_sharedbt_defAndSS
IGKV1-27	2	f_sharedbt_defAndSS
IGKV2-28	2	f_sharedbt_defAndSS
IGKV2-30	2	f_sharedbt_defAndSS
IGKV1-33	2	f_sharedbt_defAndSS
IGKV1-39	2	f_sharedbt_defAndSS
IGKV2D-30	2	f_sharedbt_defAndSS
IGKV3D-20	2	f_sharedbt_defAndSS
IGKV1D-12	2	f_sharedbt_defAndSS
IGKV3D-11	2	f_sharedbt_defAndSS
STEAP3	2	f_sharedbt_defAndSS
STEAP3-AS1	2	f_sharedbt_defAndSS
FZD7	2	f_sharedbt_defAndSS
IRS1	2	f_sharedbt_defAndSS
COL4A3	2	f_sharedbt_defAndSS
ROPN1	3	f_sharedbt_defAndSS
SEC61A1	3	f_sharedbt_defAndSS
PPP2R3A	3	f_sharedbt_defAndSS
MME	3	f_sharedbt_defAndSS
PLCH1	3	f_sharedbt_defAndSS
TP63	3	f_sharedbt_defAndSS
SLC2A9	4	f_sharedbt_defAndSS
FDCSP	4	f_sharedbt_defAndSS
ENAM	4	f_sharedbt_defAndSS
JCHAIN	4	f_sharedbt_defAndSS
RASSF6	4	f_sharedbt_defAndSS
BBS12	4	f_sharedbt_defAndSS
DCHS2	4	f_sharedbt_defAndSS
ZNF622	5	f_sharedbt_defAndSS
CCNO	5	f_sharedbt_defAndSS
EFNA5	5	f_sharedbt_defAndSS
TCF7	5	f_sharedbt_defAndSS
FAT2	5	f_sharedbt_defAndSS
AC011337.1	5	f_sharedbt_defAndSS
ADTRP	6	f_sharedbt_defAndSS
PPP1R14C	6	f_sharedbt_defAndSS
WIPF3	7	f_sharedbt_defAndSS
CCDC129	7	f_sharedbt_defAndSS
SND1	7	f_sharedbt_defAndSS
ATP6V0A4	7	f_sharedbt_defAndSS
JHDM1D-AS1	7	f_sharedbt_defAndSS
ARHGEF35	7	f_sharedbt_defAndSS
PUDP	X	f_sharedbt_defAndSS
EIF1AX	X	f_sharedbt_defAndSS
ZFX	X	f_sharedbt_defAndSS
KDM6A	X	f_sharedbt_defAndSS
KDM5C	X	f_sharedbt_defAndSS
SMC1A	X	f_sharedbt_defAndSS
RPS4X	X	f_sharedbt_defAndSS
TSIX	X	f_sharedbt_defAndSS
XIST	X	f_sharedbt_defAndSS
Xist_exon1	X	f_sharedbt_defAndSS
JPX	X	f_sharedbt_defAndSS
SSR4	X	f_sharedbt_defAndSS
SFRP1	8	f_sharedbt_defAndSS
PSCA	8	f_sharedbt_defAndSS
CDKN2A	9	f_sharedbt_defAndSS
PTGS1	9	f_sharedbt_defAndSS
MUC5B	11	f_sharedbt_defAndSS
SYT8	11	f_sharedbt_defAndSS
GLYATL2	11	f_sharedbt_defAndSS
TCN1	11	f_sharedbt_defAndSS
PRDX5	11	f_sharedbt_defAndSS
KCTD14	11	f_sharedbt_defAndSS
POU2AF1	11	f_sharedbt_defAndSS
NECTIN1	11	f_sharedbt_defAndSS
TP53AIP1	11	f_sharedbt_defAndSS
CALML5	10	f_sharedbt_defAndSS
CALML3-AS1	10	f_sharedbt_defAndSS
CALML3	10	f_sharedbt_defAndSS
AL732437.1	10	f_sharedbt_defAndSS
ANTXRL	10	f_sharedbt_defAndSS
ANXA8L1	10	f_sharedbt_defAndSS
PPP1R3C	10	f_sharedbt_defAndSS
CNNM1	10	f_sharedbt_defAndSS
AMIGO2	12	f_sharedbt_defAndSS
VDR	12	f_sharedbt_defAndSS
KRT81	12	f_sharedbt_defAndSS
KRT6B	12	f_sharedbt_defAndSS
MYO1H	12	f_sharedbt_defAndSS
CCNA1	13	f_sharedbt_defAndSS
OLFM4	13	f_sharedbt_defAndSS
FP565324.1	13	f_sharedbt_defAndSS
RNASE7	14	f_sharedbt_defAndSS
IGHA2	14	f_sharedbt_defAndSS
IGHA1	14	f_sharedbt_defAndSS
IGHG1	14	f_sharedbt_defAndSS
IGHM	14	f_sharedbt_defAndSS
IGHV2-5	14	f_sharedbt_defAndSS
IGHV3-7	14	f_sharedbt_defAndSS
IGHV3-11	14	f_sharedbt_defAndSS
IGHV3-15	14	f_sharedbt_defAndSS
IGHV3-33	14	f_sharedbt_defAndSS
IGHV4-39	14	f_sharedbt_defAndSS
IGHV3-49	14	f_sharedbt_defAndSS
IGHV4-59	14	f_sharedbt_defAndSS
AC245369.3	14	f_sharedbt_defAndSS
IGHV3-72	14	f_sharedbt_defAndSS
IGHV3-74	14	f_sharedbt_defAndSS
SALL1	16	f_sharedbt_defAndSS
KRT17P2	17	f_sharedbt_defAndSS
KRT17P3	17	f_sharedbt_defAndSS
P4HB	17	f_sharedbt_defAndSS
RBBP8	18	f_sharedbt_defAndSS
DSC3	18	f_sharedbt_defAndSS
DSG3	18	f_sharedbt_defAndSS
TMX4	20	f_sharedbt_defAndSS
PYGB	20	f_sharedbt_defAndSS
BPIFB2	20	f_sharedbt_defAndSS
JPH2	20	f_sharedbt_defAndSS
EYA2	20	f_sharedbt_defAndSS
CNN2	19	f_sharedbt_defAndSS
UHRF1	19	f_sharedbt_defAndSS
C3	19	f_sharedbt_defAndSS
CXCL17	19	f_sharedbt_defAndSS
SLC1A5	19	f_sharedbt_defAndSS
AC008622.2	19	f_sharedbt_defAndSS
TTYH1	19	f_sharedbt_defAndSS
AC245884.1	19	f_sharedbt_defAndSS
IGLV1-51	22	f_sharedbt_defAndSS
IGLV7-43	22	f_sharedbt_defAndSS
IGLV1-40	22	f_sharedbt_defAndSS
IGLV2-23	22	f_sharedbt_defAndSS
IGLV2-18	22	f_sharedbt_defAndSS
IGLV2-14	22	f_sharedbt_defAndSS
IGLV2-11	22	f_sharedbt_defAndSS
IGLV2-8	22	f_sharedbt_defAndSS
IGLC2	22	f_sharedbt_defAndSS
IGLC3	22	f_sharedbt_defAndSS
IGLC7	22	f_sharedbt_defAndSS
DERL3	22	f_sharedbt_defAndSS
SLC5A1	22	f_sharedbt_defAndSS
KLHDC7B	22	f_sharedbt_defAndSS
MAPK8IP2	22	f_sharedbt_defAndSS
KCNE1B	21	f_sharedbt_defAndSS
AC233755.1	KI270726.1	f_sharedbt_defAndSS
IGKV3-11	2	f_SS_only
TIGD2	4	f_SS_only
TMEM139	7	f_SS_only
PNPLA4	X	f_SS_only
GRIA4	11	f_SS_only
ACTN1	14	f_SS_only
KLK6	19	f_SS_only
AC008750.2	19	f_SS_only
AP000688.1	21	f_SS_only
SRGAP2C	1	m_sharedbt_defAndSS
SRGAP2B	1	m_sharedbt_defAndSS
SELP	1	m_sharedbt_defAndSS
NR5A2	1	m_sharedbt_defAndSS
ZNF281	1	m_sharedbt_defAndSS
LINC00989	4	m_sharedbt_defAndSS
MIR4458HG	5	m_sharedbt_defAndSS
HLA-DQB1-AS1	6	m_sharedbt_defAndSS
XKR4	8	m_sharedbt_defAndSS
FAM13C	10	m_sharedbt_defAndSS
AGAP11	10	m_sharedbt_defAndSS
AL136982.2	10	m_sharedbt_defAndSS
DPY19L2	12	m_sharedbt_defAndSS
KCTD12	13	m_sharedbt_defAndSS
ADCY4	14	m_sharedbt_defAndSS
RIPK3	14	m_sharedbt_defAndSS
AL049830.3	14	m_sharedbt_defAndSS
PRKCH	14	m_sharedbt_defAndSS
EMP2	16	m_sharedbt_defAndSS
AC027277.1	16	m_sharedbt_defAndSS
RNF125	18	m_sharedbt_defAndSS
PCAT19	19	m_sharedbt_defAndSS
RPS4Y1	Y	m_sharedbt_defAndSS
ZFY	Y	m_sharedbt_defAndSS
ZFY-AS1	Y	m_sharedbt_defAndSS
AC011297.1	Y	m_sharedbt_defAndSS
PRKY	Y	m_sharedbt_defAndSS
GYG2P1	Y	m_sharedbt_defAndSS
TTTY15	Y	m_sharedbt_defAndSS
USP9Y	Y	m_sharedbt_defAndSS
DDX3Y	Y	m_sharedbt_defAndSS
UTY	Y	m_sharedbt_defAndSS
TMSB4Y	Y	m_sharedbt_defAndSS
NLGN4Y	Y	m_sharedbt_defAndSS
TTTY14	Y	m_sharedbt_defAndSS
TXLNGY	Y	m_sharedbt_defAndSS
AC010889.1	Y	m_sharedbt_defAndSS
KDM5D	Y	m_sharedbt_defAndSS
EIF1AY	Y	m_sharedbt_defAndSS
CYYR1	21	m_sharedbt_defAndSS
ERG	21	m_sharedbt_defAndSS
IL3RA	X	m_SS_only
CD99P1	X	m_SS_only
EIF4A1P2	Y	m_SS_only
PSMA6P1	Y	m_SS_only

### Sheet: LIVER_HISAT
gene	chr	sex_biased
NKIRAS1	3	f_sharedbt_defAndSS
RETREG1	5	f_sharedbt_defAndSS
ARSD	X	f_sharedbt_defAndSS
PUDP	X	f_sharedbt_defAndSS
PNPLA4	X	f_sharedbt_defAndSS
ZFX	X	f_sharedbt_defAndSS
DDX3X	X	f_sharedbt_defAndSS
KDM6A	X	f_sharedbt_defAndSS
KDM5C	X	f_sharedbt_defAndSS
TSIX	X	f_sharedbt_defAndSS
XIST	X	f_sharedbt_defAndSS
AC083843.2	8	f_sharedbt_defAndSS
RPS4Y1	Y	m_sharedbt_defAndSS
ZFY	Y	m_sharedbt_defAndSS
ZFY-AS1	Y	m_sharedbt_defAndSS
AC011297.1	Y	m_sharedbt_defAndSS
PRKY	Y	m_sharedbt_defAndSS
TTTY15	Y	m_sharedbt_defAndSS
USP9Y	Y	m_sharedbt_defAndSS
DDX3Y	Y	m_sharedbt_defAndSS
UTY	Y	m_sharedbt_defAndSS
NLGN4Y	Y	m_sharedbt_defAndSS
TTTY14	Y	m_sharedbt_defAndSS
TXLNGY	Y	m_sharedbt_defAndSS
AC010889.1	Y	m_sharedbt_defAndSS
KDM5D	Y	m_sharedbt_defAndSS
EIF1AY	Y	m_sharedbt_defAndSS
TMEM44-AS1	3	m_SS_only
EIF4A1P2	Y	m_SS_only
PSMA6P1	Y	m_SS_only

### Sheet: THYROID_HISAT
gene	chr	sex_biased
ZFX	X	f_sharedbt_defAndSS
KDM6A	X	f_sharedbt_defAndSS
KDM5C	X	f_sharedbt_defAndSS
TSIX	X	f_sharedbt_defAndSS
XIST	X	f_sharedbt_defAndSS
Xist_exon1	X	f_sharedbt_defAndSS
SMC1A	X	f_SS_only
ERFE	2	m_sharedbt_defAndSS
EPHA6	3	m_sharedbt_defAndSS
B3GALNT1	3	m_sharedbt_defAndSS
DCTD	4	m_sharedbt_defAndSS
FAM169A	5	m_sharedbt_defAndSS
PMP2	8	m_sharedbt_defAndSS
GRIK4	11	m_sharedbt_defAndSS
HS6ST3	13	m_sharedbt_defAndSS
SPESP1	15	m_sharedbt_defAndSS
RPS4Y1	Y	m_sharedbt_defAndSS
ZFY	Y	m_sharedbt_defAndSS
ZFY-AS1	Y	m_sharedbt_defAndSS
TBL1Y	Y	m_sharedbt_defAndSS
AC011297.1	Y	m_sharedbt_defAndSS
PRKY	Y	m_sharedbt_defAndSS
TTTY15	Y	m_sharedbt_defAndSS
USP9Y	Y	m_sharedbt_defAndSS
DDX3Y	Y	m_sharedbt_defAndSS
UTY	Y	m_sharedbt_defAndSS
TMSB4Y	Y	m_sharedbt_defAndSS
ANOS2P	Y	m_sharedbt_defAndSS
NLGN4Y	Y	m_sharedbt_defAndSS
FAM224B	Y	m_sharedbt_defAndSS
FAM224A	Y	m_sharedbt_defAndSS
TTTY14	Y	m_sharedbt_defAndSS
TXLNGY	Y	m_sharedbt_defAndSS
AC010889.1	Y	m_sharedbt_defAndSS
KDM5D	Y	m_sharedbt_defAndSS
EIF1AY	Y	m_sharedbt_defAndSS
KIAA0556	16	m_SS_only
EIF4A1P2	Y	m_SS_only
PSMA6P1	Y	m_SS_only
CD24P4	Y	m_SS_only

### Sheet: BLOOD_STAR
gene	chr	sex_biased
TSIX	X	f_sharedbt_defAndSS
XIST	X	f_sharedbt_defAndSS
RPS4Y1	Y	m_sharedbt_defAndSS
ZFY	Y	m_sharedbt_defAndSS
PRKY	Y	m_sharedbt_defAndSS
TTTY15	Y	m_sharedbt_defAndSS
USP9Y	Y	m_sharedbt_defAndSS
DDX3Y	Y	m_sharedbt_defAndSS
UTY	Y	m_sharedbt_defAndSS
BCORP1	Y	m_sharedbt_defAndSS
TXLNGY	Y	m_sharedbt_defAndSS
AC010889.1	Y	m_sharedbt_defAndSS
KDM5D	Y	m_sharedbt_defAndSS
EIF1AY	Y	m_sharedbt_defAndSS
CD24P4	Y	m_SS_only

### Sheet: BRAIN_CORTEX_STAR
gene	chr	sex_biased
ZFX	X	f_sharedbt_defAndSS
TSIX	X	f_sharedbt_defAndSS
XIST	X	f_sharedbt_defAndSS
Xist_exon1	X	f_sharedbt_defAndSS
RPS4Y1	Y	m_sharedbt_defAndSS
ZFY	Y	m_sharedbt_defAndSS
PCDH11Y	Y	m_sharedbt_defAndSS
PRKY	Y	m_sharedbt_defAndSS
TTTY15	Y	m_sharedbt_defAndSS
USP9Y	Y	m_sharedbt_defAndSS
DDX3Y	Y	m_sharedbt_defAndSS
UTY	Y	m_sharedbt_defAndSS
TMSB4Y	Y	m_sharedbt_defAndSS
NLGN4Y	Y	m_sharedbt_defAndSS
HSFY2	Y	m_sharedbt_defAndSS
TTTY14	Y	m_sharedbt_defAndSS
TXLNGY	Y	m_sharedbt_defAndSS
AC010889.1	Y	m_sharedbt_defAndSS
KDM5D	Y	m_sharedbt_defAndSS
EIF1AY	Y	m_sharedbt_defAndSS
ZBED1	X	m_SS_only
VDAC1P6	Y	m_SS_only

### Sheet: BREAST_STAR
gene	chr	sex_biased
KLHL21	1	f_sharedbt_defAndSS
PIK3CD-AS2	1	f_sharedbt_defAndSS
FHAD1	1	f_sharedbt_defAndSS
MYOM3	1	f_sharedbt_defAndSS
SFN	1	f_sharedbt_defAndSS
CITED4	1	f_sharedbt_defAndSS
CYP4Z1	1	f_sharedbt_defAndSS
AL356479.1	1	f_sharedbt_defAndSS
PHGDH	1	f_sharedbt_defAndSS
RORC	1	f_sharedbt_defAndSS
THEM5	1	f_sharedbt_defAndSS
FCRL5	1	f_sharedbt_defAndSS
EEF1A1P14	1	f_sharedbt_defAndSS
LAD1	1	f_sharedbt_defAndSS
ADORA1	1	f_sharedbt_defAndSS
LAMB3	1	f_sharedbt_defAndSS
CENPF	1	f_sharedbt_defAndSS
VSNL1	2	f_sharedbt_defAndSS
SDC1	2	f_sharedbt_defAndSS
KLHL29	2	f_sharedbt_defAndSS
CGREF1	2	f_sharedbt_defAndSS
GALNT14	2	f_sharedbt_defAndSS
EHD3	2	f_sharedbt_defAndSS
LINC01819	2	f_sharedbt_defAndSS
EFEMP1	2	f_sharedbt_defAndSS
VAX2	2	f_sharedbt_defAndSS
ATP6V1B1	2	f_sharedbt_defAndSS
SFXN5	2	f_sharedbt_defAndSS
SMYD1	2	f_sharedbt_defAndSS
IGKC	2	f_sharedbt_defAndSS
IGKV4-1	2	f_sharedbt_defAndSS
IGKV1-5	2	f_sharedbt_defAndSS
IGKV1-6	2	f_sharedbt_defAndSS
IGKV1-9	2	f_sharedbt_defAndSS
IGKV3-11	2	f_sharedbt_defAndSS
IGKV1-12	2	f_sharedbt_defAndSS
IGKV1-16	2	f_sharedbt_defAndSS
IGKV1-17	2	f_sharedbt_defAndSS
IGKV3-20	2	f_sharedbt_defAndSS
IGKV2-24	2	f_sharedbt_defAndSS
IGKV1-27	2	f_sharedbt_defAndSS
IGKV2-28	2	f_sharedbt_defAndSS
IGKV2-30	2	f_sharedbt_defAndSS
IGKV1-33	2	f_sharedbt_defAndSS
IGKV1-39	2	f_sharedbt_defAndSS
IGKV1D-39	2	f_sharedbt_defAndSS
IGKV1D-33	2	f_sharedbt_defAndSS
IGKV2D-30	2	f_sharedbt_defAndSS
IGKV2D-28	2	f_sharedbt_defAndSS
IGKV3D-20	2	f_sharedbt_defAndSS
IGKV3D-15	2	f_sharedbt_defAndSS
IGKV3D-11	2	f_sharedbt_defAndSS
STEAP3	2	f_sharedbt_defAndSS
STEAP3-AS1	2	f_sharedbt_defAndSS
FZD7	2	f_sharedbt_defAndSS
SGPP2	2	f_sharedbt_defAndSS
IRS1	2	f_sharedbt_defAndSS
COL4A3	2	f_sharedbt_defAndSS
ROPN1	3	f_sharedbt_defAndSS
SEC61A1	3	f_sharedbt_defAndSS
PPP2R3A	3	f_sharedbt_defAndSS
MME	3	f_sharedbt_defAndSS
PLCH1	3	f_sharedbt_defAndSS
TP63	3	f_sharedbt_defAndSS
SLC2A9	4	f_sharedbt_defAndSS
FDCSP	4	f_sharedbt_defAndSS
ENAM	4	f_sharedbt_defAndSS
JCHAIN	4	f_sharedbt_defAndSS
RASSF6	4	f_sharedbt_defAndSS
BBS12	4	f_sharedbt_defAndSS
DCHS2	4	f_sharedbt_defAndSS
ZNF622	5	f_sharedbt_defAndSS
CCNO	5	f_sharedbt_defAndSS
EFNA5	5	f_sharedbt_defAndSS
TCF7	5	f_sharedbt_defAndSS
FAT2	5	f_sharedbt_defAndSS
AC011337.1	5	f_sharedbt_defAndSS
ADTRP	6	f_sharedbt_defAndSS
DLK2	6	f_sharedbt_defAndSS
PPP1R14C	6	f_sharedbt_defAndSS
WIPF3	7	f_sharedbt_defAndSS
CCDC129	7	f_sharedbt_defAndSS
SND1	7	f_sharedbt_defAndSS
ATP6V0A4	7	f_sharedbt_defAndSS
JHDM1D-AS1	7	f_sharedbt_defAndSS
TMEM139	7	f_sharedbt_defAndSS
ARHGEF35	7	f_sharedbt_defAndSS
PUDP	X	f_sharedbt_defAndSS
PNPLA4	X	f_sharedbt_defAndSS
EIF1AX	X	f_sharedbt_defAndSS
ZFX	X	f_sharedbt_defAndSS
KDM6A	X	f_sharedbt_defAndSS
KDM5C	X	f_sharedbt_defAndSS
SMC1A	X	f_sharedbt_defAndSS
RPS4X	X	f_sharedbt_defAndSS
TSIX	X	f_sharedbt_defAndSS
XIST	X	f_sharedbt_defAndSS
Xist_exon1	X	f_sharedbt_defAndSS
JPX	X	f_sharedbt_defAndSS
SSR4	X	f_sharedbt_defAndSS
SFRP1	8	f_sharedbt_defAndSS
PSCA	8	f_sharedbt_defAndSS
CDKN2A	9	f_sharedbt_defAndSS
C9orf129	9	f_sharedbt_defAndSS
FAM225B	9	f_sharedbt_defAndSS
PTGS1	9	f_sharedbt_defAndSS
MUC5B	11	f_sharedbt_defAndSS
SYT8	11	f_sharedbt_defAndSS
NAV2-AS2	11	f_sharedbt_defAndSS
GLYATL2	11	f_sharedbt_defAndSS
TCN1	11	f_sharedbt_defAndSS
PRDX5	11	f_sharedbt_defAndSS
KCTD14	11	f_sharedbt_defAndSS
GRIA4	11	f_sharedbt_defAndSS
POU2AF1	11	f_sharedbt_defAndSS
NECTIN1	11	f_sharedbt_defAndSS
TP53AIP1	11	f_sharedbt_defAndSS
CALML5	10	f_sharedbt_defAndSS
CALML3-AS1	10	f_sharedbt_defAndSS
CALML3	10	f_sharedbt_defAndSS
AL732437.1	10	f_sharedbt_defAndSS
ANTXRL	10	f_sharedbt_defAndSS
ANXA8L1	10	f_sharedbt_defAndSS
PPP1R3C	10	f_sharedbt_defAndSS
CNNM1	10	f_sharedbt_defAndSS
AMIGO2	12	f_sharedbt_defAndSS
VDR	12	f_sharedbt_defAndSS
KRT81	12	f_sharedbt_defAndSS
KRT6B	12	f_sharedbt_defAndSS
KRT6C	12	f_sharedbt_defAndSS
MYO1H	12	f_sharedbt_defAndSS
CCNA1	13	f_sharedbt_defAndSS
OLFM4	13	f_sharedbt_defAndSS
FP565324.1	13	f_sharedbt_defAndSS
RNASE7	14	f_sharedbt_defAndSS
GPX2	14	f_sharedbt_defAndSS
ACTN1	14	f_sharedbt_defAndSS
IGHA2	14	f_sharedbt_defAndSS
IGHA1	14	f_sharedbt_defAndSS
IGHG1	14	f_sharedbt_defAndSS
IGHG3	14	f_sharedbt_defAndSS
IGHM	14	f_sharedbt_defAndSS
IGHV6-1	14	f_sharedbt_defAndSS
IGHV2-5	14	f_sharedbt_defAndSS
IGHV3-7	14	f_sharedbt_defAndSS
IGHV3-11	14	f_sharedbt_defAndSS
IGHV3-15	14	f_sharedbt_defAndSS
IGHV1-18	14	f_sharedbt_defAndSS
IGHV3-21	14	f_sharedbt_defAndSS
IGHV3-30	14	f_sharedbt_defAndSS
IGHV4-31	14	f_sharedbt_defAndSS
IGHV3-33	14	f_sharedbt_defAndSS
IGHV4-34	14	f_sharedbt_defAndSS
IGHV4-39	14	f_sharedbt_defAndSS
IGHV3-43	14	f_sharedbt_defAndSS
IGHV1-46	14	f_sharedbt_defAndSS
IGHV3-49	14	f_sharedbt_defAndSS
IGHV5-51	14	f_sharedbt_defAndSS
IGHV3-53	14	f_sharedbt_defAndSS
IGHV4-59	14	f_sharedbt_defAndSS
IGHV4-61	14	f_sharedbt_defAndSS
IGHV1-69	14	f_sharedbt_defAndSS
AC245369.3	14	f_sharedbt_defAndSS
IGHV3-72	14	f_sharedbt_defAndSS
IGHV3-73	14	f_sharedbt_defAndSS
IGHV3-74	14	f_sharedbt_defAndSS
CKMT1B	15	f_sharedbt_defAndSS
CKMT1A	15	f_sharedbt_defAndSS
AC011270.2	15	f_sharedbt_defAndSS
SALL1	16	f_sharedbt_defAndSS
AC126773.2	16	f_sharedbt_defAndSS
P4HB	17	f_sharedbt_defAndSS
RBBP8	18	f_sharedbt_defAndSS
DSC3	18	f_sharedbt_defAndSS
DSG3	18	f_sharedbt_defAndSS
FERMT1	20	f_sharedbt_defAndSS
TMX4	20	f_sharedbt_defAndSS
PYGB	20	f_sharedbt_defAndSS
BPIFB2	20	f_sharedbt_defAndSS
MYBL2	20	f_sharedbt_defAndSS
JPH2	20	f_sharedbt_defAndSS
EYA2	20	f_sharedbt_defAndSS
CNN2	19	f_sharedbt_defAndSS
UHRF1	19	f_sharedbt_defAndSS
C3	19	f_sharedbt_defAndSS
NCCRP1	19	f_sharedbt_defAndSS
CXCL17	19	f_sharedbt_defAndSS
KCNN4	19	f_sharedbt_defAndSS
FKRP	19	f_sharedbt_defAndSS
SLC1A5	19	f_sharedbt_defAndSS
AC008622.2	19	f_sharedbt_defAndSS
KLK8	19	f_sharedbt_defAndSS
TTYH1	19	f_sharedbt_defAndSS
AC245884.1	19	f_sharedbt_defAndSS
DUXAP8	22	f_sharedbt_defAndSS
AP000523.1	22	f_sharedbt_defAndSS
IGLV4-69	22	f_sharedbt_defAndSS
IGLV6-57	22	f_sharedbt_defAndSS
IGLV1-51	22	f_sharedbt_defAndSS
IGLV1-47	22	f_sharedbt_defAndSS
IGLV1-44	22	f_sharedbt_defAndSS
IGLV7-43	22	f_sharedbt_defAndSS
IGLV1-40	22	f_sharedbt_defAndSS
IGLV2-23	22	f_sharedbt_defAndSS
IGLV3-21	22	f_sharedbt_defAndSS
IGLV3-19	22	f_sharedbt_defAndSS
IGLV2-18	22	f_sharedbt_defAndSS
IGLV2-14	22	f_sharedbt_defAndSS
IGLV2-11	22	f_sharedbt_defAndSS
IGLV2-8	22	f_sharedbt_defAndSS
IGLV3-1	22	f_sharedbt_defAndSS
IGLL5	22	f_sharedbt_defAndSS
IGLC2	22	f_sharedbt_defAndSS
IGLC3	22	f_sharedbt_defAndSS
DERL3	22	f_sharedbt_defAndSS
SLC5A1	22	f_sharedbt_defAndSS
KLHDC7B	22	f_sharedbt_defAndSS
MAPK8IP2	22	f_sharedbt_defAndSS
AP000688.1	21	f_sharedbt_defAndSS
AC233755.1	KI270726.1	f_sharedbt_defAndSS
XDH	2	f_SS_only
TIGD2	4	f_SS_only
UNC5C	4	f_SS_only
PITX2	4	f_SS_only
IGHV1-2	14	f_SS_only
SRGAP2C	1	m_sharedbt_defAndSS
SRGAP2B	1	m_sharedbt_defAndSS
SELP	1	m_sharedbt_defAndSS
NR5A2	1	m_sharedbt_defAndSS
ZNF281	1	m_sharedbt_defAndSS
PPP2R5A	1	m_sharedbt_defAndSS
LINC00989	4	m_sharedbt_defAndSS
MIR4458HG	5	m_sharedbt_defAndSS
IL3RA	X	m_sharedbt_defAndSS
STARD8	X	m_sharedbt_defAndSS
XKR4	8	m_sharedbt_defAndSS
MS4A14	11	m_sharedbt_defAndSS
FAM13C	10	m_sharedbt_defAndSS
AGAP11	10	m_sharedbt_defAndSS
AL136982.2	10	m_sharedbt_defAndSS
DPY19L2	12	m_sharedbt_defAndSS
KCTD12	13	m_sharedbt_defAndSS
ADCY4	14	m_sharedbt_defAndSS
RIPK3	14	m_sharedbt_defAndSS
AL049830.3	14	m_sharedbt_defAndSS
PRKCH	14	m_sharedbt_defAndSS
TJP1	15	m_sharedbt_defAndSS
EMP2	16	m_sharedbt_defAndSS
AC027277.1	16	m_sharedbt_defAndSS
RNF125	18	m_sharedbt_defAndSS
PCAT19	19	m_sharedbt_defAndSS
RPS4Y1	Y	m_sharedbt_defAndSS
ZFY	Y	m_sharedbt_defAndSS
ZFY-AS1	Y	m_sharedbt_defAndSS
AC011297.1	Y	m_sharedbt_defAndSS
PRKY	Y	m_sharedbt_defAndSS
GYG2P1	Y	m_sharedbt_defAndSS
TTTY15	Y	m_sharedbt_defAndSS
USP9Y	Y	m_sharedbt_defAndSS
DDX3Y	Y	m_sharedbt_defAndSS
UTY	Y	m_sharedbt_defAndSS
TMSB4Y	Y	m_sharedbt_defAndSS
NLGN4Y	Y	m_sharedbt_defAndSS
TTTY14	Y	m_sharedbt_defAndSS
TXLNGY	Y	m_sharedbt_defAndSS
AC010889.1	Y	m_sharedbt_defAndSS
KDM5D	Y	m_sharedbt_defAndSS
EIF1AY	Y	m_sharedbt_defAndSS
CYYR1	21	m_sharedbt_defAndSS
ERG	21	m_sharedbt_defAndSS
METTL21A	2	m_SS_only
CD99P1	X	m_SS_only
SHROOM4	X	m_SS_only

### Sheet: LIVER_STAR
gene	chr	sex_biased
NKIRAS1	3	f_sharedbt_defAndSS
RETREG1	5	f_sharedbt_defAndSS
ARSD	X	f_sharedbt_defAndSS
PUDP	X	f_sharedbt_defAndSS
PNPLA4	X	f_sharedbt_defAndSS
ZFX	X	f_sharedbt_defAndSS
DDX3X	X	f_sharedbt_defAndSS
KDM6A	X	f_sharedbt_defAndSS
KDM5C	X	f_sharedbt_defAndSS
TSIX	X	f_sharedbt_defAndSS
XIST	X	f_sharedbt_defAndSS
AC083843.2	8	f_sharedbt_defAndSS
TMEM44-AS1	3	m_sharedbt_defAndSS
RPS4Y1	Y	m_sharedbt_defAndSS
ZFY	Y	m_sharedbt_defAndSS
ZFY-AS1	Y	m_sharedbt_defAndSS
AC011297.1	Y	m_sharedbt_defAndSS
PRKY	Y	m_sharedbt_defAndSS
TTTY15	Y	m_sharedbt_defAndSS
USP9Y	Y	m_sharedbt_defAndSS
DDX3Y	Y	m_sharedbt_defAndSS
UTY	Y	m_sharedbt_defAndSS
NLGN4Y	Y	m_sharedbt_defAndSS
TTTY14	Y	m_sharedbt_defAndSS
TXLNGY	Y	m_sharedbt_defAndSS
AC010889.1	Y	m_sharedbt_defAndSS
KDM5D	Y	m_sharedbt_defAndSS
EIF1AY	Y	m_sharedbt_defAndSS
VDAC1P6	Y	m_SS_only

### Sheet: THYROID_STAR
gene	chr	sex_biased
EIF1AX	X	f_sharedbt_defAndSS
ZFX	X	f_sharedbt_defAndSS
KDM6A	X	f_sharedbt_defAndSS
KDM5C	X	f_sharedbt_defAndSS
TSIX	X	f_sharedbt_defAndSS
XIST	X	f_sharedbt_defAndSS
Xist_exon1	X	f_sharedbt_defAndSS
ERFE	2	m_sharedbt_defAndSS
B3GALNT1	3	m_sharedbt_defAndSS
DCTD	4	m_sharedbt_defAndSS
FAM169A	5	m_sharedbt_defAndSS
PMP2	8	m_sharedbt_defAndSS
GRIK4	11	m_sharedbt_defAndSS
HS6ST3	13	m_sharedbt_defAndSS
SPESP1	15	m_sharedbt_defAndSS
RPS4Y1	Y	m_sharedbt_defAndSS
ZFY	Y	m_sharedbt_defAndSS
ZFY-AS1	Y	m_sharedbt_defAndSS
TBL1Y	Y	m_sharedbt_defAndSS
AC011297.1	Y	m_sharedbt_defAndSS
PRKY	Y	m_sharedbt_defAndSS
TTTY15	Y	m_sharedbt_defAndSS
USP9Y	Y	m_sharedbt_defAndSS
DDX3Y	Y	m_sharedbt_defAndSS
UTY	Y	m_sharedbt_defAndSS
TMSB4Y	Y	m_sharedbt_defAndSS
ANOS2P	Y	m_sharedbt_defAndSS
NLGN4Y	Y	m_sharedbt_defAndSS
FAM224B	Y	m_sharedbt_defAndSS
FAM224A	Y	m_sharedbt_defAndSS
TTTY14	Y	m_sharedbt_defAndSS
TXLNGY	Y	m_sharedbt_defAndSS
AC010889.1	Y	m_sharedbt_defAndSS
KDM5D	Y	m_sharedbt_defAndSS
EIF1AY	Y	m_sharedbt_defAndSS
KIAA0556	16	m_SS_only
CD24P4	Y	m_SS_only
